# Atlas of tissue-specific and tissue-preferential gene expression in ecologically and economically significant conifer *Pinus sylvestris*

**DOI:** 10.1101/2020.10.22.350058

**Authors:** Sandra Cervantes, Jaana Vuosku, Dorota Paczesniak, Tanja Pyhäjärvi

## Abstract

Despite their ecological and economical importance, conifers genomic resources are limited, mainly due to the large size and complexity of their genomes. Additionally, the available genomic resources lack complete structural and functional annotation. Transcriptomic resources have been commonly used to compensate for these deficiencies, though for most conifer species they are limited to a small number of tissues, or capture only a fraction of the genes present in the genome.

Here we provide an atlas of gene expression patterns for conifer *Pinus sylvestris* across five tissues: embryo, megagametophyte, needle, phloem, and vegetative bud. We used a wide range of tissues and focused our analyses on the expression profiles of genes at tissue level. We provide comprehensive information of the per-tissue normalized expression level, indication of tissue preferential upregulation and tissue-specificity of expression. We identified a total of 48,001 tissue preferentially upregulated and tissue specifically expressed genes, of which 28% have annotation in the Swiss-Prot database. Even though most of the putative genes identified do not have functional information in current biological databases, the tissue-specific patterns discovered provide valuable information about their potential functions for further studies, as for example in the areas of plant physiology, population genetics, and genomics in general. As we provide information on tissue specificity at both diploid and haploid life stages, our data will also contribute to the understanding of evolutionary rates of different tissue types and ploidy levels.
