## Supplementary material for "Atlas of tissue-specific and tissue-preferential gene expression in ecologically and economically significant conifer *Pinus sylvestris*": Data supplementary files: Data S10.Bud_tissue_specific_UniProtID_GO.txt

Entry	UniProt_ID	Status	Gene ontology IDs
Q9FF86	DCR_ARATH	reviewed	GO:0005737 GO:0005829 GO:0010090 GO:0010143 GO:0016747 GO:0051179 GO:0090626
Q9SJL9	XTH32_ARATH	reviewed	GO:0004553 GO:0005618 GO:0010411 GO:0016762 GO:0016998 GO:0042546 GO:0048046 GO:0071555
Q50EK4	C75A1_PINTA	reviewed	GO:0004497 GO:0005506 GO:0016021 GO:0016705 GO:0020037
A4GE70	DXMT1_COFCA	reviewed	GO:0009820 GO:0032259 GO:0046872 GO:0102740 GO:0102741
P93349	XTH_TOBAC	reviewed	GO:0004553 GO:0005618 GO:0010411 GO:0016762 GO:0042546 GO:0048046 GO:0071555
Q9SRM3	DIOX6_ARATH	reviewed	GO:0009813 GO:0046872 GO:0051213
A0AT29	NLTP2_LENCU	reviewed	GO:0006869 GO:0008289
Q8LDS4	NAKR1_ARATH	reviewed	GO:0005634 GO:0005737 GO:0005783 GO:0009908 GO:0010015 GO:0010233 GO:0030001 GO:0046872 GO:0055078
Q58FZ0	NAKR2_ARATH	reviewed	GO:0030001 GO:0046872
A2A1A0	NCS1_COPJA	reviewed	GO:0009820 GO:0016491 GO:0046872 GO:0050474
Q9SS03	DIR21_ARATH	reviewed	GO:0005576 GO:0005618
Q9LK48	BH077_ARATH	reviewed	GO:0003700 GO:0005634 GO:0006355 GO:0044212 GO:0046983
Q9FIG6	DIR1_ARATH	reviewed	GO:0048046
Q50EK5	C72B2_PINTA	reviewed	GO:0004497 GO:0005506 GO:0016021 GO:0016705 GO:0020037
Q651X6	CSLE6_ORYSJ	reviewed	GO:0000139 GO:0005794 GO:0005802 GO:0005886 GO:0009833 GO:0016021 GO:0016759 GO:0016760 GO:0030244 GO:0071555
O23179	PLP1_ARATH	reviewed	GO:0004620 GO:0005737 GO:0006952 GO:0010311 GO:0016042 GO:0047372
O23180	PLP5_ARATH	reviewed	GO:0004620 GO:0006952 GO:0010311 GO:0016042 GO:0047372
O24340	FPF1_SINAL	reviewed	GO:0009909
Q1PEY6	EPFL6_ARATH	reviewed	GO:0005576 GO:0010052 GO:0010374
Q9SSD1	TMM_ARATH	reviewed	GO:0005886 GO:0008356 GO:0009737 GO:0010090 GO:0010375 GO:0010376 GO:0016020 GO:0016021 GO:0031225 GO:0033612 GO:0042277 GO:0045087 GO:0050832 GO:0071215 GO:1905034
Q9SRT2	BH062_ARATH	reviewed	GO:0003700 GO:0005634 GO:0006355 GO:0044212 GO:0046983
Q9SJB4	GDL34_ARATH	reviewed	GO:0005576 GO:0016042 GO:0016788
Q9FNP2	GDL75_ARATH	reviewed	GO:0005576 GO:0016042 GO:0016788
Q6PQQ3	AIL5_ARATH	reviewed	GO:0003677 GO:0003700 GO:0005634 GO:0009791 GO:0009845 GO:0009873 GO:0010311 GO:0040019 GO:0048364 GO:0060771 GO:0060772 GO:0060774
Q6X5Y6	WRI1_ARATH	reviewed	GO:0003677 GO:0003700 GO:0005634 GO:0006109 GO:0006110 GO:0006629 GO:0008610 GO:0009744 GO:0009873 GO:0019432 GO:0019900 GO:1901959
O48780	KCS11_ARATH	reviewed	GO:0006633 GO:0009409 GO:0009416 GO:0016021 GO:0102336 GO:0102337 GO:0102338 GO:0102756
O48723	PLP2_ARATH	reviewed	GO:0004620 GO:0005737 GO:0005777 GO:0006629 GO:0009626 GO:0016020 GO:0016042 GO:0016298 GO:0031408 GO:0046686 GO:0047372 GO:0051607 GO:0071456
Q6ZJD3	PLP2_ORYSJ	reviewed	GO:0004620 GO:0006952 GO:0016042 GO:0047372
O80959	PLP6_ARATH	reviewed	GO:0006952 GO:0016042 GO:0016787
Q0J998	IAMT1_ORYSJ	reviewed	GO:0008757 GO:0010252 GO:0032259 GO:0046872 GO:0051749 GO:0103007
Q9ZUZ3	SAU32_ARATH	reviewed	GO:0005634 GO:0005737 GO:0007275 GO:0009734 GO:0040008 GO:1900140
Q40170	AGL8_SOLLC	reviewed	GO:0000976 GO:0000977 GO:0000981 GO:0005634 GO:0007275 GO:0008134 GO:0043565 GO:0044212 GO:0045944 GO:0046983
Q84VT7	WUS_SOLLC	reviewed	GO:0003677 GO:0005634 GO:0009908 GO:0030154
Q9LSL1	BH093_ARATH	reviewed	GO:0003677 GO:0003700 GO:0005634 GO:0007275 GO:0010371 GO:0045487 GO:0046983
Q9FM10	SWET5_ARATH	reviewed	GO:0005887 GO:0008643 GO:0016021 GO:0051119 GO:0051260
Q8LBF7	SWET7_ARATH	reviewed	GO:0005887 GO:0008643 GO:0016021 GO:0051119
Q84WN3	SWT17_ARATH	reviewed	GO:0005353 GO:0006995 GO:0007623 GO:0009646 GO:0009705 GO:0009750 GO:0015755 GO:0016021 GO:0051119 GO:0051260 GO:0070417 GO:1902334
Q9XGJ4	GGM13_GNEGN	reviewed	GO:0000977 GO:0003700 GO:0005634 GO:0045944 GO:0046983
Q84KL4	PT10_PINTA	reviewed	GO:0000287 GO:0009507 GO:0010333 GO:0030955 GO:0033383 GO:0043693 GO:0046872
F1CKJ1	SSS_PICSI	reviewed	GO:0000287 GO:0009507 GO:0010333
O22340	TPSDA_ABIGR	reviewed	GO:0000287 GO:0009507 GO:0050552
Q570B4	KCS10_ARATH	reviewed	GO:0005777 GO:0005783 GO:0005789 GO:0006633 GO:0009409 GO:0009416 GO:0016021 GO:0080167 GO:0102336 GO:0102337 GO:0102338 GO:0102756
O49675	CCD4_ARATH	reviewed	GO:0005829 GO:0009507 GO:0009570 GO:0010287 GO:0010436 GO:0016121 GO:0046872
O64404	TPSD4_ABIGR	reviewed	GO:0000287 GO:0005737 GO:0010333
F4IC29	HIP28_ARATH	reviewed	GO:0030001 GO:0046872
P42813	RNS1_ARATH	reviewed	GO:0003723 GO:0004521 GO:0004540 GO:0005576 GO:0005618 GO:0005886 GO:0006401 GO:0009611 GO:0009718 GO:0016036 GO:0016829 GO:0033897
Q9FLB5	LAC12_ARATH	reviewed	GO:0004322 GO:0005507 GO:0005886 GO:0006826 GO:0046274 GO:0048046 GO:0052716 GO:0055072
Q9CA68	GDL31_ARATH	reviewed	GO:0005576 GO:0016042 GO:0016788
Q9LNL1	WAXS8_ARATH	reviewed	GO:0006629 GO:0016021 GO:0047196 GO:0102966
Q9SIB4	WOX3_ARATH	reviewed	GO:0003677 GO:0003700 GO:0005634 GO:0009908 GO:0009943 GO:0009947 GO:0010482 GO:0010865 GO:0030154 GO:0099402
Q9LQR0	LBD1_ARATH	reviewed	GO:0005739
Q60EC2	SWT1B_ORYSJ	reviewed	GO:0005887 GO:0008643 GO:0016021 GO:0051119
Q93W88	BH137_ARATH	reviewed	GO:0003677 GO:0003700 GO:0005634 GO:0009739 GO:0046983
Q29PU4	CLE12_ARATH	reviewed	GO:0005615 GO:0007275 GO:0033612 GO:0045168 GO:0048046
O65378	ACCO3_ARATH	reviewed	GO:0005829 GO:0006952 GO:0009693 GO:0009815 GO:0031418 GO:0046872 GO:0051213 GO:0071398
P24157	ACCO4_SOLLC	reviewed	GO:0009693 GO:0009815 GO:0009835 GO:0031418 GO:0046872 GO:0051213
Q9LN49	KCS4_ARATH	reviewed	GO:0006633 GO:0016021 GO:0102336 GO:0102337 GO:0102338 GO:0102756
M4HXW5	MISO1_PINBN	reviewed	GO:0000287 GO:0006952 GO:0009507 GO:0010333
M4HYP3	MISO1_PINCO	reviewed	GO:0000287 GO:0006952 GO:0009507 GO:0010333
M4HYC8	MPIM1_PINCO	reviewed	GO:0000287 GO:0006952 GO:0010333
M4HY05	TPSD1_PINCO	reviewed	GO:0000287 GO:0006952 GO:0008152 GO:0009507 GO:0010333 GO:0050554 GO:0050559 GO:0052678
M4HY08	MPIM1_PINBN	reviewed	GO:0000287 GO:0006952 GO:0010333
P34802	GGPP1_ARATH	reviewed	GO:0004161 GO:0004311 GO:0004337 GO:0004659 GO:0005829 GO:0008299 GO:0009507 GO:0009513 GO:0009536 GO:0009793 GO:0016117 GO:0033384 GO:0033386 GO:0043693 GO:0045337 GO:0046872
O03982	HIP39_ARATH	reviewed	GO:0030001 GO:0046872
Q9FL41	WTR38_ARATH	reviewed	GO:0005886 GO:0016021 GO:0022857
Q9CAY3	GPAT5_ARATH	reviewed	GO:0004366 GO:0010143 GO:0010345 GO:0016020 GO:0016021 GO:0016024 GO:0016791 GO:0090447 GO:0102420
Q9FYE1	MCA9_ARATH	reviewed	GO:0008234 GO:0048046
Q9SLV0	DTX48_ARATH	reviewed	GO:0000139 GO:0005381 GO:0005770 GO:0005794 GO:0006826 GO:0006970 GO:0009408 GO:0009624 GO:0009646 GO:0009737 GO:0010015 GO:0015297 GO:0016020 GO:0016021 GO:0017119 GO:0022857 GO:0031902 GO:0042910 GO:0043229 GO:0055072 GO:1905428
P38418	LOX2_ARATH	reviewed	GO:0005737 GO:0005829 GO:0009507 GO:0009535 GO:0009570 GO:0009611 GO:0009617 GO:0009620 GO:0009695 GO:0009753 GO:0009941 GO:0010597 GO:0016165 GO:0031408 GO:0034440 GO:0046872 GO:0080027
Q9M9L6	BH150_ARATH	reviewed	GO:0003700 GO:0005634 GO:0006355 GO:0009742 GO:0044212 GO:0046983
B5WWZ8	FAO1_LOTJA	reviewed	GO:0006066 GO:0009409 GO:0016021 GO:0046577 GO:0050660 GO:0055114
Q9LSB1	GUX1_ARATH	reviewed	GO:0000139 GO:0005794 GO:0009834 GO:0010417 GO:0015020 GO:0016021 GO:0045492 GO:0046872 GO:0071555 GO:0080116
Q8GWW4	GUX2_ARATH	reviewed	GO:0000139 GO:0005794 GO:0009834 GO:0010417 GO:0015020 GO:0016021 GO:0045492 GO:0046872 GO:0071555 GO:0080116
Q9S9K9	MYB3_ARATH	reviewed	GO:0003700 GO:0005634 GO:0009611 GO:0009651 GO:0009737 GO:0009751 GO:0009800 GO:0009892 GO:0030154 GO:0043565 GO:0044212
P10290	MYBC_MAIZE	reviewed	GO:0003700 GO:0005634 GO:0030154 GO:0043565 GO:0044212
O22901	BH151_ARATH	reviewed	GO:0003700 GO:0005634 GO:0006355 GO:0030154 GO:0044212 GO:0046983 GO:2000280
Q9LEH3	PER15_IPOBA	reviewed	GO:0004601 GO:0005576 GO:0006979 GO:0020037 GO:0042744 GO:0046872
Q3E936	MAKR1_ARATH	reviewed	GO:0005829 GO:0005886 GO:0006629 GO:0009536 GO:0009741 GO:0009742 GO:0019210
A9P0A6	CSPL5_PICSI	reviewed	GO:0005886 GO:0016021
Q9LFN7	SHN2_ARATH	reviewed	GO:0003677 GO:0003700 GO:0005634 GO:0009873
O64405	TPSD5_ABIGR	reviewed	GO:0000287 GO:0005737 GO:0010333
Q675L0	TPSLS_PICAB	reviewed	GO:0000287 GO:0005737 GO:0010333
Q9CAL2	CRK3_ARATH	reviewed	GO:0004674 GO:0005524 GO:0005739 GO:0005886 GO:0016021 GO:0046777
C0LGH3	Y5614_ARATH	reviewed	GO:0004674 GO:0005524 GO:0005886 GO:0016021 GO:0046777
Q9LMB9	CRK1_ARATH	reviewed	GO:0004674 GO:0005524 GO:0016021
Q9ZPY8	AIB_ARATH	reviewed	GO:0003700 GO:0005634 GO:0006355 GO:0009611 GO:0009737 GO:0009738 GO:0010629 GO:0044212 GO:0046983
Q9FXA3	BH095_ARATH	reviewed	GO:0003677 GO:0003700 GO:0005634 GO:0006355 GO:0009793 GO:0009960 GO:0010115 GO:0010162 GO:0046983 GO:0048317
Q9SD46	PER36_ARATH	reviewed	GO:0004601 GO:0005576 GO:0006979 GO:0009505 GO:0009827 GO:0020037 GO:0042744 GO:0044347 GO:0046872 GO:0080001
Q9FJZ9	PER72_ARATH	reviewed	GO:0004601 GO:0005576 GO:0006979 GO:0009809 GO:0020037 GO:0042744 GO:0046872
P29381	AGL1_ARATH	reviewed	GO:0000976 GO:0000977 GO:0000981 GO:0005634 GO:0007275 GO:0008134 GO:0040008 GO:0043565 GO:0044212 GO:0045944 GO:0046983 GO:0048481
Q40872	AG_PANGI	reviewed	GO:0000977 GO:0003700 GO:0005634 GO:0045944 GO:0046983
P0C5B2	MAD56_ORYSJ	reviewed	GO:0000976 GO:0000977 GO:0000981 GO:0005634 GO:0007275 GO:0008134 GO:0043565 GO:0044212 GO:0045944 GO:0046983
Q0J466	MADS7_ORYSJ	reviewed	GO:0000976 GO:0000977 GO:0000981 GO:0005634 GO:0007275 GO:0008134 GO:0030154 GO:0043565 GO:0044212 GO:0045944 GO:0046983 GO:0048481
Q39375	CAL_BRAOT	reviewed	GO:0000977 GO:0003700 GO:0005634 GO:0009908 GO:0030154 GO:0045944 GO:0046983
Q41073	NLTP_PINTA	reviewed	GO:0006869 GO:0008289
Q8H9B6	CAMT_SOLTU	reviewed	GO:0009809 GO:0032259 GO:0042409 GO:0046872
Q9LUH9	EPFL5_ARATH	reviewed	GO:0005576 GO:0010052 GO:0010374
A7NY33	PER4_VITVI	reviewed	GO:0004601 GO:0005576 GO:0006979 GO:0020037 GO:0042744 GO:0046872
Q9FMY1	C86B1_ARATH	reviewed	GO:0004497 GO:0005506 GO:0005783 GO:0005789 GO:0010345 GO:0016021 GO:0016705 GO:0020037 GO:0042761 GO:0071555
Q6NQN5	SWET3_ARATH	reviewed	GO:0005887 GO:0008643 GO:0016021 GO:0051119
Q5NAZ9	SWT3B_ORYSJ	reviewed	GO:0005887 GO:0008643 GO:0016021 GO:0051119
Q9C635	HSFB4_ARATH	reviewed	GO:0000978 GO:0003700 GO:0005634 GO:0005737 GO:0008356 GO:0034605 GO:0043565 GO:0043618 GO:0061408
A2YNP2	TI10B_ORYSI	reviewed
Q9SV43	PLP7_ARATH	reviewed	GO:0004620 GO:0005886 GO:0006644 GO:0016042 GO:0019374 GO:0040008 GO:0047617 GO:0051707
Q8H133	PLP8_ARATH	reviewed	GO:0006952 GO:0016042 GO:0016787
O80434	LAC4_ARATH	reviewed	GO:0004322 GO:0005507 GO:0005886 GO:0006826 GO:0009809 GO:0009834 GO:0016491 GO:0046274 GO:0048046 GO:0052716 GO:0055072
Q00466	HAT7_ARATH	reviewed	GO:0003677 GO:0003700 GO:0005634 GO:0043565 GO:0045893
Q6YWR4	HOX16_ORYSJ	reviewed	GO:0003700 GO:0005634 GO:0043565 GO:0045893
Q1G3T1	TDL1_ARATH	reviewed	GO:0001709 GO:0009408
A2YMR0	NAC10_ORYSI	reviewed	GO:0003677 GO:0005634 GO:0006355 GO:0009555 GO:0048653
O49255	NAC29_ARATH	reviewed	GO:0003700 GO:0005634 GO:0009793 GO:0009825 GO:0009835 GO:0009908 GO:0010150 GO:0044212
P20024	MYB1_MAIZE	reviewed	GO:0003700 GO:0005634 GO:0030154 GO:0043565 GO:0044212
Q9SPG2	MYB28_ARATH	reviewed	GO:0003700 GO:0005634 GO:0006355 GO:0009617 GO:0009625 GO:0009682 GO:0009739 GO:0009751 GO:0009753 GO:0010438 GO:0010439 GO:0030154 GO:0043565 GO:0044212 GO:0050832
O49782	MYB51_ARATH	reviewed	GO:0003700 GO:0005634 GO:0009617 GO:0009625 GO:0009651 GO:0009682 GO:0009723 GO:0009733 GO:0009737 GO:0009739 GO:0009751 GO:0009753 GO:0009759 GO:0030154 GO:0042742 GO:0043565 GO:0044212 GO:0052544
Q8RZQ8	SWT1A_ORYSJ	reviewed	GO:0005887 GO:0008643 GO:0016021 GO:0051119
Q9FK91	PARP3_ARATH	reviewed	GO:0003950 GO:0005634 GO:0005730 GO:0006302 GO:0070212 GO:1990404
Q7Y1L9	SP1L1_ORYSJ	reviewed	GO:0010005 GO:0043622
Q9LE54	SP1L2_ARATH	reviewed	GO:0005829 GO:0010005 GO:0043622
Q8LGD1	SP1L5_ARATH	reviewed	GO:0010005 GO:0043622
Q9SF94	GDL50_ARATH	reviewed	GO:0005576 GO:0016042 GO:0016788
Q9LZS8	GDL70_ARATH	reviewed	GO:0016042 GO:0016787
Q8GY61	BH063_ARATH	reviewed	GO:0003677 GO:0003700 GO:0005634 GO:0006351 GO:0009637 GO:0009908 GO:0009911 GO:0046983
Q9LV17	BH079_ARATH	reviewed	GO:0003700 GO:0005634 GO:0006355 GO:0044212 GO:0046983
Q50EK6	C72B1_PINTA	reviewed	GO:0005506 GO:0016021 GO:0020037 GO:0036204
Q9ZTT5	CAMT_PINTA	reviewed	GO:0009809 GO:0032259 GO:0042409 GO:0046872
Q7XRX3	HFB2A_ORYSJ	reviewed	GO:0000978 GO:0003700 GO:0005634 GO:0005737 GO:0034605 GO:0043565 GO:0043618 GO:0061408
Q93ZR6	WSD1_ARATH	reviewed	GO:0004144 GO:0005783 GO:0005789 GO:0005886 GO:0010025 GO:0016021 GO:0019432 GO:0047196 GO:0102966
O24474	TPSD2_ABIGR	reviewed	GO:0000287 GO:0009507 GO:0050551
Q6K215	PIP22_ORYSJ	reviewed	GO:0005886 GO:0015250 GO:0016021
Q9XF58	PIP25_MAIZE	reviewed	GO:0005886 GO:0015250 GO:0016021 GO:0032991 GO:0051289 GO:0051290
Q8GRI8	PIP25_ORYSJ	reviewed	GO:0005886 GO:0015250 GO:0016021
P93004	PIP27_ARATH	reviewed	GO:0003729 GO:0005634 GO:0005773 GO:0005886 GO:0009506 GO:0009737 GO:0015250 GO:0016021 GO:0046658
Q9ZVX8	PIP28_ARATH	reviewed	GO:0005773 GO:0005886 GO:0009506 GO:0009737 GO:0015250 GO:0016021
Q08891	FACR2_ARATH	reviewed	GO:0006629 GO:0010345 GO:0010584 GO:0016628 GO:0035336 GO:0043231 GO:0080019 GO:0102965
Q8GU89	AB37G_ORYSJ	reviewed	GO:0005524 GO:0005886 GO:0016021 GO:0016887 GO:0042626 GO:0055085
Q9M9E1	AB40G_ARATH	reviewed	GO:0002229 GO:0005524 GO:0005886 GO:0009723 GO:0009751 GO:0009753 GO:0010193 GO:0015692 GO:0016021 GO:0016887 GO:0042626 GO:0046865 GO:0055085 GO:0080168
Q6YW62	AB44G_ORYSJ	reviewed	GO:0005524 GO:0005886 GO:0016021 GO:0016887 GO:0042626 GO:0055085
Q76CU2	PDR1_TOBAC	reviewed	GO:0005524 GO:0005886 GO:0016021 GO:0016887 GO:0042626 GO:0055085
Q9LXV2	MYB46_ARATH	reviewed	GO:0003700 GO:0005634 GO:0009751 GO:0009834 GO:0030154 GO:0043565 GO:0044212 GO:0045893 GO:0050832 GO:1901348 GO:2000652
Q9LU14	APG2_ARATH	reviewed	GO:0016042 GO:0016788 GO:0048046
Q9LZC5	GDL73_ARATH	reviewed	GO:0005576 GO:0016042 GO:0016298
Q9FFC6	GDL78_ARATH	reviewed	GO:0005576 GO:0016042 GO:0016788
O22918	GDL41_ARATH	reviewed	GO:0005576 GO:0016042 GO:0016788
O22927	GDL42_ARATH	reviewed	GO:0005576 GO:0016042 GO:0016788
Q9FFN0	GDL72_ARATH	reviewed	GO:0005576 GO:0016042 GO:0016298
P20027	MYB3_HORVU	reviewed	GO:0003677 GO:0005634
Q8LPH6	MYB86_ARATH	reviewed	GO:0003700 GO:0005634 GO:0010119 GO:0030154 GO:0043565 GO:0044212
Q9C5M8	PLY18_ARATH	reviewed	GO:0005829 GO:0009624 GO:0030570 GO:0045490 GO:0046872
Q9FKA0	NAC92_ARATH	reviewed	GO:0003700 GO:0005634 GO:0006979 GO:0009651 GO:0009723 GO:0009733 GO:0009737 GO:0010029 GO:0010150 GO:0010468 GO:0042542 GO:0042803 GO:0043068 GO:0043565 GO:0044212 GO:0045893 GO:0048527 GO:0051091 GO:0080187 GO:0090400 GO:1900057 GO:1902074 GO:1904250
Q9FLJ2	NC100_ARATH	reviewed	GO:0003677 GO:0003700 GO:0005634
Q9M1I2	PTR46_ARATH	reviewed	GO:0015333 GO:0016021 GO:0035673 GO:1904680
Q0WP01	PTR9_ARATH	reviewed	GO:0015333 GO:0016021 GO:0035673 GO:1904680
Q0DHF6	PDC1_ORYSJ	reviewed	GO:0000287 GO:0004737 GO:0005829 GO:0016831 GO:0030976
P51850	PDC1_PEA	reviewed	GO:0000287 GO:0004737 GO:0030976
O64823	MCU2_ARATH	reviewed	GO:0005262 GO:0005743 GO:0015292 GO:0016021 GO:0051560
O64481	SBT25_ARATH	reviewed	GO:0004252 GO:0008236
O81086	TPSD1_ABIGR	reviewed	GO:0000287 GO:0005737 GO:0010333 GO:0052681
A2WV32	CESA4_ORYSI	reviewed	GO:0005886 GO:0009834 GO:0016021 GO:0016760 GO:0030244 GO:0046872 GO:0071555
Q8VZK9	CSLE1_ARATH	reviewed	GO:0000139 GO:0005634 GO:0005783 GO:0005794 GO:0005802 GO:0005886 GO:0009833 GO:0016021 GO:0016759 GO:0016760 GO:0030244 GO:0071555
Q9CAL3	CRK2_ARATH	reviewed	GO:0004674 GO:0005524 GO:0005886 GO:0009506 GO:0010193 GO:0016021 GO:0046777
Q93Z25	PLY22_ARATH	reviewed	GO:0009536 GO:0030570 GO:0045490 GO:0046872
Q9SI16	PER15_ARATH	reviewed	GO:0004601 GO:0005576 GO:0005618 GO:0006979 GO:0020037 GO:0042744 GO:0046872
Q9SRX3	GUN1_ARATH	reviewed	GO:0005576 GO:0007389 GO:0008810 GO:0009624 GO:0030245 GO:0071555
Q7FAE1	MOMAS_ORYSJ	reviewed	GO:0102960
Q9FLC6	ATL73_ARATH	reviewed	GO:0004842 GO:0009555 GO:0009901 GO:0016021 GO:0016567 GO:0046872 GO:0048443 GO:0080141
O22874	EXPA8_ARATH	reviewed	GO:0005576 GO:0005618 GO:0006949 GO:0009664 GO:0016020
Q84YK8	LOXC2_ORYSJ	reviewed	GO:0009507 GO:0016165 GO:0031408 GO:0046872
Q38908	XTH30_ARATH	reviewed	GO:0004553 GO:0005618 GO:0010411 GO:0016762 GO:0042546 GO:0048046 GO:0071555
Q8VYE4	PTR12_ARATH	reviewed	GO:0015333 GO:0016021 GO:0035673 GO:1904680
Q93VV5	PTR16_ARATH	reviewed	GO:0005886 GO:0009624 GO:0015333 GO:0016021 GO:0035673 GO:1904680
Q8H157	PTR19_ARATH	reviewed	GO:0005886 GO:0009624 GO:0010119 GO:0015333 GO:0016021 GO:0035673 GO:0042128 GO:0080168 GO:0090440 GO:1904680
Q8LC03	ATB13_ARATH	reviewed	GO:0003700 GO:0005634 GO:0009744 GO:0009965 GO:0043565 GO:0044212 GO:0045893 GO:0048826 GO:0080022
Q8GZC3	FAD2_VERFO	reviewed	GO:0005789 GO:0006636 GO:0016021 GO:0102985
P46313	FAD6E_ARATH	reviewed	GO:0005789 GO:0006636 GO:0016021 GO:0045485 GO:0102985
Q8LFD3	ATB23_ARATH	reviewed	GO:0003700 GO:0005634 GO:0009739 GO:0010311 GO:0043565 GO:0044212 GO:0045893
Q9LZH5	LTPG2_ARATH	reviewed	GO:0005886 GO:0006869 GO:0008289 GO:0031225 GO:0042335 GO:0046658
Q6ASY2	NLTL1_ORYSJ	reviewed	GO:0005773 GO:0008233 GO:0008289 GO:0031225 GO:0032578
Q8GWS3	HIP2_ARATH	reviewed	GO:0030001 GO:0046872
Q9FYG4	GLOX1_ARATH	reviewed	GO:0004031 GO:0005576 GO:0007275 GO:0102797 GO:0102798
O65012	C78A4_PINRA	reviewed	GO:0004497 GO:0005506 GO:0016705 GO:0020037
Q9SUS5	RHA1B_ARATH	reviewed	GO:0004842 GO:0010200 GO:0016567 GO:0046686 GO:0046872 GO:0061630
Q9C9C8	MY122_ARATH	reviewed	GO:0003700 GO:0005634 GO:0006355 GO:0009506 GO:0009625 GO:0030154 GO:0043565 GO:0044212
O49608	MYB32_ARATH	reviewed	GO:0003700 GO:0005634 GO:0009651 GO:0009723 GO:0009737 GO:0009751 GO:0009753 GO:0030154 GO:0043565 GO:0044212 GO:0046686
Q7XBH4	MYB4_ORYSJ	reviewed	GO:0003700 GO:0005634 GO:0009409 GO:0030154 GO:0043565 GO:0044212 GO:0045893
O65695	SAU50_ARATH	reviewed	GO:0009734 GO:0040008
Q9C8Z9	BH148_ARATH	reviewed	GO:0003700 GO:0005634 GO:0006355 GO:0006979 GO:0009651 GO:0042542 GO:0043565 GO:0044212 GO:0046983
O64518	MCA5_ARATH	reviewed	GO:0004197 GO:0009507 GO:0043068
Q6XPT5	MCA7_ARATH	reviewed	GO:0008234
Q9LUM1	LOR11_ARATH	reviewed
Q67XV7	LOR3_ARATH	reviewed
Q39152	FACR1_ARATH	reviewed	GO:0005886 GO:0006629 GO:0009507 GO:0009611 GO:0009651 GO:0010345 GO:0035336 GO:0043231 GO:0050062 GO:0080019 GO:0102965
B9TSP7	FACR6_ARATH	reviewed	GO:0006629 GO:0009507 GO:0009611 GO:0010345 GO:0035336 GO:0043231 GO:0080019 GO:0102965
Q8LFX7	BDG1_ARATH	reviewed	GO:0005576 GO:0005886 GO:0006970 GO:0009505 GO:0009688 GO:0009737 GO:0010115 GO:0010143 GO:0010148 GO:0010345 GO:0016787 GO:0042335 GO:0048527 GO:0050832 GO:0071555 GO:1901959 GO:1902584
O22977	BDG3_ARATH	reviewed	GO:0005576 GO:0005618 GO:0005886 GO:0016787 GO:0071555
Q38851	MYB6_ARATH	reviewed	GO:0003700 GO:0005634 GO:0009739 GO:0009751 GO:0009753 GO:0030154 GO:0043565 GO:0044212
Q9FJA2	TT2_ARATH	reviewed	GO:0003700 GO:0005524 GO:0005634 GO:0006633 GO:0006970 GO:0009813 GO:0010023 GO:0030154 GO:0043565 GO:0044212
Q9SDS8	MYB8_ARATH	reviewed	GO:0003700 GO:0005634 GO:0009751 GO:0030154 GO:0043565 GO:0044212
O23086	ALMTA_ARATH	reviewed	GO:0009705 GO:0015743 GO:0016021
O49696	ALMTC_ARATH	reviewed	GO:0005886 GO:0008272 GO:0008509 GO:0009705 GO:0010118 GO:0012505 GO:0015743 GO:0016021
Q9LS22	ALMTE_ARATH	reviewed	GO:0009705 GO:0015743 GO:0016021
O64640	CXE8_ARATH	reviewed	GO:0009056 GO:0016787 GO:0080030
Q9SX25	CXE6_ARATH	reviewed	GO:0009056 GO:0016787 GO:0071456 GO:0080030
Q9STL4	CEP2_ARATH	reviewed	GO:0004197 GO:0005615 GO:0005764 GO:0005783 GO:0051603
Q9LZD3	E70A1_ARATH	reviewed	GO:0000145 GO:0005576 GO:0005618 GO:0005829 GO:0005856 GO:0005886 GO:0006887 GO:0009524 GO:0010089 GO:0031410 GO:0048759 GO:0060178 GO:0090059 GO:2000652
Q570U6	EF4L4_ARATH	reviewed	GO:0005634 GO:0009648 GO:0009649 GO:0042753 GO:0042803 GO:0048511
Q9M7D0	TPSD9_ABIGR	reviewed	GO:0000287 GO:0009507 GO:0010333
F1CKI8	3CAR2_PICSI	reviewed	GO:0000287 GO:0009507 GO:0010333 GO:0016829 GO:0043693
Q94ID7	GGPPS_HEVBR	reviewed	GO:0004161 GO:0004311 GO:0004337 GO:0009507 GO:0016117 GO:0033384 GO:0033386 GO:0045337 GO:0046872
Q8RUN2	LOG1_ARATH	reviewed	GO:0005634 GO:0005829 GO:0009691 GO:0016799
B9F166	LOGL2_ORYSJ	reviewed	GO:0005634 GO:0005829 GO:0009691 GO:0016799
Q0JBP5	LOGL6_ORYSJ	reviewed	GO:0005634 GO:0005829 GO:0009691 GO:0016799
Q7XDB8	LOGLA_ORYSJ	reviewed	GO:0005634 GO:0005829 GO:0009691 GO:0016799
Q8LNV6	CKX3_ORYSJ	reviewed	GO:0005615 GO:0009690 GO:0019139 GO:0071949
Q8RYM9	LAC2_ORYSJ	reviewed	GO:0004322 GO:0005507 GO:0005886 GO:0006826 GO:0046274 GO:0048046 GO:0052716 GO:0055072
Q947R4	GL1_ARALY	reviewed	GO:0001708 GO:0003677 GO:0005634 GO:0009867 GO:0032880 GO:0048629 GO:2000039
Q08298	RD22_ARATH	reviewed	GO:0005768 GO:0005794 GO:0005802 GO:0009651
Q9SF78	GDL29_ARATH	reviewed	GO:0005576 GO:0016042 GO:0016788
Q9M2R9	GDL58_ARATH	reviewed	GO:0005576 GO:0016042 GO:0016788
Q9LJP1	GRIP4_ARATH	reviewed	GO:0005576 GO:0005774 GO:0016042 GO:0016298
Q9C996	GLIP6_ARATH	reviewed	GO:0005576 GO:0016042 GO:0016298
Q9M310	FBK77_ARATH	reviewed	GO:0004842 GO:0035195 GO:0099402
Q3HRQ2	GLOX_VITPS	reviewed	GO:0004031 GO:0005615 GO:0005618 GO:0050832 GO:0102797 GO:0102798
Q9SD53	Y3720_ARATH	reviewed	GO:0005886 GO:0016021
P10978	POLX_TOBAC	reviewed	GO:0003676 GO:0003964 GO:0004190 GO:0004519 GO:0008270 GO:0015074
P51110	DFRA_VITVI	reviewed	GO:0009718 GO:0045552 GO:0047890 GO:0050662
P51106	DFRA_HORVU	reviewed	GO:0009718 GO:0045552 GO:0047890 GO:0050662
Q7Y0E8	NRX11_ORYSJ	reviewed	GO:0005623 GO:0045454 GO:0047134
P0C897	Y3264_ARATH	reviewed	GO:0016021
Q9FE06	EXOL2_ARATH	reviewed	GO:0005615 GO:0005618 GO:0005794 GO:0005829 GO:0009505 GO:0009506 GO:0009536 GO:0048046 GO:0071456
Q9LH73	GDL52_ARATH	reviewed	GO:0005576 GO:0016042 GO:0016298
Q42578	PER53_ARATH	reviewed	GO:0002215 GO:0004601 GO:0005576 GO:0005794 GO:0006979 GO:0009908 GO:0020037 GO:0042744 GO:0046872
U3THC0	FG2KI_SOYBN	reviewed
O22807	GALS1_ARATH	reviewed	GO:0000139 GO:0003831 GO:0005794 GO:0016021 GO:0042546 GO:0045489 GO:0071555
P22195	PER1_ARAHY	reviewed	GO:0004601 GO:0005576 GO:0006979 GO:0020037 GO:0042744 GO:0046872
Q96519	PER11_ARATH	reviewed	GO:0004601 GO:0005576 GO:0006979 GO:0020037 GO:0042744 GO:0046872 GO:0048511
Q8VYR3	TBL2_ARATH	reviewed	GO:0005794 GO:0016021 GO:0016413
Q9MAM3	KCS1_ARATH	reviewed	GO:0005783 GO:0005789 GO:0006633 GO:0009409 GO:0009416 GO:0009922 GO:0010025 GO:0016020 GO:0016021 GO:0022626 GO:0102336 GO:0102337 GO:0102338 GO:0102756
Q4V3C9	KCS8_ARATH	reviewed	GO:0005783 GO:0005789 GO:0006633 GO:0016021 GO:0102336 GO:0102337 GO:0102338 GO:0102756
Q7XKV2	BGL13_ORYSJ	reviewed	GO:0005975 GO:0008422 GO:0102483
P20026	MYB1_HORVU	reviewed	GO:0003677 GO:0005634
Q8S8N6	PLA2A_ARATH	reviewed	GO:0004623 GO:0005509 GO:0005576 GO:0005634 GO:0005773 GO:0005794 GO:0006644 GO:0008289 GO:0016042 GO:0031410 GO:0050482 GO:0102567 GO:0102568
Q94CD1	HHT1_ARATH	reviewed	GO:0010345 GO:0050734 GO:0052325 GO:0102406
P43185	BEV1L_BETPN	reviewed	GO:0004864 GO:0005737 GO:0006952 GO:0009607 GO:0009738 GO:0010427 GO:0038023
O81030	GGLO5_ARATH	reviewed	GO:0003885 GO:0005618 GO:0016020 GO:0019853 GO:0050105 GO:0071949
Q9SH66	DIR5_ARATH	reviewed	GO:0042349 GO:0048046 GO:1901599
Q8GT20	BEBT_TOBAC	reviewed	GO:0016747
A2RVQ5	AGL16_ARATH	reviewed	GO:0000977 GO:0003700 GO:0005634 GO:0008134 GO:0009908 GO:0010440 GO:0042803 GO:0044212 GO:0045944
Q9XJ66	MAD22_ORYSJ	reviewed	GO:0000976 GO:0000977 GO:0000981 GO:0005634 GO:0007275 GO:0008134 GO:0009908 GO:0030154 GO:0043565 GO:0044212 GO:0045944 GO:0046983 GO:1900458
Q8GWP0	MYB39_ARATH	reviewed	GO:0003700 GO:0005634 GO:0030154 GO:0043565 GO:0044212
O22264	MYB12_ARATH	reviewed	GO:0003700 GO:0005634 GO:0009416 GO:0009651 GO:0009723 GO:0009733 GO:0009813 GO:0010224 GO:0030154 GO:0043565 GO:0044212 GO:0045893 GO:0051555 GO:1900386
M4HXU6	TPSD1_PINBN	reviewed	GO:0000287 GO:0006952 GO:0008152 GO:0009507 GO:0010333 GO:0050554 GO:0050559 GO:0052678
Q50EK2	TPSD1_PINTA	reviewed	GO:0000287 GO:0008152 GO:0009507 GO:0010333 GO:0050559 GO:0052678
B7FA90	HPT1_ORYSJ	reviewed	GO:0009535 GO:0010189 GO:0016021 GO:0016765
Q680C0	GDL62_ARATH	reviewed	GO:0016042 GO:0016787
Q9SYK9	U74E2_ARATH	reviewed	GO:0008194 GO:0010016 GO:0035251 GO:0042631 GO:0043231 GO:0052638 GO:0070301 GO:0071215 GO:0071475 GO:0080024 GO:0080043 GO:0080044 GO:0080167
Q05855	PER1_WHEAT	reviewed	GO:0004601 GO:0005576 GO:0006979 GO:0020037 GO:0042744 GO:0046872
Q94CH6	EXL3_ARATH	reviewed	GO:0005576 GO:0016042 GO:0016298
Q9SPG3	MYB26_ARATH	reviewed	GO:0003700 GO:0005634 GO:0009739 GO:0009834 GO:0030154 GO:0043565 GO:0044212
Q8LL69	DBNBT_TAXCA	reviewed	GO:0016747 GO:0042617
Q9M6E2	DBAT_TAXCU	reviewed	GO:0042617 GO:0050643
P22242	DRPE_CRAPL	reviewed	GO:0071465 GO:1902075
Q9M2C0	VITH4_ARATH	reviewed	GO:0005381 GO:0005384 GO:0005623 GO:0005774 GO:0006880 GO:0016020 GO:0016021 GO:0030026
Q5PNZ0	GDL77_ARATH	reviewed	GO:0005576 GO:0016042 GO:0016788
Q8LB81	GDL79_ARATH	reviewed	GO:0005576 GO:0016042 GO:0016788 GO:0042335
Q8LA53	MBD2_ARATH	reviewed	GO:0003677 GO:0005634 GO:0008270 GO:0019899 GO:0080111
Q9SSM2	MDLL_ARATH	reviewed	GO:0016614 GO:0046593 GO:0050660
P43286	PIP21_ARATH	reviewed	GO:0003729 GO:0005773 GO:0005886 GO:0006833 GO:0009414 GO:0009506 GO:0009737 GO:0015250 GO:0016021 GO:0031625 GO:0080170
Q9ATM7	PIP23_MAIZE	reviewed	GO:0005886 GO:0015250 GO:0016021
Q9SGH6	DOX1_ARATH	reviewed	GO:0001561 GO:0004601 GO:0006629 GO:0006979 GO:0008219 GO:0009626 GO:0009627 GO:0009737 GO:0009751 GO:0012511 GO:0016702 GO:0020037 GO:0031408 GO:0034614 GO:0042742 GO:0046872 GO:0050832 GO:0071446 GO:0071732 GO:1902609
Q8GT21	BEBT_CLABR	reviewed	GO:0016747
Q9LJJ7	AATP9_ARATH	reviewed	GO:0000304 GO:0005524 GO:0005783 GO:0009737 GO:0016021 GO:0016887
Q9SIZ6	GDL47_ARATH	reviewed	GO:0005576 GO:0016042 GO:0016788
Q67ZI9	GDL48_ARATH	reviewed	GO:0005576 GO:0016042 GO:0016788
Q8VY93	GDL66_ARATH	reviewed	GO:0005576 GO:0016042 GO:0016788
Q5H873	HLTT_LUPAL	reviewed	GO:0009821 GO:0047203
P48631	FD6E2_SOYBN	reviewed	GO:0005789 GO:0006636 GO:0016021 GO:0016717
Q9SA41	MCA8_ARATH	reviewed	GO:0004197 GO:0006979 GO:0010225 GO:0010421 GO:0012501 GO:0042542
Q9ZWM9	RAV1_ARATH	reviewed	GO:0003677 GO:0003700 GO:0005634 GO:0009741 GO:0009873 GO:0009910 GO:0044212 GO:0045892 GO:0048366 GO:0048527 GO:0071456
Q8S8F5	EF4L3_ARATH	reviewed	GO:0005634 GO:0009649 GO:0042753 GO:0042803 GO:0048511
P42815	RNS3_ARATH	reviewed	GO:0003723 GO:0004521 GO:0005576 GO:0006401 GO:0016829 GO:0033897
Q9S746	HTH_ARATH	reviewed	GO:0005576 GO:0007267 GO:0009553 GO:0010430 GO:0016614 GO:0046593 GO:0050660
Q9LD14	PILR1_THUPL	reviewed	GO:0009807 GO:0010283 GO:0010284 GO:1902123 GO:1902125 GO:1902128 GO:1902129 GO:1902132 GO:1902135
Q5NE24	NSP2_MEDTR	reviewed	GO:0005783 GO:0009877 GO:0031965
Q8LER3	XTH7_ARATH	reviewed	GO:0004553 GO:0005618 GO:0010411 GO:0016762 GO:0042546 GO:0048046 GO:0071555
Q9FH06	SCP41_ARATH	reviewed	GO:0004185 GO:0005576 GO:0005773 GO:0051603
P27898	MYBP_MAIZE	reviewed	GO:0003700 GO:0005634 GO:0030154 GO:0043565 GO:0044212
Q8GU88	AB39G_ORYSJ	reviewed	GO:0005524 GO:0005886 GO:0016021 GO:0016887 GO:0042626 GO:0055085
Q6PQJ9	5BPOR_DIGLA	reviewed	GO:0000166 GO:0047787 GO:0050662
Q9STX2	VEP1_ARATH	reviewed	GO:0005829 GO:0008202 GO:0009611 GO:0010051 GO:0035671 GO:0046983 GO:0047787
Q9FJD5	LAC17_ARATH	reviewed	GO:0004322 GO:0005507 GO:0005886 GO:0006826 GO:0009698 GO:0009809 GO:0016491 GO:0046274 GO:0048046 GO:0052716 GO:0055072
Q5N9X2	LAC4_ORYSJ	reviewed	GO:0004322 GO:0005507 GO:0005886 GO:0006826 GO:0046274 GO:0048046 GO:0052716 GO:0055072
Q67ZU1	LIP2_ARATH	reviewed	GO:0002213 GO:0004806 GO:0005576 GO:0016042 GO:0016298
Q93WF1	PLY20_ARATH	reviewed	GO:0030570 GO:0045490 GO:0046872
P31251	UBE12_WHEAT	reviewed	GO:0004839 GO:0005524 GO:0005634 GO:0005737 GO:0006511 GO:0006974 GO:0016567 GO:0032446
Q39127	TINY_ARATH	reviewed	GO:0003700 GO:0005634 GO:0044212
P13240	DR206_PEA	reviewed	GO:0006952 GO:0009607 GO:0048046
Q9LPW3	SCRM2_ARATH	reviewed	GO:0003700 GO:0005634 GO:0006355 GO:0010444 GO:0044212 GO:0046983 GO:0050826
Q8S9G6	T5AT_TAXWC	reviewed	GO:0042617 GO:0050638
Q9LXN3	FACR4_ARATH	reviewed	GO:0006629 GO:0009611 GO:0009651 GO:0010345 GO:0035336 GO:0043231 GO:0050062 GO:0080019 GO:0102965
Q9SI09	XERIC_ARATH	reviewed	GO:0006970 GO:0009651 GO:0009687 GO:0009688 GO:0009739 GO:0010200 GO:0016021 GO:0016567 GO:0016740 GO:0046872
Q9ZT50	RHA2A_ARATH	reviewed	GO:0004842 GO:0005634 GO:0005737 GO:0009651 GO:0009738 GO:0009789 GO:0016567 GO:0046872 GO:0047484 GO:0061630
Q8RX86	AGAL2_ARATH	reviewed	GO:0004557 GO:0005975 GO:0009505 GO:0009620 GO:0009911 GO:0009965 GO:0048046 GO:0052692 GO:0071555 GO:0099503
Q9M0X9	4CLL7_ARATH	reviewed	GO:0004321 GO:0005524 GO:0005777 GO:0009695 GO:0016874 GO:0031408
Q42656	AGAL_COFAR	reviewed	GO:0005975 GO:0052692
Q53MB8	TLPH_ORYSJ	reviewed	GO:0005576 GO:0006952
Q940G6	GID1C_ARATH	reviewed	GO:0005634 GO:0005737 GO:0009056 GO:0009739 GO:0009939 GO:0010325 GO:0010331 GO:0010476 GO:0010629 GO:0016787 GO:0048444 GO:0048530
Q9M268	NGA2_ARATH	reviewed	GO:0003677 GO:0003700 GO:0005634 GO:0009908 GO:0048366 GO:1901371
Q675L4	TPSD1_PICAB	reviewed	GO:0000287 GO:0006952 GO:0008152 GO:0009507 GO:0010333 GO:0050559 GO:0052678
Q93WY4	WRK12_ARATH	reviewed	GO:0003700 GO:0005634 GO:0043565
Q9SGD6	AROD6_ARATH	reviewed	GO:0004664 GO:0005737 GO:0009094 GO:0009507 GO:0009570 GO:0047769
Q39857	XTH1_SOYBN	reviewed	GO:0004553 GO:0005618 GO:0010411 GO:0016762 GO:0042546 GO:0048046 GO:0071555
Q41542	XTH_WHEAT	reviewed	GO:0004553 GO:0005618 GO:0010411 GO:0016762 GO:0042546 GO:0048046 GO:0071555
Q942D4	BURP3_ORYSJ	reviewed
Q9FYA6	BCAT5_ARATH	reviewed	GO:0004084 GO:0005829 GO:0009097 GO:0009098 GO:0009099 GO:0009507 GO:0052654 GO:0052655 GO:0052656
P25777	ORYB_ORYSJ	reviewed	GO:0004197 GO:0005615 GO:0005764 GO:0051603
P92961	PROT1_ARATH	reviewed	GO:0003333 GO:0005886 GO:0015171 GO:0015193 GO:0015824 GO:0016021
Q69LA1	PROT2_ORYSJ	reviewed	GO:0003333 GO:0005886 GO:0015171 GO:0016021
Q8L7J2	BGL06_ORYSJ	reviewed	GO:0004565 GO:0005576 GO:0005975 GO:0008422 GO:0016798 GO:0033907 GO:0042973 GO:0080079 GO:0080083 GO:0102483
Q9FLU9	BGL31_ARATH	reviewed	GO:0005975 GO:0008422 GO:0009651 GO:0019762 GO:0051707 GO:0102483
Q94AN4	AP2L1_ARATH	reviewed	GO:0000981 GO:0003677 GO:0003700 GO:0005634 GO:0009414 GO:0009651 GO:0009737 GO:0009873 GO:0010187 GO:0040008 GO:0045723 GO:1901959
A0JPZ8	AP2L3_ARATH	reviewed	GO:0003677 GO:0003700 GO:0005634 GO:0009873
Q41452	FLS_SOLTU	reviewed	GO:0005737 GO:0031418 GO:0045431 GO:0045486 GO:0046872
Q39224	SRG1_ARATH	reviewed	GO:0010150 GO:0016682 GO:0046872 GO:0051213
D4N502	DIOX3_PAPSO	reviewed	GO:0008168 GO:0032259 GO:0046872 GO:0097295 GO:0102803 GO:0102805
Q6ZIK0	GTOMC_ORYSJ	reviewed	GO:0009507 GO:0010189 GO:0032259 GO:0050342
P35694	XTH2_SOYBN	reviewed	GO:0004553 GO:0005618 GO:0010411 GO:0016762 GO:0042546 GO:0048046
Q8VWJ1	HPT1_ARATH	reviewed	GO:0006636 GO:0009266 GO:0009507 GO:0009915 GO:0010176 GO:0010189 GO:0016021 GO:0031347 GO:0031969 GO:0071555
P23535	E13B_PHAVU	reviewed	GO:0005773 GO:0005975 GO:0006952 GO:0042973
Q9ZVD2	NHL13_ARATH	reviewed	GO:0005886 GO:0009506 GO:0016021 GO:0042742
Q6ID18	LAC10_ARATH	reviewed	GO:0004322 GO:0005507 GO:0005886 GO:0006826 GO:0046274 GO:0048046 GO:0052716 GO:0055072
Q9SU63	AL2B4_ARATH	reviewed	GO:0004029 GO:0005524 GO:0005739 GO:0005759 GO:0005829 GO:0043878 GO:0046686
Q9FLD5	ASD_ARATH	reviewed	GO:0005524 GO:0005739 GO:0005783 GO:0009409 GO:0009414 GO:0009651 GO:0009737 GO:0010154 GO:0010431 GO:0016021 GO:0016887 GO:0031966
Q7XKV5	BGL11_ORYSJ	reviewed	GO:0005975 GO:0008422 GO:0102483
Q5Z9Z0	BGL24_ORYSJ	reviewed	GO:0005975 GO:0008422 GO:0102483
Q75W17	FURH_VIBFR	reviewed	GO:0005975 GO:0009507 GO:0033956
Q8GU87	AB31G_ORYSJ	reviewed	GO:0005524 GO:0005886 GO:0016021 GO:0016887 GO:0042626 GO:0055085
Q8GU84	AB48G_ORYSJ	reviewed	GO:0005524 GO:0005886 GO:0016021 GO:0016887 GO:0042626 GO:0055085
Q6NQ66	GGLO2_ARATH	reviewed	GO:0003885 GO:0016020 GO:0019853 GO:0050105 GO:0071949
Q8W013	COMT1_CATRO	reviewed	GO:0009809 GO:0032259 GO:0046983 GO:0047763
Q944R1	PLY15_ARATH	reviewed	GO:0030570 GO:0045490 GO:0046872
P83947	PME1_FICPW	reviewed	GO:0004857 GO:0005576 GO:0005618 GO:0030599 GO:0042545 GO:0045330 GO:0045490
Q9LP41	HIP29_ARATH	reviewed	GO:0030001 GO:0046872
