## Supplementary material for "Atlas of tissue-specific and tissue-preferential gene expression in ecologically and economically significant conifer *Pinus sylvestris*": Data supplementary files: Data S11.Embryo_tissue_specific_UniProtID_GO.txt

Entry	UniProt_ID	Status	Gene ontology IDs
Q6KAJ4	MCM5_ORYSJ	reviewed	GO:0000347 GO:0000727 GO:0003678 GO:0003688 GO:0003697 GO:0005524 GO:0005634 GO:0005737 GO:0006267 GO:0006270 GO:0042555		MCM5_ORYSJ
Q5W736	CIPKI_ORYSJ	reviewed	GO:0004674 GO:0005524 GO:0007165		CIPKI_ORYSJ
Q6X4A2	CIPKV_ORYSJ	reviewed	GO:0004674 GO:0005524 GO:0005634 GO:0005737 GO:0006468 GO:0035556		CIPKV_ORYSJ
Q9SHZ3	NAT1_ARATH	reviewed	GO:0009506 GO:0016021 GO:0022857		NAT1_ARATH
P25818	TIP11_ARATH	reviewed	GO:0000326 GO:0005773 GO:0005774 GO:0006833 GO:0009705 GO:0009941 GO:0015204 GO:0015250 GO:0015840 GO:0016021 GO:0042807 GO:0080170		TIP11_ARATH
Q9ZNV9	AHP1_ARATH	reviewed	GO:0000160 GO:0005634 GO:0005737 GO:0005829 GO:0009553 GO:0009736 GO:0009825 GO:0009927 GO:0016310 GO:0043424		AHP1_ARATH
Q948Z4	SNAK1_SOLTU	reviewed	GO:0005576 GO:0005618 GO:0006952		SNAK1_SOLTU
Q1PEY6	EPFL6_ARATH	reviewed	GO:0005576 GO:0010052 GO:0010374		EPFL6_ARATH
Q9SFU3	PPA15_ARATH	reviewed	GO:0003993 GO:0005576 GO:0009845 GO:0009846 GO:0046872		PPA15_ARATH
O64404	TPSD4_ABIGR	reviewed	GO:0000287 GO:0005737 GO:0010333		TPSD4_ABIGR
Q675L0	TPSLS_PICAB	reviewed	GO:0000287 GO:0005737 GO:0010333		TPSLS_PICAB
Q9M157	ETC3_ARATH	reviewed	GO:0003700 GO:0005634 GO:0009651 GO:0009737 GO:0009751 GO:0009753 GO:0010026 GO:0010228 GO:0030154 GO:0043565 GO:0044212 GO:0048765		ETC3_ARATH
Q67ZI9	GDL48_ARATH	reviewed	GO:0005576 GO:0016042 GO:0016788		GDL48_ARATH
Q8VY93	GDL66_ARATH	reviewed	GO:0005576 GO:0016042 GO:0016788		GDL66_ARATH
P34823	EF1A2_DAUCA	reviewed	GO:0003746 GO:0003924 GO:0005525 GO:0005737		EF1A2_DAUCA
Q8S8A0	GDU4_ARATH	reviewed	GO:0006865 GO:0016021 GO:0080143		GDU4_ARATH
Q9M7D0	TPSD9_ABIGR	reviewed	GO:0000287 GO:0009507 GO:0010333		TPSD9_ABIGR
A4L7R7	DEF1_PINSY	reviewed	GO:0005576 GO:0031640 GO:0050832		DEF1_PINSY
P19135	PER2_CUCSA	reviewed	GO:0004601 GO:0006979 GO:0020037 GO:0042744 GO:0046872		PER2_CUCSA
P92961	PROT1_ARATH	reviewed	GO:0003333 GO:0005886 GO:0015171 GO:0015193 GO:0015824 GO:0016021		PROT1_ARATH
Q69LA1	PROT2_ORYSJ	reviewed	GO:0003333 GO:0005886 GO:0015171 GO:0016021		PROT2_ORYSJ
Q700D9	MYBF_ARATH	reviewed	GO:0003677 GO:0003700 GO:0005634 GO:0006355	MYBF_ARATH	MYBF_ARATH
O23364	SCP30_ARATH	reviewed	GO:0004185 GO:0005576 GO:0005773 GO:0051603		SCP30_ARATH
O04084	SCP31_ARATH	reviewed	GO:0004185 GO:0005576 GO:0005773 GO:0051603		SCP31_ARATH
Q9C6S5	PHSB_ARATH	reviewed	GO:0005886 GO:0015203 GO:0015293 GO:0015846 GO:0016021		PHSB_ARATH
Q9FJ45	GDL83_ARATH	reviewed	GO:0005576 GO:0016042 GO:0016788		GDL83_ARATH
S4UX02	CYPH1_SALMI	reviewed	GO:0004497 GO:0005506 GO:0005789 GO:0016021 GO:0016705 GO:0020037		CYPH1_SALMI
Q9STX3	GID2_ARATH	reviewed	GO:0005634 GO:0005737 GO:0009740 GO:0009845 GO:0010162 GO:0016567 GO:0019005 GO:0031146		GID2_ARATH
Q337C0	U496D_ORYSJ	reviewed	GO:0016021		U496D_ORYSJ
Q9SRH9	SNL1_ARATH	reviewed	GO:0000118 GO:0000122 GO:0000785 GO:0003714 GO:0005634 GO:0016575 GO:0045892		SNL1_ARATH
Q9LFQ3	SNL2_ARATH	reviewed	GO:0000118 GO:0000122 GO:0000785 GO:0003714 GO:0005829 GO:0016575		SNL2_ARATH
O48686	SNL3_ARATH	reviewed	GO:0000118 GO:0000122 GO:0000785 GO:0003714 GO:0009737 GO:0016575 GO:0045892		SNL3_ARATH
Q9SFE4	ERF12_ARATH	reviewed	GO:0003700 GO:0005634 GO:0009751 GO:0009753 GO:0009873 GO:0034605 GO:0044212 GO:0045893 GO:0071497		ERF12_ARATH
Q5N6V0	Y1054_ORYSJ	reviewed	GO:0003677 GO:0005634		Y1054_ORYSJ
Q2R9D2	Y1176_ORYSJ	reviewed	GO:0003677 GO:0005634		Y1176_ORYSJ
Q05968	PR1_HORVU	reviewed	GO:0005576 GO:0006952 GO:0009607		PR1_HORVU
Q41495	ST14_SOLTU	reviewed			ST14_SOLTU
Q9FLV0	DMR6_ARATH	reviewed	GO:0002229 GO:0002239 GO:0009617 GO:0009620 GO:0009751 GO:0009813 GO:0010150 GO:0033759 GO:0034785 GO:0042742 GO:0046244 GO:0046872 GO:0051213 GO:0071456		DMR6_ARATH
Q2HIV9	BH035_ARATH	reviewed	GO:0003677 GO:0005634 GO:0046983		BH035_ARATH
Q0V7X4	FIT_ARATH	reviewed	GO:0003677 GO:0003700 GO:0005634 GO:0006355 GO:0010039 GO:0034756 GO:0046983		FIT_ARATH
Q9C707	BH083_ARATH	reviewed	GO:0001228 GO:0003677 GO:0003700 GO:0005634 GO:0005739 GO:0046983 GO:0048766		BH083_ARATH
Q9SV87	BRN2_ARATH	reviewed	GO:0003677 GO:0003700 GO:0005634 GO:0009834 GO:0010628 GO:0045893 GO:0048829		BRN2_ARATH
Q94AJ5	PGLR5_ARATH	reviewed	GO:0004650 GO:0005576 GO:0005618 GO:0005975 GO:0071555		PGLR5_ARATH
Q6Z8D0	PUT1_ORYSJ	reviewed	GO:0005886 GO:0015203 GO:0015293 GO:0015846 GO:0016021		PUT1_ORYSJ
P80728	MAVI_CUCPE	reviewed	GO:0009055 GO:0046872		MAVI_CUCPE
Q4PSY2	SCP32_ARATH	reviewed	GO:0004185 GO:0005576 GO:0005773 GO:0051603		SCP32_ARATH
Q8L9P8	RLF33_ARATH	reviewed	GO:0005179 GO:0007267 GO:0009505 GO:0009506 GO:0019722 GO:0048046		RLF33_ARATH
Q6NME6	RLF19_ARATH	reviewed	GO:0005179 GO:0007267 GO:0009506 GO:0019722 GO:0048046 GO:0080092 GO:0090406		RLF19_ARATH
Q9LXD8	HEC3_ARATH	reviewed	GO:0003677 GO:0003700 GO:0005634 GO:0006355 GO:0010500 GO:0046983 GO:0048462 GO:0048467		HEC3_ARATH
Q9SG92	MES17_ARATH	reviewed	GO:0009694 GO:0009696 GO:0016787 GO:0016788 GO:0033473 GO:0048367 GO:0080030 GO:0080031 GO:0080032		MES17_ARATH
Q9LVL9	MES18_ARATH	reviewed	GO:0009694 GO:0009696 GO:0016787 GO:0016788 GO:0080030 GO:0080031 GO:0080032		MES18_ARATH
Q8GWQ2	AHL20_ARATH	reviewed	GO:0003680 GO:0003700 GO:0005634 GO:0042742 GO:0045087 GO:0045824 GO:1900425		AHL20_ARATH
O48538	RBOHF_ARATH	reviewed	GO:0002679 GO:0004601 GO:0005509 GO:0005886 GO:0007231 GO:0009723 GO:0009738 GO:0009873 GO:0010119 GO:0016021 GO:0016174 GO:0033500 GO:0043069 GO:0050665 GO:0052542 GO:0055114		RBOHF_ARATH
Q84KL3	PT30_PINTA	reviewed	GO:0000287 GO:0009507 GO:0030955 GO:0033383 GO:0046248 GO:0046872 GO:0050550		PT30_PINTA
Q84KL5	PT5_PINTA	reviewed	GO:0000287 GO:0005737 GO:0010334 GO:0045338		PT5_PINTA
O24474	TPSD2_ABIGR	reviewed	GO:0000287 GO:0009507 GO:0050551		TPSD2_ABIGR
O24475	TPSD3_ABIGR	reviewed	GO:0000287 GO:0009507 GO:0010333		TPSD3_ABIGR
Q9M7D1	TPSD8_ABIGR	reviewed	GO:0000287 GO:0009507 GO:0010333		TPSD8_ABIGR
Q84KL4	PT10_PINTA	reviewed	GO:0000287 GO:0009507 GO:0010333 GO:0030955 GO:0033383 GO:0043693 GO:0046872		PT10_PINTA
Q9FF86	DCR_ARATH	reviewed	GO:0005737 GO:0005829 GO:0010090 GO:0010143 GO:0016747 GO:0051179 GO:0090626		DCR_ARATH
A0A0B6VIJ5	F6CGT_GENTR	reviewed	GO:0016758		F6CGT_GENTR
P0C7P7	U74E1_ARATH	reviewed	GO:0008194 GO:0043231 GO:0080043 GO:0080044		U74E1_ARATH
Q9M111	SUS3_ARATH	reviewed	GO:0005982 GO:0005985 GO:0009414 GO:0010431 GO:0010555 GO:0016157		SUS3_ARATH
Q6XBF8	CDR1_ARATH	reviewed	GO:0004190 GO:0005576 GO:0006508 GO:0010310 GO:0010337 GO:0030163 GO:0042742 GO:0048046		CDR1_ARATH
Q766C2	NEP2_NEPGR	reviewed	GO:0004190 GO:0005576		NEP2_NEPGR
O65695	SAU50_ARATH	reviewed	GO:0009734 GO:0040008	SAU50_ARATH	SAU50_ARATH
Q67XD9	CINV2_ARATH	reviewed	GO:0004564 GO:0004575 GO:0005829 GO:0005987 GO:0009507 GO:0033926 GO:0048364		CINV2_ARATH
F4J339	RPP1_ARATH	reviewed	GO:0000139 GO:0002239 GO:0005524 GO:0005789 GO:0005886 GO:0006952 GO:0007165 GO:0009817 GO:0030275 GO:0043531 GO:0050135 GO:0061809		RPP1_ARATH
Q9FI14	TAO1_ARATH	reviewed	GO:0005524 GO:0007165 GO:0009816 GO:0042742 GO:0043531 GO:0050135 GO:0061809		TAO1_ARATH
Q05965	FL3H_MATIN	reviewed	GO:0009813 GO:0031418 GO:0045486 GO:0046872		FL3H_MATIN
Q940H3	TBL36_ARATH	reviewed	GO:0005794 GO:0016021 GO:0016413		TBL36_ARATH
Q9FG35	TBR_ARATH	reviewed	GO:0005768 GO:0005794 GO:0005802 GO:0009827 GO:0016021 GO:0016413 GO:0030244 GO:0045489		TBR_ARATH
P60300	CLCG_ARATH	reviewed	GO:0005247 GO:0009705 GO:0015108 GO:0022857 GO:0034707 GO:0034765 GO:0043231		CLCG_ARATH
O04681	PTI5_SOLLC	reviewed	GO:0003677 GO:0003700 GO:0005634 GO:0006952		PTI5_SOLLC
P93788	REMO_SOLTU	reviewed	GO:0005886 GO:0007267 GO:0048032		REMO_SOLTU
Q6YTF1	C76M8_ORYSJ	reviewed	GO:0004497 GO:0005506 GO:0006952 GO:0016020 GO:0016021 GO:0016102 GO:0016709 GO:0020037 GO:0036202 GO:0051502 GO:0055114 GO:0102598		C76M8_ORYSJ
Q9FLV5	PER61_ARATH	reviewed	GO:0004601 GO:0005576 GO:0006979 GO:0009505 GO:0009506 GO:0020037 GO:0042744 GO:0046872		PER61_ARATH
Q9FMY1	C86B1_ARATH	reviewed	GO:0004497 GO:0005506 GO:0005783 GO:0005789 GO:0010345 GO:0016021 GO:0016705 GO:0020037 GO:0042761 GO:0071555		C86B1_ARATH
O49845	SUS2_DAUCA	reviewed	GO:0005985 GO:0016157		SUS2_DAUCA
Q10LP5	SUS4_ORYSJ	reviewed	GO:0005985 GO:0016157		SUS4_ORYSJ
Q93YS4	AB22G_ARATH	reviewed	GO:0005524 GO:0005886 GO:0009414 GO:0010148 GO:0016021 GO:0016887 GO:0042626 GO:0055085		AB22G_ARATH
O48843	GT13_ARATH	reviewed	GO:0000139 GO:0006486 GO:0016021 GO:0016757		GT13_ARATH
O81072	GT11_ARATH	reviewed	GO:0000139 GO:0006486 GO:0016021 GO:0016757		GT11_ARATH
P48979	PGLR_PRUPE	reviewed	GO:0004650 GO:0005576 GO:0005618 GO:0005975 GO:0009835 GO:0071555		PGLR_PRUPE
Q9FI78	HST_ARATH	reviewed	GO:0005737 GO:0005829 GO:0009809 GO:0009963 GO:0010252 GO:0016020 GO:0047172 GO:0047205 GO:0071555		HST_ARATH
Q8GSM7	HST_TOBAC	reviewed	GO:0047172		HST_TOBAC
Q43089	INV1_PEA	reviewed	GO:0004564 GO:0005975		INV1_PEA
O64489	YUC9_ARATH	reviewed	GO:0004499 GO:0009851 GO:0050660 GO:0050661 GO:0103075		YUC9_ARATH
Q9SVU0	YUC8_ARATH	reviewed	GO:0004499 GO:0009735 GO:0009742 GO:0009851 GO:0010600 GO:0050660 GO:0050661 GO:0103075		YUC8_ARATH
O48840	PPA13_ARATH	reviewed	GO:0003993 GO:0005576 GO:0046872		PPA13_ARATH
Q5YGP8	PLET1_ARATH	reviewed	GO:0000723 GO:0003700 GO:0005634 GO:0007389 GO:0009734 GO:0009873 GO:0010449 GO:0019827 GO:0044212 GO:0048364		PLET1_ARATH
Q6PQQ3	AIL5_ARATH	reviewed	GO:0003677 GO:0003700 GO:0005634 GO:0009791 GO:0009845 GO:0009873 GO:0010311 GO:0040019 GO:0048364 GO:0060771 GO:0060772 GO:0060774		AIL5_ARATH
Q5YGP7	PLET2_ARATH	reviewed	GO:0000723 GO:0003677 GO:0003700 GO:0005634 GO:0007389 GO:0009734 GO:0009873 GO:0010073 GO:0010449 GO:0019827 GO:0048364		PLET2_ARATH
Q43735	PER27_ARATH	reviewed	GO:0004601 GO:0005576 GO:0006979 GO:0009505 GO:0009506 GO:0020037 GO:0042744 GO:0046872		PER27_ARATH
O81772	PER46_ARATH	reviewed	GO:0004601 GO:0005576 GO:0006979 GO:0020037 GO:0042744 GO:0046872		PER46_ARATH
Q9LXG3	PER56_ARATH	reviewed	GO:0004601 GO:0005576 GO:0006979 GO:0009505 GO:0009506 GO:0020037 GO:0042744 GO:0046872		PER56_ARATH
Q9XFR9	G2OX2_ARATH	reviewed	GO:0009416 GO:0009639 GO:0009686 GO:0010114 GO:0045487 GO:0046872 GO:0051213 GO:0052634 GO:0071456		G2OX2_ARATH
A2A1A0	NCS1_COPJA	reviewed	GO:0009820 GO:0016491 GO:0046872 GO:0050474	NCS1_COPJA	NCS1_COPJA
Q9ZPH9	PMTF_ARATH	reviewed	GO:0000139 GO:0005737 GO:0005768 GO:0005794 GO:0005802 GO:0005829 GO:0008168 GO:0016021 GO:0032259		PMTF_ARATH
Q9LH73	GDL52_ARATH	reviewed	GO:0005576 GO:0016042 GO:0016298		GDL52_ARATH
Q9LMJ3	GDL1_ARATH	reviewed	GO:0005576 GO:0016042 GO:0016788		GDL1_ARATH
Q9SJB4	GDL34_ARATH	reviewed	GO:0005576 GO:0016042 GO:0016788		GDL34_ARATH
Q9FJ40	GDL86_ARATH	reviewed	GO:0005576 GO:0016042 GO:0016788		GDL86_ARATH
Q9FQA3	GST23_MAIZE	reviewed	GO:0004364 GO:0005737 GO:0006749 GO:0006952		GST23_MAIZE
Q8VZR7	PTR30_ARATH	reviewed	GO:0009624 GO:0015333 GO:0016021 GO:0035673 GO:1904680		PTR30_ARATH
P52579	IFRH_TOBAC	reviewed	GO:0005737 GO:0016491 GO:0044550 GO:0050661		IFRH_TOBAC
Q5BPJ0	TBL11_ARATH	reviewed	GO:0005794 GO:0016021 GO:0016413		TBL11_ARATH
P52839	SOT12_ARATH	reviewed	GO:0005794 GO:0006952 GO:0008146 GO:0009651 GO:0009751 GO:0016131 GO:0080118 GO:1990135		SOT12_ARATH
Q9ATN4	NIP11_MAIZE	reviewed	GO:0015267 GO:0016021		NIP11_MAIZE
Q9C9U3	DOX2_ARATH	reviewed	GO:0001676 GO:0004601 GO:0006631 GO:0006979 GO:0010150 GO:0020037 GO:0031408 GO:0046872 GO:0051213	DOX2_ARATH	DOX2_ARATH
Q9SGH6	DOX1_ARATH	reviewed	GO:0001561 GO:0004601 GO:0006629 GO:0006979 GO:0008219 GO:0009626 GO:0009627 GO:0009737 GO:0009751 GO:0012511 GO:0016702 GO:0020037 GO:0031408 GO:0034614 GO:0042742 GO:0046872 GO:0050832 GO:0071446 GO:0071732 GO:1902609	DOX1_ARATH	DOX1_ARATH
Q96520	PER12_ARATH	reviewed	GO:0004601 GO:0005576 GO:0005618 GO:0005739 GO:0005773 GO:0006979 GO:0009505 GO:0009506 GO:0020037 GO:0042744 GO:0046872		PER12_ARATH
O23237	PER49_ARATH	reviewed	GO:0004601 GO:0005576 GO:0005618 GO:0006979 GO:0020037 GO:0042744 GO:0046872		PER49_ARATH
O82500	Y4117_ARATH	reviewed	GO:0005739 GO:0006952 GO:0007165 GO:0010193 GO:0043531 GO:0050135 GO:0061809		Y4117_ARATH
G7J032	PHBP_MEDTR	reviewed	GO:0004864 GO:0005634 GO:0005737 GO:0006952 GO:0009607 GO:0009738 GO:0009740 GO:0010427 GO:0038023 GO:0080163		PHBP_MEDTR
Q85X12	PSBB_PINKO	reviewed	GO:0009523 GO:0009535 GO:0009772 GO:0016021 GO:0016168 GO:0018298 GO:0045156		PSBB_PINKO
Q9SFB5	SCP27_ARATH	reviewed	GO:0004185 GO:0005576 GO:0051603		SCP27_ARATH
P35334	PGIP1_PHAVU	reviewed	GO:0005576 GO:0005618 GO:0006952 GO:0016020		PGIP1_PHAVU
Q9SLV0	DTX48_ARATH	reviewed	GO:0000139 GO:0005381 GO:0005770 GO:0005794 GO:0006826 GO:0006970 GO:0009408 GO:0009624 GO:0009646 GO:0009737 GO:0010015 GO:0015297 GO:0016020 GO:0016021 GO:0017119 GO:0022857 GO:0031902 GO:0042910 GO:0043229 GO:0055072 GO:1905428		DTX48_ARATH
Q9SSM3	JAL19_ARATH	reviewed	GO:0030246		JAL19_ARATH
F4HQX1	JAL3_ARATH	reviewed	GO:0030246		JAL3_ARATH
Q9SV31	PIP25_ARATH	reviewed	GO:0005886 GO:0006833 GO:0015250 GO:0016021		PIP25_ARATH
P92998	GL11_ARATH	reviewed	GO:0005618 GO:0030145 GO:0045735 GO:0048046		GL11_ARATH
Q42679	DCAM_CATRO	reviewed	GO:0004014 GO:0006557 GO:0006597 GO:0008295		DCAM_CATRO
Q9ZVH0	FEZ_ARATH	reviewed	GO:0003677 GO:0003700 GO:0005634 GO:0009733 GO:0045770 GO:0048103 GO:0048829		FEZ_ARATH
Q9FIW5	NAC94_ARATH	reviewed	GO:0003677 GO:0003700 GO:0005634		NAC94_ARATH
Q5KTS5	GRDH_DAUCA	reviewed	GO:0016491		GRDH_DAUCA
Q9LHE3	ASPG2_ARATH	reviewed	GO:0003677 GO:0004190 GO:0006508 GO:0030163		ASPG2_ARATH
Q9ZSA7	DLO2_ARATH	reviewed	GO:0002229 GO:0046244 GO:0046872 GO:0051213		DLO2_ARATH
Q9LHN8	F6H1_ARATH	reviewed	GO:0009699 GO:0009805 GO:0010421 GO:0046872 GO:0051213 GO:1990641		F6H1_ARATH
Q9C899	F6H2_ARATH	reviewed	GO:0046872 GO:0051213		F6H2_ARATH
Q05964	FL3H_DIACA	reviewed	GO:0009813 GO:0031418 GO:0045486 GO:0046872		FL3H_DIACA
Q9SA69	Y1301_ARATH	reviewed	GO:0009860 GO:0016567		Y1301_ARATH
O22862	PER26_ARATH	reviewed	GO:0004601 GO:0005576 GO:0006979 GO:0009505 GO:0009506 GO:0020037 GO:0042744 GO:0046872		PER26_ARATH
Q9SS67	PER28_ARATH	reviewed	GO:0004601 GO:0005576 GO:0006979 GO:0009505 GO:0009506 GO:0020037 GO:0042744 GO:0046872 GO:0071456		PER28_ARATH
A7QEU4	PER5_VITVI	reviewed	GO:0004601 GO:0005576 GO:0006979 GO:0020037 GO:0042744 GO:0046872		PER5_VITVI
Q9SGS2	HMGB9_ARATH	reviewed	GO:0000741 GO:0003677 GO:0003700 GO:0005634 GO:0006355 GO:0010197		HMGB9_ARATH
Q9SWB4	PARP3_SOYBN	reviewed	GO:0003677 GO:0003950 GO:0005634 GO:0005730 GO:0006302 GO:0070212 GO:1990404		PARP3_SOYBN
Q9ZW29	GSTU2_ARATH	reviewed	GO:0004364 GO:0005737 GO:0005829 GO:0006749 GO:0009407		GSTU2_ARATH
Q8L7C9	GSTUK_ARATH	reviewed	GO:0004364 GO:0005634 GO:0005737 GO:0005739 GO:0005829 GO:0006749 GO:0009407 GO:0009507 GO:0009629 GO:0019899 GO:0040008 GO:0043295 GO:0048046 GO:2000030		GSTUK_ARATH
Q03666	GSTX4_TOBAC	reviewed	GO:0004364 GO:0005737 GO:0006749 GO:0009734		GSTX4_TOBAC
Q8S8N6	PLA2A_ARATH	reviewed	GO:0004623 GO:0005509 GO:0005576 GO:0005634 GO:0005773 GO:0005794 GO:0006644 GO:0008289 GO:0016042 GO:0031410 GO:0050482 GO:0102567 GO:0102568		PLA2A_ARATH
Q39134	AAP3_ARATH	reviewed	GO:0003333 GO:0005886 GO:0015171 GO:0015293 GO:0015802 GO:0016021 GO:0031965		AAP3_ARATH
Q8GUM3	AAP5_ARATH	reviewed	GO:0003333 GO:0005886 GO:0015171 GO:0015174 GO:0015293 GO:0015802 GO:0015809 GO:0016021		AAP5_ARATH
Q9C6E4	EXOL1_ARATH	reviewed	GO:0001666 GO:0005615 GO:0005794 GO:0009505 GO:0048046 GO:0071456		EXOL1_ARATH
Q9FHM9	EXOL3_ARATH	reviewed	GO:0005615 GO:0009505 GO:0009506 GO:0048046 GO:0080167		EXOL3_ARATH
Q9SVG9	CML42_ARATH	reviewed	GO:0005509 GO:0010091		CML42_ARATH
Q9FM82	GGLO4_ARATH	reviewed	GO:0003885 GO:0016020 GO:0019853 GO:0050105 GO:0071949		GGLO4_ARATH
Q9LS40	ASPG1_ARATH	reviewed	GO:0003677 GO:0004190 GO:0005783 GO:0006508 GO:0009414 GO:0009627 GO:0009737 GO:0030163 GO:0070001		ASPG1_ARATH
O65872	CHSY_PINST	reviewed	GO:0009813 GO:0016210		CHSY_PINST
Q08891	FACR2_ARATH	reviewed	GO:0006629 GO:0010345 GO:0010584 GO:0016628 GO:0035336 GO:0043231 GO:0080019 GO:0102965		FACR2_ARATH
Q9LXN3	FACR4_ARATH	reviewed	GO:0006629 GO:0009611 GO:0009651 GO:0010345 GO:0035336 GO:0043231 GO:0050062 GO:0080019 GO:0102965		FACR4_ARATH
Q9FMQ9	FACR7_ARATH	reviewed	GO:0006629 GO:0010345 GO:0035336 GO:0043231 GO:0080019		FACR7_ARATH
Q9M2R9	GDL58_ARATH	reviewed	GO:0005576 GO:0016042 GO:0016788		GDL58_ARATH
Q38967	AAP2_ARATH	reviewed	GO:0003333 GO:0005886 GO:0005887 GO:0006865 GO:0015171 GO:0015293 GO:0015800 GO:0015804 GO:0110126		AAP2_ARATH
Q9FN04	AAP4_ARATH	reviewed	GO:0003333 GO:0005886 GO:0006865 GO:0015171 GO:0015172 GO:0015175 GO:0015293 GO:0015399 GO:0016021		AAP4_ARATH
Q60DN5	PROT1_ORYSJ	reviewed	GO:0003333 GO:0005886 GO:0015171 GO:0016021		PROT1_ORYSJ
Q9ZRW8	GSTUJ_ARATH	reviewed	GO:0004364 GO:0004601 GO:0005737 GO:0005739 GO:0005774 GO:0005829 GO:0005886 GO:0006749 GO:0006979 GO:0009407 GO:0009507 GO:0009570 GO:0042631 GO:0043295 GO:0046686		GSTUJ_ARATH
F4J2Z7	SDR4_ARATH	reviewed	GO:0005507 GO:0016491		SDR4_ARATH
H9BFQ0	TPRL1_ERYCB	reviewed	GO:0016491		TPRL1_ERYCB
P50160	TS2_MAIZE	reviewed	GO:0007275 GO:0016491		TS2_MAIZE
Q7XTT4	NUCL2_ORYSJ	reviewed	GO:0003723 GO:0005730 GO:0006364 GO:0031491 GO:1990904		NUCL2_ORYSJ
Q9SGU2	SAU71_ARATH	reviewed	GO:0005737 GO:0007275 GO:0009734 GO:0040008	SAU71_ARATH	SAU71_ARATH
Q06398	GSTU6_ORYSJ	reviewed	GO:0004364 GO:0005737 GO:0006749		GSTU6_ORYSJ
Q9ZW24	GSTU7_ARATH	reviewed	GO:0004364 GO:0005737 GO:0005829 GO:0006749 GO:0009407 GO:0009751		GSTU7_ARATH
Q50EK4	C75A1_PINTA	reviewed	GO:0004497 GO:0005506 GO:0016021 GO:0016705 GO:0020037	C75A1_PINTA	C75A1_PINTA
O81086	TPSD1_ABIGR	reviewed	GO:0000287 GO:0005737 GO:0010333 GO:0052681		TPSD1_ABIGR
Q0DUR2	ILI6_ORYSJ	reviewed	GO:0005634 GO:0009742 GO:0046983 GO:0080113		ILI6_ORYSJ
Q9FYG4	GLOX1_ARATH	reviewed	GO:0004031 GO:0005576 GO:0007275 GO:0102797 GO:0102798		GLOX1_ARATH
Q3HRQ2	GLOX_VITPS	reviewed	GO:0004031 GO:0005615 GO:0005618 GO:0050832 GO:0102797 GO:0102798		GLOX_VITPS
Q9FE06	EXOL2_ARATH	reviewed	GO:0005615 GO:0005618 GO:0005794 GO:0005829 GO:0009505 GO:0009506 GO:0009536 GO:0048046 GO:0071456		EXOL2_ARATH
Q9FY71	EXOL4_ARATH	reviewed	GO:0002239 GO:0005615 GO:0009506 GO:0048046		EXOL4_ARATH
Q9SII5	EXOL5_ARATH	reviewed	GO:0005615 GO:0048046		EXOL5_ARATH
Q93ZS1	LPAH2_ARATH	reviewed			LPAH2_ARATH
O64411	PAO1_MAIZE	reviewed	GO:0006598 GO:0009505 GO:0016491 GO:0046208 GO:0046592 GO:0048046 GO:0050660 GO:0052893 GO:0052896 GO:0052897 GO:0052898 GO:0052900		PAO_MAIZE
Q9FNA2	PAO1_ARATH	reviewed	GO:0005737 GO:0006598 GO:0016491 GO:0046208 GO:0046592 GO:0050660 GO:0052894 GO:0052895 GO:0052901 GO:0052902 GO:0052903 GO:0052904		PAO1_ARATH
A0MES8	ABI4_ARATH	reviewed	GO:0003677 GO:0003700 GO:0005634 GO:0005983 GO:0006952 GO:0006970 GO:0009414 GO:0009738 GO:0009744 GO:0009749 GO:0009873 GO:0010119 GO:0010182 GO:0010353 GO:0010449 GO:0010896 GO:0031930 GO:0032880 GO:0043565 GO:0044212 GO:0045893 GO:0048316 GO:0048527 GO:2000082	ABI4_ARATH	ABI4_ARATH
Q55G83	ABKC_DICDI	reviewed	GO:0004674 GO:0005524		ABKC_DICDI
Q75GX9	GLB63_ORYSJ	reviewed	GO:0005576 GO:0019863 GO:0045735		GLB63_ORYSJ
Q93V93	PER44_ARATH	reviewed	GO:0004601 GO:0005576 GO:0006979 GO:0009505 GO:0009506 GO:0020037 GO:0042744 GO:0046872		PER44_ARATH
Q9SK82	U85A1_ARATH	reviewed	GO:0008194 GO:0015020 GO:0043231 GO:0050403 GO:0050502 GO:0080043 GO:0080044	U85A1_ARATH	U85A1_ARATH
Q9SHH6	GSTUO_ARATH	reviewed	GO:0004364 GO:0005737 GO:0005829 GO:0006749 GO:0009407 GO:0043295 GO:0046256		GSTUO_ARATH
Q9SHH7	GSTUP_ARATH	reviewed	GO:0004364 GO:0005737 GO:0005829 GO:0006749 GO:0009407 GO:0046256		GSTUP_ARATH
Q6ZCR3	GL812_ORYSJ	reviewed	GO:0005618 GO:0030145 GO:0045735 GO:0048046		GL812_ORYSJ
Q6NMQ7	GASA6_ARATH	reviewed	GO:0005576 GO:0009740 GO:0009744 GO:0009749 GO:0009750 GO:0080167		GASA6_ARATH
P27057	GAST1_SOLLC	reviewed	GO:0005576		GAST1_SOLLC
A2YZ24	SWT7B_ORYSI	reviewed	GO:0005887 GO:0051119		SWT7B_ORYSI
Q39693	INV3_DAUCA	reviewed	GO:0004564 GO:0005576 GO:0005618 GO:0005975		INV3_DAUCA
Q43348	INVA3_ARATH	reviewed	GO:0000325 GO:0004575 GO:0005773 GO:0005775 GO:0005985 GO:0009414 GO:0009617 GO:0009651 GO:0009737 GO:0009738 GO:0016020 GO:0016021 GO:0071370		INVA3_ARATH
Q42536	PORA_ARATH	reviewed	GO:0009507 GO:0009534 GO:0009640 GO:0009647 GO:0009723 GO:0009941 GO:0015979 GO:0015995 GO:0016630		PORA_ARATH
P00303	BABL_CUCSA	reviewed	GO:0009055 GO:0046872		BABL_CUCSA
Q8LG89	BABL_ARATH	reviewed	GO:0009055 GO:0009856 GO:0031012 GO:0046658 GO:0046872 GO:0048046 GO:0048653 GO:0099503		BABL_ARATH
Q9SPL4	AMP22_MACIN	reviewed	GO:0005576 GO:0031640 GO:0042742 GO:0045735 GO:0050832		AMP22_MACIN
Q9SK09	VCL22_ARATH	reviewed	GO:0009506 GO:0045735		VCL22_ARATH
Q43820	DCAM_PEA	reviewed	GO:0004014 GO:0006557 GO:0006597 GO:0008295		DCAM_PEA
Q9M4D8	DCAM_VICFA	reviewed	GO:0004014 GO:0006557 GO:0006597 GO:0008295		DCAM_VICFA
Q4R1I9	ANGLT_ROSHC	reviewed	GO:0009718 GO:0016758		ANGLT_ROSHC
Q6X7K0	WOX1_ARATH	reviewed	GO:0003677 GO:0003700 GO:0005634 GO:0005829 GO:0099402		WOX1_ARATH
Q944Z9	AOP2L_ARATH	reviewed	GO:0046872 GO:0051213		AOP2L_ARATH
Q8RVH5	7SBG2_SOYBN	reviewed	GO:0004190 GO:0006508 GO:0030163 GO:0045735		7SBG2_SOYBN
Q9LW26	Y3684_ARATH	reviewed	GO:0004144 GO:0009507 GO:0010287 GO:0019432 GO:0033306		Y3684_ARATH
Q9SJ06	FB115_ARATH	reviewed			FB115_ARATH
O82462	SYEC_ARATH	reviewed	GO:0004818 GO:0004819 GO:0005524 GO:0005829 GO:0006424 GO:0006425 GO:0009536		SYEC_ARATH
Q6K638	HCT2_ORYSJ	reviewed	GO:0016747		HCT2_ORYSJ
Q41963	TIP12_ARATH	reviewed	GO:0005773 GO:0005774 GO:0005783 GO:0005794 GO:0005829 GO:0005886 GO:0009507 GO:0015250 GO:0016021 GO:0030104 GO:0042742 GO:0043674 GO:0080170		TIP12_ARATH
Q05963	FL3H_CALCH	reviewed	GO:0009813 GO:0031418 GO:0045486 GO:0046872		FL3H_CALCH
