## Supplementary material for "Atlas of tissue-specific and tissue-preferential gene expression in ecologically and economically significant conifer *Pinus sylvestris*": Data supplementary files: Data S12.Mega_tissue_specific_UniProtID_GO.txt

Entry	UniProt_ID	Status	Gene ontology IDs
P26912	NLTP_PINPI	reviewed	GO:0008289	NLTP_PINPI
Q43097	ACEA_PINTA	reviewed	GO:0004451 GO:0006097 GO:0006099 GO:0009514 GO:0046872	ACEA_PINTA
P26986	2SSL_PICGL	reviewed	GO:0045735	2SSL_PICGL
O65695	SAU50_ARATH	reviewed	GO:0009734 GO:0040008	SAU50_ARATH
Q8L7Y9	NPC1_ARATH	reviewed	GO:0000137 GO:0005576 GO:0009395 GO:0016788	NPC1_ARATH
O81020	NPC2_ARATH	reviewed	GO:0005576 GO:0009395 GO:0016788	NPC2_ARATH
Q9M0A5	GGP3_ARATH	reviewed	GO:0005737 GO:0005829 GO:0008233 GO:0019760	GGP3_ARATH
F4JNB7	RPP5_ARATH	reviewed	GO:0000166 GO:0005524 GO:0006952 GO:0007165 GO:0009817 GO:0043531 GO:0050135 GO:0061809	RPP5_ARATH
Q9LYN0	PR1B1_ARATH	reviewed	GO:0000138 GO:0005783 GO:0005794 GO:0005829 GO:0010008 GO:0016021 GO:0016192	PR1B1_ARATH
Q9FHA4	SBT19_ARATH	reviewed	GO:0004252 GO:0005615 GO:0006508	SBT19_ARATH
Q8VXB1	HAK12_ORYSJ	reviewed	GO:0006813 GO:0015079 GO:0016020 GO:0016021	HAK12_ORYSJ
P48418	C75A1_PETHY	reviewed	GO:0005506 GO:0005783 GO:0009718 GO:0020037 GO:0033772	C75A1_PETHY
Q50EK4	C75A1_PINTA	reviewed	GO:0004497 GO:0005506 GO:0016021 GO:0016705 GO:0020037	C75A1_PINTA
O04773	C75A6_CAMME	reviewed	GO:0005506 GO:0009718 GO:0020037 GO:0033772	C75A6_CAMME
Q42799	C93A2_SOYBN	reviewed	GO:0005506 GO:0016020 GO:0016709 GO:0020037	C93A2_SOYBN
P20144	WUN1_SOLTU	reviewed		WUN1_SOLTU
Q0JPA6	SRS1_ORYSJ	reviewed	GO:0046658	SRS1_ORYSJ
Q9SGH6	DOX1_ARATH	reviewed	GO:0001561 GO:0004601 GO:0006629 GO:0006979 GO:0008219 GO:0009626 GO:0009627 GO:0009737 GO:0009751 GO:0012511 GO:0016702 GO:0020037 GO:0031408 GO:0034614 GO:0042742 GO:0046872 GO:0050832 GO:0071446 GO:0071732 GO:1902609	DOX1_ARATH
Q50EK5	C72B2_PINTA	reviewed	GO:0004497 GO:0005506 GO:0016021 GO:0016705 GO:0020037	C72B2_PINTA
P0C2F6	RNHX1_ARATH	reviewed	GO:0003676 GO:0004523 GO:0046872	RNHX1_ARATH
P25819	CATA2_ARATH	reviewed	GO:0004096 GO:0005623 GO:0005737 GO:0005739 GO:0005777 GO:0005829 GO:0005886 GO:0006979 GO:0006995 GO:0008219 GO:0009409 GO:0009416 GO:0009514 GO:0009648 GO:0009970 GO:0010319 GO:0016036 GO:0020037 GO:0022626 GO:0042542 GO:0042744 GO:0045454 GO:0050897	CATA2_ARATH
O24339	CATA_SOLAP	reviewed	GO:0004096 GO:0005777 GO:0006979 GO:0020037 GO:0042744 GO:0046872	CATA_SOLAP
P12365	CATA2_MAIZE	reviewed	GO:0000302 GO:0004096 GO:0005623 GO:0005737 GO:0005777 GO:0005886 GO:0007623 GO:0009410 GO:0009414 GO:0009416 GO:0009617 GO:0009733 GO:0009737 GO:0017014 GO:0020037 GO:0033484 GO:0042542 GO:0042744 GO:0045454 GO:0046686 GO:0046872 GO:0050665 GO:1902074	CATA2_MAIZE
P30567	CATA2_GOSHI	reviewed	GO:0004096 GO:0005634 GO:0005737 GO:0009514 GO:0009845 GO:0020037 GO:0042542 GO:0042744 GO:0046872	CATA2_GOSHI
Q9FZP1	HPSE3_ARATH	reviewed	GO:0004566 GO:0005576 GO:0005765 GO:0009505	HPSE3_ARATH
O49423	POT9_ARATH	reviewed	GO:0005886 GO:0006813 GO:0015079 GO:0016020 GO:0016021	POT9_ARATH
Q6DBP4	PAE8_ARATH	reviewed	GO:0005576 GO:0009505 GO:0052689 GO:0052793 GO:0071555	PAE8_ARATH
P05314	NIR_SPIOL	reviewed	GO:0009507 GO:0020037 GO:0042128 GO:0046872 GO:0048307 GO:0051539	NIR_SPIOL
P10973	NLTPA_RICCO	reviewed	GO:0006869 GO:0008289	NLTPA_RICCO
O65202	ACOX1_ARATH	reviewed	GO:0001676 GO:0003997 GO:0005504 GO:0005777 GO:0005829 GO:0006635 GO:0009506 GO:0009611 GO:0009620 GO:0009695 GO:0033540 GO:0046686 GO:0050660 GO:0055088 GO:0071949	ACOX1_ARATH
Q54VX4	MCFJ_DICDI	reviewed	GO:0005743 GO:0016021 GO:0022857	MCFJ_DICDI
P42767	PIP1_ATRCA	reviewed	GO:0015267 GO:0016021	PIP1_ATRCA
Q8W1Y3	KN14F_ARATH	reviewed	GO:0003777 GO:0005524 GO:0005739 GO:0005871 GO:0005874 GO:0007018 GO:0008017 GO:0009060 GO:0009845 GO:0016887	KN14F_ARATH
Q39266	ZFP7_ARATH	reviewed	GO:0003700 GO:0005634 GO:0006355 GO:0009738 GO:0009788 GO:0019760 GO:0044212 GO:0046872 GO:0046982	ZFP7_ARATH
Q7DM58	AB4C_ARATH	reviewed	GO:0000325 GO:0005524 GO:0005773 GO:0005774 GO:0005794 GO:0005829 GO:0005886 GO:0008559 GO:0009414 GO:0009506 GO:0009611 GO:0009624 GO:0010118 GO:0016020 GO:0016021 GO:0016887 GO:0042626 GO:0055085	AB4C_ARATH
Q9C9U3	DOX2_ARATH	reviewed	GO:0001676 GO:0004601 GO:0006631 GO:0006979 GO:0010150 GO:0020037 GO:0031408 GO:0046872 GO:0051213	DOX2_ARATH
Q0JBZ8	HCT1_ORYSJ	reviewed	GO:0016747	HCT1_ORYSJ
Q9LZI9	GSTFD_ARATH	reviewed	GO:0004364 GO:0005737 GO:0005829 GO:0006749 GO:0009407 GO:0043295	GSTFD_ARATH
Q9M1V2	SOT5_ARATH	reviewed	GO:0005737 GO:0008146 GO:0009812 GO:1990135	SOT5_ARATH
P08216	MASY_CUCSA	reviewed	GO:0004474 GO:0006097 GO:0006099 GO:0009514	MASY_CUCSA
Q9C8J6	PLA17_ARATH	reviewed	GO:0004620 GO:0004806 GO:0008970 GO:0009507 GO:0016042 GO:0047714	PLA17_ARATH
Q43314	DHE1_ARATH	reviewed	GO:0004352 GO:0004353 GO:0005507 GO:0005524 GO:0005739 GO:0006538 GO:0006807 GO:0008270 GO:0009536 GO:0009646 GO:0046686 GO:0050897	DHE1_ARATH
Q8GUH2	Y1015_ARATH	reviewed	GO:0004617 GO:0006520 GO:0016021	Y1015_ARATH
Q9SZ28	STGL1_ARATH	reviewed		STGL1_ARATH
Q9C6P6	STGL4_ARATH	reviewed	GO:0005576 GO:0009793 GO:0042335 GO:0048316	STGL4_ARATH
Q5VRJ8	PX115_ORYSJ	reviewed	GO:0005778 GO:0005779 GO:0016559 GO:0044375	PX115_ORYSJ
O80845	PX11D_ARATH	reviewed	GO:0005739 GO:0005777 GO:0005778 GO:0005779 GO:0005829 GO:0007031 GO:0009507 GO:0016559 GO:0042802 GO:0044375	PX11D_ARATH
Q00874	DR100_ARATH	reviewed	GO:0000166 GO:0006281 GO:0009507	DR100_ARATH
Q9XGI7	NAS_SOLLC	reviewed	GO:0030410 GO:0030418	NAS_SOLLC
Q56WD9	THIK2_ARATH	reviewed	GO:0003988 GO:0005730 GO:0005739 GO:0005774 GO:0005777 GO:0005783 GO:0006635 GO:0009514 GO:0009611 GO:0009695 GO:0009789 GO:0010111 GO:0010124 GO:0031408	THIK2_ARATH
Q8LF48	THIK1_ARATH	reviewed	GO:0003988 GO:0005773 GO:0005777 GO:0006635 GO:0010124 GO:0031408	THIK1_ARATH
Q9M153	GDL61_ARATH	reviewed	GO:0005576 GO:0005829 GO:0016042 GO:0016788	GDL61_ARATH
O80338	EF101_ARATH	reviewed	GO:0003700 GO:0005634 GO:0009864 GO:0009873 GO:0010087 GO:0010200 GO:0044212 GO:0045893 GO:0051301	EF101_ARATH
Q9SX54	SCRK8_ARATH	reviewed	GO:0005524 GO:0005829 GO:0006000 GO:0008865 GO:0019200 GO:0019252	SCRK8_ARATH
Q6VAA7	U88B1_STERE	reviewed	GO:0016758	U88B1_STERE
Q67UL3	PIN1C_ORYSJ	reviewed	GO:0009734 GO:0016021 GO:0055085	PIN1C_ORYSJ
Q9LU77	PIN2_ARATH	reviewed	GO:0000323 GO:0001666 GO:0005783 GO:0005886 GO:0009723 GO:0009733 GO:0009734 GO:0009749 GO:0009921 GO:0009925 GO:0009926 GO:0009958 GO:0010252 GO:0010315 GO:0010329 GO:0016021	PIN2_ARATH
Q8RWZ6	PIN4_ARATH	reviewed	GO:0005739 GO:0005783 GO:0005886 GO:0009630 GO:0009734 GO:0009926 GO:0010015 GO:0010252 GO:0010315 GO:0010329 GO:0016021 GO:0048364	PIN4_ARATH
Q9S7L2	MYB98_ARATH	reviewed	GO:0003700 GO:0005634 GO:0006355 GO:0009553 GO:0010183 GO:0043565 GO:0044212 GO:0045691 GO:0045697	MYB98_ARATH
Q9FHF1	AB7B_ARATH	reviewed	GO:0005524 GO:0005886 GO:0009536 GO:0016021 GO:0016887 GO:0042626 GO:0055085	AB7B_ARATH
Q9M0M2	AB9B_ARATH	reviewed	GO:0005524 GO:0005829 GO:0016021 GO:0016887 GO:0042626 GO:0055085	AB9B_ARATH
Q9FL41	WTR38_ARATH	reviewed	GO:0005886 GO:0016021 GO:0022857	WTR38_ARATH
Q9ZVI9	PECT1_ARATH	reviewed	GO:0004306 GO:0005739 GO:0005794 GO:0006646 GO:0031307	PECT1_ARATH
Q93ZF5	PHO11_ARATH	reviewed	GO:0000822 GO:0005737 GO:0005794 GO:0005886 GO:0006817 GO:0015114 GO:0016021 GO:0016036	PHO11_ARATH
Q8S403	PHO1_ARATH	reviewed	GO:0000139 GO:0000822 GO:0005737 GO:0005789 GO:0005794 GO:0005802 GO:0005886 GO:0006799 GO:0006817 GO:0015114 GO:0016021 GO:0016036 GO:0048016	PHO1_ARATH
Q9ZUV0	U86A2_ARATH	reviewed	GO:0008194 GO:0016758 GO:0043231	U86A2_ARATH
Q945T0	RALF_TOBAC	reviewed	GO:0005179 GO:0005576 GO:0009506 GO:0010469 GO:0019722 GO:0048018	RALF_TOBAC
A2ZW16	PLA1_ORYSJ	reviewed	GO:0005737 GO:0008970 GO:0016042	PLA1_ORYSJ
Q9SHI2	Y1723_ARATH	reviewed	GO:0004674 GO:0005524 GO:0005886 GO:0016021	Y1723_ARATH
Q9LVP0	Y5639_ARATH	reviewed	GO:0004674 GO:0005524 GO:0005886 GO:0016021	Y5639_ARATH
Q9S9K9	MYB3_ARATH	reviewed	GO:0003700 GO:0005634 GO:0009611 GO:0009651 GO:0009737 GO:0009751 GO:0009800 GO:0009892 GO:0030154 GO:0043565 GO:0044212	MYB3_ARATH
Q9SGP2	HSL1_ARATH	reviewed	GO:0004674 GO:0005524 GO:0005886 GO:0016021	HSL1_ARATH
P83004	13SB_FAGES	reviewed	GO:0045735	13SB_FAGES
Q9ZWA9	CRU4_ARATH	reviewed	GO:0000326 GO:0010431 GO:0045735	CRU4_ARATH
Q09151	GLUA3_ORYSJ	reviewed	GO:0045735	GLUA3_ORYSJ
P09800	LEGB_GOSHI	reviewed	GO:0045735	LEGB_GOSHI
Q9LZD3	E70A1_ARATH	reviewed	GO:0000145 GO:0005576 GO:0005618 GO:0005829 GO:0005856 GO:0005886 GO:0006887 GO:0009524 GO:0010089 GO:0031410 GO:0048759 GO:0060178 GO:0090059 GO:2000652	E70A1_ARATH
Q9SND9	Y3028_ARATH	reviewed	GO:0016747	Y3028_ARATH
Q9C713	SYRC_ARATH	reviewed	GO:0004814 GO:0005524 GO:0005739 GO:0005829 GO:0006420	SYRC_ARATH
Q6AT26	CESA1_ORYSJ	reviewed	GO:0005794 GO:0005802 GO:0005886 GO:0009833 GO:0016021 GO:0016759 GO:0016760 GO:0030244 GO:0046872 GO:0071555	CESA1_ORYSJ
Q339N5	CSLH1_ORYSJ	reviewed	GO:0000139 GO:0005794 GO:0005802 GO:0005886 GO:0009833 GO:0016021 GO:0016759 GO:0016760 GO:0030244 GO:0071555	CSLH1_ORYSJ
Q69V23	CESA3_ORYSJ	reviewed	GO:0005794 GO:0005802 GO:0005886 GO:0009833 GO:0016021 GO:0016759 GO:0016760 GO:0030244 GO:0046872 GO:0071555	CESA3_ORYSJ
P83880	AMP1_PINMO	reviewed	GO:0005576 GO:0005618 GO:0006952 GO:0045926	AMP1_PINMO
A0MES8	ABI4_ARATH	reviewed	GO:0003677 GO:0003700 GO:0005634 GO:0005983 GO:0006952 GO:0006970 GO:0009414 GO:0009738 GO:0009744 GO:0009749 GO:0009873 GO:0010119 GO:0010182 GO:0010353 GO:0010449 GO:0010896 GO:0031930 GO:0032880 GO:0043565 GO:0044212 GO:0045893 GO:0048316 GO:0048527 GO:2000082	ABI4_ARATH
Q9M8Z7	U80A2_ARATH	reviewed	GO:0005829 GO:0005886 GO:0005975 GO:0016125 GO:0016126 GO:0016906 GO:0030259 GO:0048316 GO:0051507 GO:0102202 GO:0102203 GO:0102205	U80A2_ARATH
P42339	PI3K_ARATH	reviewed	GO:0000045 GO:0000407 GO:0005524 GO:0005737 GO:0005768 GO:0005777 GO:0006897 GO:0009651 GO:0016020 GO:0016303 GO:0030242 GO:0034271 GO:0034272 GO:0036092 GO:0046854 GO:0048015 GO:0052742 GO:0055046 GO:0072593	PI3K_ARATH
Q9LE20	DTX54_ARATH	reviewed	GO:0005778 GO:0015297 GO:0016020 GO:0016021 GO:0022857 GO:0042910	DTX54_ARATH
Q8S8E3	PYL6_ARATH	reviewed	GO:0004864 GO:0005634 GO:0005737 GO:0005886 GO:0009738 GO:0009867 GO:0010427 GO:0038023 GO:0042803 GO:0080163	PYL6_ARATH
Q9LTV8	PP224_ARATH	reviewed	GO:0005739 GO:0008270 GO:0009451 GO:0043231 GO:0080156	PP224_ARATH
Q9SCP6	U73D1_ARATH	reviewed	GO:0008194 GO:0016758 GO:0043231	U73D1_ARATH
Q93WT0	WRK31_ARATH	reviewed	GO:0003700 GO:0005634 GO:0043565	WRK31_ARATH
Q9LU90	FB188_ARATH	reviewed		FB188_ARATH
Q9FF10	HPSE1_ARATH	reviewed	GO:0004566 GO:0005576 GO:0005618 GO:0005765 GO:0005886 GO:0009505 GO:0009826	HPSE1_ARATH
Q7XXI9	OMTL2_ORYSJ	reviewed	GO:0008171 GO:0008757 GO:0019438 GO:0032259 GO:0046983	OMTL2_ORYSJ
Q9T074	PCKA_ARATH	reviewed	GO:0004612 GO:0005524 GO:0005634 GO:0005730 GO:0005829 GO:0006094 GO:0009817 GO:0016036 GO:0046686	PCKA_ARATH
Q940J8	PAE7_ARATH	reviewed	GO:0005576 GO:0005618 GO:0009505 GO:0009506 GO:0052689 GO:0052793 GO:0071555	PAE7_ARATH
B9DFR3	PAE9_ARATH	reviewed	GO:0005576 GO:0009505 GO:0052689 GO:0052793 GO:0071555	PAE9_ARATH
P93819	MDHC1_ARATH	reviewed	GO:0005576 GO:0005634 GO:0005773 GO:0005774 GO:0005829 GO:0005886 GO:0005975 GO:0006099 GO:0006107 GO:0006108 GO:0006734 GO:0009506 GO:0009507 GO:0009570 GO:0010043 GO:0030060 GO:0046686 GO:0048046	MDHC1_ARATH
Q9FSF0	MDH_TOBAC	reviewed	GO:0005737 GO:0005975 GO:0006099 GO:0006107 GO:0006108 GO:0006734 GO:0030060	MDH_TOBAC
O48905	MDHC_MEDSA	reviewed	GO:0005737 GO:0005975 GO:0006099 GO:0006108 GO:0030060	MDHC_MEDSA
P57106	MDHC2_ARATH	reviewed	GO:0005829 GO:0005886 GO:0005975 GO:0006099 GO:0006107 GO:0006108 GO:0006734 GO:0009506 GO:0009536 GO:0030060	MDHC2_ARATH
Q96509	PER55_ARATH	reviewed	GO:0004601 GO:0005576 GO:0006979 GO:0020037 GO:0042744 GO:0046872	PER55_ARATH
A2A1A0	NCS1_COPJA	reviewed	GO:0009820 GO:0016491 GO:0046872 GO:0050474	NCS1_COPJA
Q39224	SRG1_ARATH	reviewed	GO:0010150 GO:0016682 GO:0046872 GO:0051213	SRG1_ARATH
B8BKP4	SWT14_ORYSI	reviewed	GO:0005887 GO:0008515 GO:0051119	SWT14_ORYSI
Q2QMT7	Y1214_ORYSJ	reviewed	GO:0003677 GO:0005634	Y1214_ORYSJ
Q851V1	Y3160_ORYSJ	reviewed	GO:0003677 GO:0005634	Y3160_ORYSJ
Q851V5	Y3216_ORYSJ	reviewed	GO:0003677 GO:0005634	Y3216_ORYSJ
O80920	PYL4_ARATH	reviewed	GO:0004864 GO:0005634 GO:0005737 GO:0005886 GO:0009738 GO:0010427 GO:0038023 GO:0042803 GO:0080163	PYL4_ARATH
Q8RWZ5	SD25_ARATH	reviewed	GO:0004672 GO:0004674 GO:0005516 GO:0005524 GO:0005886 GO:0016021 GO:0030246 GO:0031625 GO:0046777	SD25_ARATH
P38500	NIR_BETPN	reviewed	GO:0009507 GO:0020037 GO:0042128 GO:0046872 GO:0048307 GO:0051539	NIR_BETPN
Q9FHH5	GDU3_ARATH	reviewed	GO:0006865 GO:0009615 GO:0016021 GO:0019048 GO:0032940 GO:0080143	GDU3_ARATH
Q0JKV1	AKT1_ORYSJ	reviewed	GO:0005249 GO:0016021 GO:0034765	AKT1_ORYSJ
O80891	CSLB4_ARATH	reviewed	GO:0000139 GO:0005794 GO:0005802 GO:0005886 GO:0009833 GO:0016021 GO:0016759 GO:0016760 GO:0030244 GO:0071555	CSLB4_ARATH
Q5JN63	CESA4_ORYSJ	reviewed	GO:0005794 GO:0005802 GO:0005886 GO:0009833 GO:0009834 GO:0016021 GO:0016759 GO:0016760 GO:0030244 GO:0046872 GO:0071555	CESA4_ORYSJ
Q69P51	CESA9_ORYSJ	reviewed	GO:0005794 GO:0005802 GO:0005886 GO:0009833 GO:0009834 GO:0016021 GO:0016759 GO:0016760 GO:0030244 GO:0046872 GO:0071555	CESA9_ORYSJ
O64481	SBT25_ARATH	reviewed	GO:0004252 GO:0008236	SBT25_ARATH
Q9FXA3	BH095_ARATH	reviewed	GO:0003677 GO:0003700 GO:0005634 GO:0006355 GO:0009793 GO:0009960 GO:0010115 GO:0010162 GO:0046983 GO:0048317	BH095_ARATH
Q9SYB9	UNC_ARATH	reviewed	GO:0004672 GO:0004674 GO:0005524 GO:0005634 GO:0005737 GO:0005886 GO:0006468 GO:0008134 GO:0016301 GO:0036290 GO:0051782 GO:0080060	UNC_ARATH
Q42972	MDHG_ORYSJ	reviewed	GO:0005737 GO:0006097 GO:0006099 GO:0006108 GO:0009507 GO:0009514 GO:0030060	MDHG_ORYSJ
Q84W66	NFYB6_ARATH	reviewed	GO:0003700 GO:0005634 GO:0006355 GO:0009738 GO:0033613 GO:0043565 GO:0045893 GO:0046982	NFYB6_ARATH
P28002	COMT1_MEDSA	reviewed	GO:0008757 GO:0009699 GO:0009809 GO:0032259 GO:0046983 GO:0047763	COMT1_MEDSA
Q9ZWR8	ANTA_GENTR	reviewed	GO:0005737 GO:0047183 GO:0102777 GO:0102815	ANTA_GENTR
F4KEM0	STIL4_ARATH	reviewed	GO:0003677 GO:0003887 GO:0005524 GO:0005634 GO:0005663 GO:0006261 GO:0006281 GO:0009360	STIL4_ARATH
P13853	HS17C_ARATH	reviewed	GO:0000302 GO:0005737 GO:0006457 GO:0009408 GO:0009651 GO:0042542 GO:0043621 GO:0051082 GO:0051259	HS17C_ARATH
P19037	HS181_ARATH	reviewed	GO:0000302 GO:0005737 GO:0006457 GO:0009408 GO:0009651 GO:0010286 GO:0042542 GO:0043621 GO:0051082 GO:0051259	HS181_ARATH
Q94FN2	MOR1_ARATH	reviewed	GO:0000776 GO:0000911 GO:0000922 GO:0005819 GO:0005874 GO:0007052 GO:0008017 GO:0009506 GO:0009524 GO:0009574 GO:0009920 GO:0030951 GO:0030981 GO:0046785 GO:0061863	MOR1_ARATH
Q9SLZ0	PCKA_MAIZE	reviewed	GO:0004612 GO:0005524 GO:0005829 GO:0006094	PCKA_MAIZE
Q8GWK5	GASA9_ARATH	reviewed	GO:0005576 GO:0009740	GASA9_ARATH
Q93X17	SNAK2_SOLTU	reviewed	GO:0005576 GO:0005618 GO:0006952	SNAK2_SOLTU
Q9SG96	ATL72_ARATH	reviewed	GO:0016021 GO:0016567 GO:0016740 GO:0046872	ATL72_ARATH
F4JRP8	STIL2_ARATH	reviewed	GO:0003677 GO:0003887 GO:0005524 GO:0005634 GO:0005663 GO:0006261 GO:0006281 GO:0009360	STIL2_ARATH
Q9ZWM9	RAV1_ARATH	reviewed	GO:0003677 GO:0003700 GO:0005634 GO:0009741 GO:0009873 GO:0009910 GO:0044212 GO:0045892 GO:0048366 GO:0048527 GO:0071456	RAV1_ARATH
Q9C6M5	RAVL1_ARATH	reviewed	GO:0003700 GO:0005634 GO:0009873 GO:0044212 GO:0048573 GO:0071456	RAVL1_ARATH
Q9SHE9	LBD4_ARATH	reviewed	GO:0044212	LBD4_ARATH
Q9ZQ96	U73C3_ARATH	reviewed	GO:0008194 GO:0016758 GO:0043231	U73C3_ARATH
P09802	LEGA_GOSHI	reviewed	GO:0045735	LEGA_GOSHI
Q9XHP0	11S2_SESIN	reviewed	GO:0010431 GO:0042735 GO:0045735	11S2_SESIN
P33525	CRU3_BRANA	reviewed	GO:0045735	CRU3_BRANA
P07730	GLUA2_ORYSJ	reviewed	GO:0045735	GLUA2_ORYSJ
Q56YU0	AL2C4_ARATH	reviewed	GO:0004029 GO:0005829 GO:0009699 GO:0043878 GO:0050269	AL2C4_ARATH
Q8L8Q3	LBD25_ARATH	reviewed		LBD25_ARATH
Q9FGH9	E70B1_ARATH	reviewed	GO:0000145 GO:0005829 GO:0005886 GO:0006887 GO:0009414 GO:0009789 GO:0012505 GO:0042742 GO:0045335 GO:0050832 GO:0070062 GO:0090333	E70B1_ARATH
O80725	AB4B_ARATH	reviewed	GO:0005524 GO:0005829 GO:0005886 GO:0008559 GO:0009506 GO:0009630 GO:0009733 GO:0009734 GO:0009735 GO:0009926 GO:0010315 GO:0010328 GO:0010329 GO:0010540 GO:0016020 GO:0016021 GO:0016887 GO:0042626 GO:0048767 GO:0055085 GO:0060919	AB4B_ARATH
Q9MA83	RLP30_ARATH	reviewed	GO:0002237 GO:0002238 GO:0002240 GO:0005886 GO:0009620 GO:0009651 GO:0010204 GO:0010555 GO:0016021 GO:0032491 GO:0050832	RLP30_ARATH
Q6K3T2	KAT1_ORYSJ	reviewed	GO:0005249 GO:0016021 GO:0034765	KAT1_ORYSJ
Q9FL16	PER63_ARATH	reviewed	GO:0004601 GO:0005576 GO:0006979 GO:0020037 GO:0042744 GO:0046872	PER63_ARATH
Q2QUP1	DJC79_ORYSJ	reviewed	GO:0005789 GO:0006457 GO:0016021	DJC79_ORYSJ
O80437	GPAT6_ARATH	reviewed	GO:0008654 GO:0009908 GO:0010143 GO:0016020 GO:0016021 GO:0016791 GO:0090447 GO:0102419	GPAT6_ARATH
Q6NL24	ECH1P_ARATH	reviewed	GO:0004300 GO:0005777 GO:0006635	ECH1P_ARATH
Q9CAG8	FBK28_ARATH	reviewed		FBK28_ARATH
Q9FPR3	EDR1_ARATH	reviewed	GO:0000165 GO:0002229 GO:0004709 GO:0004712 GO:0005524 GO:0005634 GO:0005768 GO:0005769 GO:0005783 GO:0005802 GO:0005829 GO:0005886 GO:0008219 GO:0009414 GO:0009617 GO:0009620 GO:0009723 GO:0009738 GO:0009788 GO:0009873 GO:0012510 GO:0016301 GO:0046777 GO:1900150 GO:1900424 GO:2000031	EDR1_ARATH
Q9SRQ7	NPC4_ARATH	reviewed	GO:0004629 GO:0005886 GO:0009395 GO:0034480	NPC4_ARATH
Q8H965	NPC6_ARATH	reviewed	GO:0005576 GO:0009395 GO:0016788	NPC6_ARATH
Q700D9	MYBF_ARATH	reviewed	GO:0003677 GO:0003700 GO:0005634 GO:0006355	MYBF_ARATH
Q9ZSA8	DLO1_ARATH	reviewed	GO:0002229 GO:0002239 GO:0009617 GO:0009620 GO:0009751 GO:0010150 GO:0046244 GO:0046872 GO:0051213	DLO1_ARATH
Q9LNJ3	APF2_ARATH	reviewed	GO:0004190 GO:0006508 GO:0009505 GO:0030163 GO:0080167	APF2_ARATH
P05190	LEGB4_VICFA	reviewed	GO:0045735	LEGB4_VICFA
P05692	LEGJ_PEA	reviewed	GO:0045735	LEGJ_PEA
Q6VAA9	U73E1_STERE	reviewed	GO:0016758	U73E1_STERE
Q9LMF1	U85A3_ARATH	reviewed	GO:0008194 GO:0015020 GO:0043231 GO:0080043 GO:0080044	U85A3_ARATH
Q6VAB3	U85A8_STERE	reviewed	GO:0016758	U85A8_STERE
Q96518	PER16_ARATH	reviewed	GO:0004601 GO:0005576 GO:0006979 GO:0020037 GO:0042744 GO:0046872	PER16_ARATH
Q9LSY7	PER30_ARATH	reviewed	GO:0004601 GO:0005576 GO:0005618 GO:0005634 GO:0005737 GO:0006979 GO:0009505 GO:0009506 GO:0020037 GO:0042744 GO:0046872	PER30_ARATH
Q43731	PER50_ARATH	reviewed	GO:0004601 GO:0005576 GO:0005737 GO:0006979 GO:0020037 GO:0042744 GO:0046872 GO:0048511	PER50_ARATH
Q9LZJ5	AB14C_ARATH	reviewed	GO:0000325 GO:0005524 GO:0005773 GO:0005774 GO:0005794 GO:0005829 GO:0008559 GO:0016020 GO:0016021 GO:0016887 GO:0042626 GO:0055085	AB14C_ARATH
Q84RF2	OPF17_ARATH	reviewed	GO:0005634 GO:0045892	OPF17_ARATH
C0Z2L5	BZP44_ARATH	reviewed	GO:0003700 GO:0005634 GO:0009845 GO:0043565 GO:0044212 GO:0045893 GO:0046982	BZP44_ARATH
Q9SK96	PTR10_ARATH	reviewed	GO:0009705 GO:0015333 GO:0015706 GO:0016021 GO:0035673 GO:0080054 GO:1904680	PTR10_ARATH
Q0WSZ6	PTR23_ARATH	reviewed	GO:0015333 GO:0016021 GO:0035673 GO:1904680	PTR23_ARATH
Q9SGU2	SAU71_ARATH	reviewed	GO:0005737 GO:0007275 GO:0009734 GO:0040008	SAU71_ARATH
P17648	ADH_FRAAN	reviewed	GO:0004022 GO:0005737 GO:0008270	ADH_FRAAN
Q9SK82	U85A1_ARATH	reviewed	GO:0008194 GO:0015020 GO:0043231 GO:0050403 GO:0050502 GO:0080043 GO:0080044	U85A1_ARATH
P32295	ARG7_VIGRR	reviewed	GO:0009733	ARG7_VIGRR
Q9LTV3	SAU72_ARATH	reviewed	GO:0005737 GO:0007275 GO:0009734 GO:0040008	SAU72_ARATH
Q9C616	KAN2_ARATH	reviewed	GO:0003700 GO:0005634 GO:0006355 GO:0009944 GO:0030154 GO:0044212 GO:0048440 GO:0048481	KAN2_ARATH
O81323	LBD30_ARATH	reviewed	GO:0005634 GO:0009755 GO:0010089 GO:0010199 GO:0045893	LBD30_ARATH
Q10ND7	LAC10_ORYSJ	reviewed	GO:0004322 GO:0005507 GO:0005886 GO:0006826 GO:0046274 GO:0048046 GO:0052716 GO:0055072	LAC10_ORYSJ
Q9SLN8	DBR_TOBAC	reviewed	GO:0016491	DBR_TOBAC
Q8VZK9	CSLE1_ARATH	reviewed	GO:0000139 GO:0005634 GO:0005783 GO:0005794 GO:0005802 GO:0005886 GO:0009833 GO:0016021 GO:0016759 GO:0016760 GO:0030244 GO:0071555	CSLE1_ARATH
Q651X7	CSLE1_ORYSJ	reviewed	GO:0000139 GO:0005794 GO:0005802 GO:0005886 GO:0009833 GO:0016021 GO:0016759 GO:0016760 GO:0030244 GO:0071555	CSLE1_ORYSJ
Q94CD1	HHT1_ARATH	reviewed	GO:0010345 GO:0050734 GO:0052325 GO:0102406	HHT1_ARATH
Q9M1Q9	AB21B_ARATH	reviewed	GO:0005524 GO:0005774 GO:0005829 GO:0005886 GO:0010315 GO:0010328 GO:0010329 GO:0016021 GO:0016887 GO:0042626 GO:0055085 GO:0060919	AB21B_ARATH
Q9LSI7	MYB35_ARATH	reviewed	GO:0003700 GO:0005634 GO:0030154 GO:0043565 GO:0044212 GO:0048658 GO:0052545 GO:0055046	MYB35_ARATH
Q9XHV0	MYB80_ARATH	reviewed	GO:0003682 GO:0003700 GO:0005634 GO:0009555 GO:0010090 GO:0030154 GO:0043565 GO:0044212 GO:0048658	MYB80_ARATH
O24160	TGA21_TOBAC	reviewed	GO:0003700 GO:0005634 GO:0006351 GO:0043565	TGA21_TOBAC
Q6IVC2	TGAL1_ORYSJ	reviewed	GO:0003700 GO:0005634 GO:0006351 GO:0006952 GO:0043565	TGAL1_ORYSJ
Q9FRH4	IDD16_ARATH	reviewed	GO:0003700 GO:0005634 GO:0006355 GO:0009630 GO:0009965 GO:0010601 GO:0043565 GO:0046872 GO:0048444 GO:2000012 GO:2000122	IDD16_ARATH
Q8RXK1	DTX23_ARATH	reviewed	GO:0015297 GO:0016020 GO:0016021 GO:0022857 GO:0042910	DTX23_ARATH
P02857	LEGA_PEA	reviewed	GO:0045735	LEGA_PEA
Q19KC1	NIP21_MAIZE	reviewed	GO:0015267 GO:0015840 GO:0016021	NIP21_MAIZE
Q6Z2T3	NIP21_ORYSJ	reviewed	GO:0005886 GO:0015115 GO:0015267 GO:0015708 GO:0016020 GO:0016021 GO:0048226	NIP21_ORYSJ
Q8VY90	EF105_ARATH	reviewed	GO:0003700 GO:0005634 GO:0009873 GO:0010200 GO:0044212	EF105_ARATH
Q9FGM1	PYL8_ARATH	reviewed	GO:0004864 GO:0005634 GO:0005737 GO:0005829 GO:0005886 GO:0009737 GO:0009738 GO:0009789 GO:0010427 GO:0038023 GO:0042803 GO:0080163	PYL8_ARATH
Q8LL87	COMT1_COFCA	reviewed	GO:0009809 GO:0017096 GO:0030187 GO:0030744 GO:0032259 GO:0046983 GO:0047763 GO:0051555	COMT1_COFCA
Q940Z5	PMAT1_ARATH	reviewed	GO:0005829 GO:0009636 GO:0050736	PMAT1_ARATH
O81032	GGLO6_ARATH	reviewed	GO:0003885 GO:0016020 GO:0019853 GO:0050105 GO:0071949	GGLO6_ARATH
Q9LSV0	GLYR1_ARATH	reviewed	GO:0003858 GO:0005829 GO:0006979 GO:0016616 GO:0030267 GO:0050661 GO:0051287	GLYR1_ARATH
P0CH30	RING1_GOSHI	reviewed	GO:0004842 GO:0005737 GO:0016567 GO:0046872 GO:0061630 GO:0090378	RING1_GOSHI
P22589	UBIQP_PHYIN	reviewed	GO:0005634 GO:0005737	UBIQP_PHYIN
P93531	C71D7_SOLCH	reviewed	GO:0004497 GO:0005506 GO:0016705 GO:0020037	C71D7_SOLCH
Q9ZPI6	AIM1_ARATH	reviewed	GO:0003729 GO:0003857 GO:0004165 GO:0004300 GO:0005618 GO:0005777 GO:0005886 GO:0006635 GO:0008017 GO:0008692 GO:0009506 GO:0009695 GO:0009908 GO:0018812	AIM1_ARATH
Q9ZPI5	MFP2_ARATH	reviewed	GO:0003857 GO:0004165 GO:0004300 GO:0005618 GO:0005730 GO:0005777 GO:0005829 GO:0006635 GO:0008692 GO:0009506 GO:0009514 GO:0016508	MFP2_ARATH
Q9SA75	SBT21_ARATH	reviewed	GO:0004252 GO:0005576 GO:0009506	SBT21_ARATH
F4HYR6	SBT24_ARATH	reviewed	GO:0004252 GO:0005576 GO:0042335	SBT24_ARATH
P09444	LEA34_GOSHI	reviewed		LEA34_GOSHI
Q9SJL0	U86A1_ARATH	reviewed	GO:0008194 GO:0016758 GO:0043231	U86A1_ARATH
Q941F1	PLA15_ARATH	reviewed	GO:0004620 GO:0004806 GO:0008970 GO:0009507 GO:0016042 GO:0047714	PLA15_ARATH
Q9FVV1	GDL28_ARATH	reviewed	GO:0005576 GO:0016042 GO:0016298	GDL28_ARATH
O65921	GDL35_ARATH	reviewed	GO:0005576 GO:0016042 GO:0016788	GDL35_ARATH
P52577	IFRH_ARATH	reviewed	GO:0005739 GO:0005829 GO:0005886 GO:0006979 GO:0016491 GO:0046686	IFRH_ARATH
Q84V83	LAR_DESUN	reviewed	GO:0010023 GO:0033788	LAR_DESUN
O64964	TIP11_MAIZE	reviewed	GO:0006833 GO:0007033 GO:0009705 GO:0009826 GO:0015250 GO:0016021 GO:0048366	TIP11_MAIZE
Q9ATL7	TIP31_MAIZE	reviewed	GO:0015250 GO:0016021 GO:0032586	TIP31_MAIZE
Q9FLC6	ATL73_ARATH	reviewed	GO:0004842 GO:0009555 GO:0009901 GO:0016021 GO:0016567 GO:0046872 GO:0048443 GO:0080141	ATL73_ARATH
B9EYD3	PLA4_ORYSJ	reviewed	GO:0005737 GO:0008970 GO:0016042	PLA4_ORYSJ
O82598	TIP13_ARATH	reviewed	GO:0005774 GO:0006833 GO:0015204 GO:0015250 GO:0015840 GO:0016021	TIP13_ARATH
P49296	ACEA_CUCSA	reviewed	GO:0004451 GO:0006097 GO:0006099 GO:0009514 GO:0046872	ACEA_CUCSA
Q08062	MDHC_MAIZE	reviewed	GO:0005886 GO:0005975 GO:0006099 GO:0006107 GO:0006108 GO:0006734 GO:0030060	MDHC_MAIZE
