## Supplementary material for "Atlas of tissue-specific and tissue-preferential gene expression in ecologically and economically significant conifer *Pinus sylvestris*": Data supplementary files: Data S14.Phloem_tissue_specific_UniProtID_GO.txt

Entry	UniProt_ID	Status	Gene ontology IDs
P27061	PPA1_SOLLC	reviewed	GO:0003993
P17407	21KD_DAUCA	reviewed	GO:0004857
Q9SK27	ENL1_ARATH	reviewed	GO:0005773 GO:0005886 GO:0009055 GO:0009506 GO:0031225 GO:0046658 GO:0099503
Q7XDD0	G1L5_ORYSJ	reviewed	GO:0003677 GO:0005634 GO:0007275 GO:0009299 GO:0009416 GO:0090698
Q9FLB4	DRL31_ARATH	reviewed	GO:0005524 GO:0006952 GO:0043531
Q9ATN4	NIP11_MAIZE	reviewed	GO:0015267 GO:0016021
D4N501	DIOX2_PAPSO	reviewed	GO:0016740 GO:0046872 GO:0051213
D4N502	DIOX3_PAPSO	reviewed	GO:0008168 GO:0032259 GO:0046872 GO:0097295 GO:0102803 GO:0102805
Q9ZVD2	NHL13_ARATH	reviewed	GO:0005886 GO:0009506 GO:0016021 GO:0042742
Q8GYD9	SDE3_ARATH	reviewed	GO:0003723 GO:0003724 GO:0005524 GO:0005829 GO:0009616 GO:0035194 GO:0043186
Q6H677	EXB14_ORYSJ	reviewed	GO:0005576 GO:0005618 GO:0016020 GO:0019953 GO:0071555
Q9M0I2	EXPB3_ARATH	reviewed	GO:0005576 GO:0005618 GO:0006949 GO:0009506 GO:0016020 GO:0019953 GO:0071555
O81416	GUN17_ARATH	reviewed	GO:0005576 GO:0008810 GO:0030245 GO:0071555
O49296	GUN4_ARATH	reviewed	GO:0005576 GO:0008810 GO:0030245 GO:0071555
Q9LHD1	AB15B_ARATH	reviewed	GO:0005524 GO:0005886 GO:0016021 GO:0016887 GO:0042626 GO:0055085
Q6NQG7	ATL78_ARATH	reviewed	GO:0016021 GO:0016567 GO:0016740 GO:0046872
Q6GZ04	PAM_TAXCA	reviewed	GO:0005737 GO:0006558 GO:0006559 GO:0009800 GO:0009821 GO:0016869 GO:0042617 GO:0045548 GO:0051289
A2ZVI7	CDPK1_ORYSJ	reviewed	GO:0005509 GO:0005516 GO:0005524 GO:0005634 GO:0005737 GO:0009931 GO:0016020 GO:0018105 GO:0035556 GO:0046777
O80932	EXPA3_ARATH	reviewed	GO:0005576 GO:0005618 GO:0006949 GO:0009664 GO:0009739 GO:0010114 GO:0016020
P0C897	Y3264_ARATH	reviewed	GO:0016021
Q9FPR6	ARR17_ARATH	reviewed	GO:0000156 GO:0005634 GO:0006355 GO:0009736
Q9ZWS7	ARR7_ARATH	reviewed	GO:0000156 GO:0005634 GO:0006355 GO:0009735 GO:0009736 GO:0010200 GO:0019827
O80365	ARR8_ARATH	reviewed	GO:0000156 GO:0000160 GO:0005634 GO:0006355 GO:0007623 GO:0009736
O80366	ARR9_ARATH	reviewed	GO:0000156 GO:0000160 GO:0005634 GO:0006355 GO:0007623 GO:0009735 GO:0009736
Q9SKU2	EXPB1_ARATH	reviewed	GO:0005576 GO:0005618 GO:0006949 GO:0009506 GO:0016020 GO:0019953 GO:0071555
Q9FLV9	SLAH3_ARATH	reviewed	GO:0005623 GO:0005886 GO:0006821 GO:0006873 GO:0008308 GO:0009414 GO:0009651 GO:0016021
Q43133	GGPPS_SINAL	reviewed	GO:0004161 GO:0004311 GO:0004337 GO:0009509 GO:0009570 GO:0016117 GO:0033384 GO:0033386 GO:0045337 GO:0046872
Q9LPW3	SCRM2_ARATH	reviewed	GO:0003700 GO:0005634 GO:0006355 GO:0010444 GO:0044212 GO:0046983 GO:0050826
Q9FZ59	PEPR2_ARATH	reviewed	GO:0004674 GO:0005524 GO:0005886 GO:0009611 GO:0009753 GO:0016021 GO:0042277 GO:0042742
C0LGF5	Y1341_ARATH	reviewed	GO:0004674 GO:0005524 GO:0005886 GO:0009755 GO:0010082 GO:0016021
Q9LHP4	RCH2_ARATH	reviewed	GO:0004674 GO:0005524 GO:0005886 GO:0010082 GO:0010449 GO:0016021 GO:0016032
P50134	DCOR_DATST	reviewed	GO:0004586 GO:0033387
Q9CA30	LBD42_ARATH	reviewed	GO:0010468
Q501F8	WTR32_ARATH	reviewed	GO:0005886 GO:0016021 GO:0022857
Q7XBQ9	RGA2_SOLBU	reviewed	GO:0005524 GO:0006952 GO:0043531
Q9CA51	MIF1_ARATH	reviewed	GO:0003677 GO:0005634 GO:0005737 GO:0007275 GO:0009640 GO:0009733 GO:0009735 GO:0009737 GO:0009739 GO:0009741 GO:0042803 GO:0043392 GO:0044212 GO:0045892 GO:0046872 GO:0048509
C0LGQ5	GSO1_ARATH	reviewed	GO:0004674 GO:0005524 GO:0005886 GO:0006833 GO:0009611 GO:0009793 GO:0016021 GO:0030104 GO:0035987 GO:0042659 GO:0045184 GO:0048226 GO:0051302 GO:0055075 GO:0071555 GO:0090558 GO:0090708 GO:1903224 GO:2000067 GO:2000280
C0LGP4	Y3475_ARATH	reviewed	GO:0004674 GO:0005524 GO:0005886 GO:0016021
Q9CAL2	CRK3_ARATH	reviewed	GO:0004674 GO:0005524 GO:0005739 GO:0005886 GO:0016021 GO:0046777
Q6YUU5	MDR_ORYSJ	reviewed	GO:0005524 GO:0016021 GO:0016887 GO:0042626 GO:0055085
Q9SJ52	NHL10_ARATH	reviewed	GO:0009506 GO:0009507 GO:0010150 GO:0016021 GO:0046658 GO:0051607 GO:0051707
Q9SRN1	NHL2_ARATH	reviewed	GO:0009506 GO:0009507 GO:0016021 GO:0046658 GO:0051607
Q2Q493	MIF3_ARATH	reviewed	GO:0005634 GO:0005737 GO:0007275 GO:0042803 GO:0046872 GO:0048509
Q9FLB5	LAC12_ARATH	reviewed	GO:0004322 GO:0005507 GO:0005886 GO:0006826 GO:0046274 GO:0048046 GO:0052716 GO:0055072
Q8L899	BRI1_SOLPE	reviewed	GO:0004674 GO:0005496 GO:0005524 GO:0005886 GO:0006952 GO:0016021
Q9ZPS9	BRL2_ARATH	reviewed	GO:0004675 GO:0005524 GO:0005886 GO:0009734 GO:0009742 GO:0009755 GO:0010051 GO:0010233 GO:0010305 GO:0016021
Q9FIZ3	GSO2_ARATH	reviewed	GO:0004674 GO:0005524 GO:0005886 GO:0009553 GO:0009793 GO:0016021 GO:0042659 GO:0048226 GO:0051302 GO:0071555 GO:0090558 GO:0090708 GO:2000067 GO:2000280
P93194	RPK1_IPONI	reviewed	GO:0004674 GO:0005524 GO:0005576 GO:0005886 GO:0006468 GO:0016021 GO:0019199
C0LGR3	RGI3_ARATH	reviewed	GO:0004674 GO:0005524 GO:0005886 GO:0010082 GO:0016021
Q9LXA5	LRK91_ARATH	reviewed	GO:0002229 GO:0004675 GO:0005524 GO:0005886 GO:0006952 GO:0010726 GO:0010942 GO:0016021 GO:0030246 GO:0042742
Q9LQ95	Y1164_ARATH	reviewed	GO:0016567
Q6DBN1	Y4845_ARATH	reviewed	GO:0005737 GO:0006511 GO:0016567 GO:0030162 GO:0031625 GO:0043161
Q50EK4	C75A1_PINTA	reviewed	GO:0004497 GO:0005506 GO:0016021 GO:0016705 GO:0020037
Q39103	G3OX1_ARATH	reviewed	GO:0005737 GO:0009416 GO:0009639 GO:0009686 GO:0009739 GO:0009740 GO:0010114 GO:0016707 GO:0046872 GO:0051213
Q9ZT84	G3OX2_ARATH	reviewed	GO:0009416 GO:0009639 GO:0009686 GO:0010114 GO:0016707 GO:0046872 GO:0051213
O24648	G3OX_PEA	reviewed	GO:0009686 GO:0016707 GO:0046872
Q8S9J6	ASPA_ARATH	reviewed	GO:0004190 GO:0005886 GO:0006508 GO:0030163 GO:0031225
O22197	RHC1A_ARATH	reviewed	GO:0005618 GO:0005634 GO:0005737 GO:0006511 GO:0009651 GO:0009938 GO:0016567 GO:0046872 GO:0061630
O80624	MAKR4_ARATH	reviewed	GO:0005886 GO:0009506 GO:0019210
Q8W3K3	DRL8_ARATH	reviewed	GO:0005524 GO:0006952 GO:0043531
P10978	POLX_TOBAC	reviewed	GO:0003676 GO:0003964 GO:0004190 GO:0004519 GO:0008270 GO:0015074
Q8VZH2	APM1_ARATH	reviewed	GO:0004177 GO:0005737 GO:0005783 GO:0005829 GO:0005886 GO:0006508 GO:0008270 GO:0009926 GO:0010013 GO:0031090 GO:0042277 GO:0043171 GO:0070006
Q38836	AGL11_ARATH	reviewed	GO:0000976 GO:0000977 GO:0000981 GO:0005634 GO:0007275 GO:0008134 GO:0043565 GO:0044212 GO:0045944 GO:0046983 GO:0048481
P29385	AGL5_ARATH	reviewed	GO:0000976 GO:0000977 GO:0000981 GO:0003700 GO:0005634 GO:0007275 GO:0008134 GO:0040008 GO:0043565 GO:0044212 GO:0045944 GO:0046983 GO:0048440 GO:0048481
Q03489	AGL9_PETHY	reviewed	GO:0000977 GO:0003700 GO:0005634 GO:0045944 GO:0046983
Q8RU31	MAD21_ORYSJ	reviewed	GO:0000976 GO:0000977 GO:0000981 GO:0005634 GO:0007275 GO:0008134 GO:0043565 GO:0044212 GO:0045944 GO:0046983 GO:0048481
Q40704	MADS3_ORYSJ	reviewed	GO:0000976 GO:0000977 GO:0000981 GO:0005634 GO:0007275 GO:0008134 GO:0010097 GO:0030154 GO:0043565 GO:0044212 GO:0045944 GO:0046983 GO:0048481
Q8VWZ7	C76B6_CATRO	reviewed	GO:0005506 GO:0005789 GO:0016021 GO:0016099 GO:0016709 GO:0020037 GO:0102811
Q8VZG8	MIK2_ARATH	reviewed	GO:0004674 GO:0005524 GO:0005886 GO:0009506 GO:0009755 GO:0010183 GO:0016021 GO:0090406
Q9FWA3	6PGD2_ARATH	reviewed	GO:0004616 GO:0005777 GO:0005829 GO:0009051 GO:0009570 GO:0019822 GO:0046177 GO:0050661 GO:0080173 GO:0099503
Q8LPN7	RNG1L_ARATH	reviewed	GO:0005737 GO:0016567 GO:0046872 GO:0061630
Q9LFR7	CXE17_ARATH	reviewed	GO:0009056 GO:0016787 GO:0080030
Q39224	SRG1_ARATH	reviewed	GO:0010150 GO:0016682 GO:0046872 GO:0051213
P34824	EF1A1_HORVU	reviewed	GO:0003746 GO:0003924 GO:0005525 GO:0005737
Q43729	PER57_ARATH	reviewed	GO:0004601 GO:0005576 GO:0005618 GO:0006979 GO:0009505 GO:0009506 GO:0020037 GO:0042744 GO:0046872
Q8GYY0	1A112_ARATH	reviewed	GO:0008483 GO:0030170 GO:0042218
Q7F9K4	BGL10_ORYSJ	reviewed	GO:0005975 GO:0008422 GO:0102483
Q7XKV5	BGL11_ORYSJ	reviewed	GO:0005975 GO:0008422 GO:0102483
Q9FL41	WTR38_ARATH	reviewed	GO:0005886 GO:0016021 GO:0022857
Q69XV9	EXP16_ORYSJ	reviewed	GO:0005576 GO:0005618 GO:0006949 GO:0009664 GO:0016020 GO:0080167
O64973	RPS5_ARATH	reviewed	GO:0000166 GO:0005524 GO:0005886 GO:0006952 GO:0008219 GO:0009626 GO:0009816 GO:0038023 GO:0042802 GO:0043531
O65649	FPP5_ARATH	reviewed
O65012	C78A4_PINRA	reviewed	GO:0004497 GO:0005506 GO:0016705 GO:0020037
Q5FB34	ANRCS_VITVI	reviewed	GO:0009813 GO:0016854 GO:0033729 GO:0050661
Q8GWQ2	AHL20_ARATH	reviewed	GO:0003680 GO:0003700 GO:0005634 GO:0042742 GO:0045087 GO:0045824 GO:1900425
P0C042	Y4597_ARATH	reviewed
Q42517	PERN_ARMRU	reviewed	GO:0004601 GO:0005576 GO:0006979 GO:0020037 GO:0042744 GO:0046872
Q93ZT6	IF4G1_ARATH	reviewed	GO:0003729 GO:0003743 GO:0005634 GO:0005737 GO:0005829 GO:0009536 GO:0016281
Q84PB3	IF4G1_ORYSJ	reviewed	GO:0003729 GO:0003743 GO:0016281
Q6K641	IF4G2_ORYSJ	reviewed	GO:0003729 GO:0003743 GO:0016281
C0LGT6	EFR_ARATH	reviewed	GO:0002237 GO:0002764 GO:0004674 GO:0005524 GO:0005886 GO:0009626 GO:0009755 GO:0010204 GO:0010359 GO:0012505 GO:0016021 GO:0016045 GO:0019199
O82166	AHL21_ARATH	reviewed	GO:0003677 GO:0003680 GO:0003700 GO:0005634 GO:0005654 GO:0045892 GO:0048440 GO:0048653
I1KEV6	FG3H_SOYBN	reviewed	GO:0008194 GO:0033838 GO:0043231
Q43716	UFOG_PETHY	reviewed	GO:0009718 GO:0051566
Q42400	AAP1_ARATH	reviewed	GO:0003333 GO:0005313 GO:0005886 GO:0009624 GO:0015171 GO:0015180 GO:0015186 GO:0015193 GO:0015194 GO:0015293 GO:0015808 GO:0016021 GO:0043090 GO:0098712
Q42371	ERECT_ARATH	reviewed	GO:0001558 GO:0004674 GO:0005102 GO:0005524 GO:0005739 GO:0005886 GO:0009664 GO:0009755 GO:0009944 GO:0009965 GO:0010087 GO:0010103 GO:0010148 GO:0016021 GO:0019199 GO:0030155 GO:0033612 GO:0042277 GO:0042742 GO:0048281 GO:0050832 GO:0051302 GO:0070370 GO:1905421
Q9ZW96	LBD40_ARATH	reviewed	GO:0009739 GO:0010468
O04249	STP7_ARATH	reviewed	GO:0005351 GO:0005886 GO:0005887 GO:0012505 GO:0042882 GO:0042900 GO:0046323 GO:0090406
Q9SK82	U85A1_ARATH	reviewed	GO:0008194 GO:0015020 GO:0043231 GO:0050403 GO:0050502 GO:0080043 GO:0080044
Q940R4	ASP63_ARATH	reviewed	GO:0004190 GO:0006508 GO:0009505 GO:0030163
Q9LHE3	ASPG2_ARATH	reviewed	GO:0003677 GO:0004190 GO:0006508 GO:0030163
Q9FKQ1	DTX27_ARATH	reviewed	GO:0015297 GO:0016020 GO:0016021 GO:0022857 GO:0042910
Q9FNC1	DTX28_ARATH	reviewed	GO:0015297 GO:0016020 GO:0016021 GO:0022857 GO:0042910
Q9FL28	FLS2_ARATH	reviewed	GO:0004675 GO:0005524 GO:0005768 GO:0005886 GO:0006898 GO:0010008 GO:0010359 GO:0016020 GO:0016021 GO:0016045 GO:0042742 GO:0042802 GO:0052544
Q39101	FRI1_ARATH	reviewed	GO:0000302 GO:0004322 GO:0005506 GO:0005623 GO:0005737 GO:0005739 GO:0005886 GO:0006826 GO:0006880 GO:0008198 GO:0008199 GO:0009409 GO:0009507 GO:0009535 GO:0009570 GO:0009579 GO:0009617 GO:0009908 GO:0010039 GO:0010043 GO:0015979 GO:0019904 GO:0042542 GO:0048366 GO:0055072
Q9ZVX1	UBC23_ARATH	reviewed	GO:0005524 GO:0005829 GO:0061631
F4I4K5	LPR1_ARATH	reviewed	GO:0005507 GO:0005783 GO:0005789 GO:0010073 GO:0016036 GO:0016682 GO:0080167
Q949X9	LPR2_ARATH	reviewed	GO:0005507 GO:0005618 GO:0005739 GO:0005789 GO:0005794 GO:0005829 GO:0010073 GO:0016036 GO:0016491
Q68G84	PAM_TAXWC	reviewed	GO:0005737 GO:0006558 GO:0006559 GO:0009800 GO:0009821 GO:0016869 GO:0042617 GO:0045548 GO:0051289
P30298	SUS2_ORYSJ	reviewed	GO:0005985 GO:0010431 GO:0016157 GO:0051262
Q10710	STA_RICCO	reviewed	GO:0008643 GO:0015293 GO:0016021
Q9C826	ABA2_ARATH	reviewed	GO:0004022 GO:0005634 GO:0005829 GO:0006561 GO:0009408 GO:0009414 GO:0009688 GO:0009750 GO:0010115 GO:0010182 GO:0010301
Q67UC7	HAK17_ORYSJ	reviewed	GO:0006813 GO:0015079 GO:0016020 GO:0016021
P26792	INV1_DAUCA	reviewed	GO:0004564 GO:0005576 GO:0005618 GO:0005975
Q0JKM9	MAN1_ORYSJ	reviewed	GO:0005576 GO:0005975 GO:0016985
Q6H676	EXB11_ORYSJ	reviewed	GO:0005576 GO:0005618 GO:0016020 GO:0019953 GO:0071555
Q0DZ85	EXB16_ORYSJ	reviewed	GO:0005576 GO:0005618 GO:0006949 GO:0009506 GO:0016020 GO:0019953 GO:0071555
Q7X6J9	EXB17_ORYSJ	reviewed	GO:0005576 GO:0005618 GO:0006949 GO:0009506 GO:0016020 GO:0019953 GO:0071555
Q9SCT4	IMK2_ARATH	reviewed	GO:0004672 GO:0005524 GO:0005618 GO:0005886 GO:0009505 GO:0009506 GO:0016021
Q9FI14	TAO1_ARATH	reviewed	GO:0005524 GO:0007165 GO:0009816 GO:0042742 GO:0043531 GO:0050135 GO:0061809
P0CI03	PTR28_ARATH	reviewed	GO:0015333 GO:0016021 GO:0035673 GO:1904680
Q0DA21	BGL25_ORYSJ	reviewed	GO:0005975 GO:0008422 GO:0102483
Q8L7J2	BGL06_ORYSJ	reviewed	GO:0004565 GO:0005576 GO:0005975 GO:0008422 GO:0016798 GO:0033907 GO:0042973 GO:0080079 GO:0080083 GO:0102483
Q7XKV2	BGL13_ORYSJ	reviewed	GO:0005975 GO:0008422 GO:0102483
Q84YK7	BGL27_ORYSJ	reviewed	GO:0005975 GO:0008422 GO:0102483
Q93Z08	E136_ARATH	reviewed	GO:0005886 GO:0005975 GO:0006952 GO:0009506 GO:0009536 GO:0031225 GO:0042973 GO:0046658
Q6NKW9	E138_ARATH	reviewed	GO:0005618 GO:0005634 GO:0005886 GO:0005975 GO:0006952 GO:0009506 GO:0009664 GO:0031225 GO:0042973 GO:0046658 GO:0048046
Q3BAI2	YCX91_PHAAO	reviewed	GO:0009507
Q8VY10	UBC24_ARATH	reviewed	GO:0000139 GO:0005524 GO:0005783 GO:0005789 GO:0005794 GO:0006817 GO:0016036 GO:0016874 GO:0044257 GO:0055062 GO:0061631 GO:2000185
O82500	Y4117_ARATH	reviewed	GO:0005739 GO:0006952 GO:0007165 GO:0010193 GO:0043531 GO:0050135 GO:0061809
Q6XBF8	CDR1_ARATH	reviewed	GO:0004190 GO:0005576 GO:0006508 GO:0010310 GO:0010337 GO:0030163 GO:0042742 GO:0048046
Q944R1	PLY15_ARATH	reviewed	GO:0030570 GO:0045490 GO:0046872
P92520	M820_ARATH	reviewed	GO:0005739
O80638	WTR14_ARATH	reviewed	GO:0005886 GO:0015186 GO:0016021 GO:0048316 GO:0098712
Q9LU41	ACA9_ARATH	reviewed	GO:0005388 GO:0005516 GO:0005524 GO:0005886 GO:0009555 GO:0009567 GO:0016020 GO:0016021 GO:0019829 GO:0043231 GO:0046872
P48418	C75A1_PETHY	reviewed	GO:0005506 GO:0005783 GO:0009718 GO:0020037 GO:0033772
O23620	AHL23_ARATH	reviewed	GO:0003680 GO:0003700 GO:0005634
P25857	G3PB_ARATH	reviewed	GO:0004365 GO:0005634 GO:0006006 GO:0009409 GO:0009416 GO:0009507 GO:0009535 GO:0009570 GO:0009744 GO:0009941 GO:0010319 GO:0019253 GO:0031969 GO:0046686 GO:0047100 GO:0048046 GO:0050661 GO:0051287
Q9SHD3	CCU21_ARATH	reviewed	GO:0000079 GO:0007049 GO:0019901 GO:0051301
Q9M205	CCU22_ARATH	reviewed	GO:0000079 GO:0007049 GO:0019901 GO:0051301
Q9LZV8	ATL74_ARATH	reviewed	GO:0016021 GO:0016567 GO:0016740 GO:0046872
O04887	PME2_CITSI	reviewed	GO:0004857 GO:0005576 GO:0005618 GO:0030599 GO:0042545 GO:0045330 GO:0045490
Q43143	PMEU1_SOLLC	reviewed	GO:0005576 GO:0005618 GO:0030599 GO:0042545 GO:0045330 GO:0045490 GO:0046910
O64635	C76C4_ARATH	reviewed	GO:0005506 GO:0016020 GO:0016021 GO:0016709 GO:0020037
P14721	DFRA_ANTMA	reviewed	GO:0009718 GO:0045552 GO:0047890 GO:0050662
P51102	DFRA_ARATH	reviewed	GO:0009718 GO:0016491 GO:0016616 GO:0042406 GO:0045552 GO:0047890 GO:0050662
P51104	DFRA_DIACA	reviewed	GO:0009718 GO:0045552 GO:0047890 GO:0050662
P0C2F6	RNHX1_ARATH	reviewed	GO:0003676 GO:0004523 GO:0046872
Q9SI85	DRL14_ARATH	reviewed	GO:0005524 GO:0005634 GO:0006952 GO:0043531
H2DH18	C7A12_PANGI	reviewed	GO:0004497 GO:0005506 GO:0016021 GO:0016705 GO:0020037
Q9SP06	C80B3_PAPSO	reviewed	GO:0002238 GO:0005506 GO:0005783 GO:0020037 GO:0050593 GO:1901012
Q06611	PIP12_ARATH	reviewed	GO:0005773 GO:0005886 GO:0009414 GO:0009506 GO:0015250 GO:0016021
Q9AR14	PIP15_MAIZE	reviewed	GO:0005773 GO:0005886 GO:0009414 GO:0009506 GO:0015250 GO:0016021
F4HSQ2	SBT51_ARATH	reviewed	GO:0004252 GO:0005576
P84516	PER1_SORBI	reviewed	GO:0004601 GO:0005576 GO:0006979 GO:0009505 GO:0009506 GO:0020037 GO:0042744 GO:0046872
O80822	PER25_ARATH	reviewed	GO:0004601 GO:0005576 GO:0006979 GO:0020037 GO:0042744 GO:0046872
P92934	AAP6_ARATH	reviewed	GO:0003333 GO:0005886 GO:0015171 GO:0015172 GO:0015175 GO:0015293 GO:0015810 GO:0015827 GO:0016021
Q9STK7	C71AQ_ARATH	reviewed	GO:0005506 GO:0016020 GO:0016021 GO:0016709 GO:0020037
Q8LG53	UN932_ARATH	reviewed	GO:0016021
Q93WF1	PLY20_ARATH	reviewed	GO:0030570 GO:0045490 GO:0046872
Q55EX9	Y8948_DICDI	reviewed	GO:0008168 GO:0032259 GO:0045335
Q6YM50	MAN5_SOLLC	reviewed	GO:0005576 GO:0005975 GO:0016985
F4I9E1	NFD4_ARATH	reviewed	GO:0000741 GO:0005739 GO:0009651 GO:0010197 GO:0016021
Q941X2	LAC3_ORYSJ	reviewed	GO:0004322 GO:0005507 GO:0005886 GO:0006826 GO:0046274 GO:0048046 GO:0052716 GO:0055072
Q9SJG4	AHL16_ARATH	reviewed	GO:0003680 GO:0003700 GO:0005634 GO:0010208 GO:0010228 GO:0010529 GO:0031490 GO:0035067 GO:1900111
Q9ZQ96	U73C3_ARATH	reviewed	GO:0008194 GO:0016758 GO:0043231
Q9LTA3	U91C1_ARATH	reviewed	GO:0005829 GO:0008194 GO:0016758 GO:0043231
Q8W4S5	Y5371_ARATH	reviewed	GO:0004675 GO:0005524 GO:0005886 GO:0006468 GO:0016021
Q2R2D5	XA21_ORYSJ	reviewed	GO:0004674 GO:0005524 GO:0005634 GO:0005789 GO:0005886 GO:0006952 GO:0016021 GO:0032541 GO:1990578
A2X052	ATG5_ORYSI	reviewed	GO:0005737 GO:0006914 GO:0015031
Q05349	12KD_FRAAN	reviewed	GO:0009734
Q2RBK2	LAC17_ORYSJ	reviewed	GO:0004322 GO:0005507 GO:0005886 GO:0006826 GO:0046274 GO:0048046 GO:0052716 GO:0055072
A9KIG5	FTSH_LACP7	reviewed	GO:0004222 GO:0005524 GO:0005886 GO:0008270 GO:0016021 GO:0016887 GO:0030163
Q9FJA2	TT2_ARATH	reviewed	GO:0003700 GO:0005524 GO:0005634 GO:0006633 GO:0006970 GO:0009813 GO:0010023 GO:0030154 GO:0043565 GO:0044212
Q9SHY2	YSL7_ARATH	reviewed	GO:0005886 GO:0016020 GO:0016021 GO:0055085
Q50EK1	C16B1_PICSI	reviewed	GO:0004497 GO:0005506 GO:0016021 GO:0016705 GO:0020037
Q9LMF0	U85A5_ARATH	reviewed	GO:0008194 GO:0015020 GO:0043231 GO:0080043 GO:0080044
Q9FLC6	ATL73_ARATH	reviewed	GO:0004842 GO:0009555 GO:0009901 GO:0016021 GO:0016567 GO:0046872 GO:0048443 GO:0080141
P22953	HS701_ARATH	reviewed	GO:0002020 GO:0005524 GO:0005618 GO:0005634 GO:0005730 GO:0005737 GO:0005774 GO:0005794 GO:0005829 GO:0005886 GO:0006986 GO:0009408 GO:0009409 GO:0009506 GO:0009507 GO:0009615 GO:0010187 GO:0016887 GO:0022626 GO:0031072 GO:0034620 GO:0042026 GO:0042623 GO:0042742 GO:0044183 GO:0046686 GO:0048046 GO:0050832 GO:0051082 GO:0051085 GO:0051787 GO:0090332 GO:0098542
Q949Z1	PGLR4_ARATH	reviewed	GO:0004650 GO:0005576 GO:0005618 GO:0005975 GO:0009831
Q9ZSA7	DLO2_ARATH	reviewed	GO:0002229 GO:0046244 GO:0046872 GO:0051213
Q9SN27	ATL59_ARATH	reviewed	GO:0004842 GO:0006511 GO:0016021 GO:0016567 GO:0046872 GO:0061630
Q06398	GSTU6_ORYSJ	reviewed	GO:0004364 GO:0005737 GO:0006749
Q84P21	4CLL5_ARATH	reviewed	GO:0005524 GO:0005777 GO:0009611 GO:0009695 GO:0016874
A6YIH8	C7D55_HYOMU	reviewed	GO:0004497 GO:0005506 GO:0016021 GO:0016705 GO:0020037
Q9ZWJ3	U85A2_ARATH	reviewed	GO:0008194 GO:0015020 GO:0043231 GO:0080043 GO:0080044
Q9M0G7	MIK1_ARATH	reviewed	GO:0004672 GO:0004674 GO:0005524 GO:0005886 GO:0006468 GO:0009755 GO:0010067 GO:0010087 GO:0010183 GO:0016021 GO:0030154 GO:0046777 GO:0090406
C0LGI5	Y1699_ARATH	reviewed	GO:0004674 GO:0005524 GO:0016021 GO:0042802
Q9C7F8	AB13B_ARATH	reviewed	GO:0005524 GO:0016021 GO:0016887 GO:0042626 GO:0055085
Q9M1A7	FBK75_ARATH	reviewed	GO:0030246
Q8LPK2	AB2B_ARATH	reviewed	GO:0005524 GO:0005829 GO:0016021 GO:0016887 GO:0042626 GO:0055085
O48923	C71DA_SOYBN	reviewed	GO:0005506 GO:0016020 GO:0016709 GO:0020037
Q9SBQ9	F3PH_PETHY	reviewed	GO:0005506 GO:0005789 GO:0009813 GO:0016021 GO:0016711 GO:0020037
Q9C8U9	P2A04_ARATH	reviewed	GO:0030246
O80494	P2B15_ARATH	reviewed	GO:0030246
Q9S756	FRI4_ARATH	reviewed	GO:0000302 GO:0004322 GO:0005506 GO:0005623 GO:0005737 GO:0005739 GO:0005794 GO:0006826 GO:0006880 GO:0008198 GO:0008199 GO:0009507 GO:0009570 GO:0009908 GO:0009941 GO:0010039 GO:0015979 GO:0048366 GO:0055072
Q8L4H4	NORK_MEDTR	reviewed	GO:0004672 GO:0004674 GO:0005524 GO:0009877 GO:0016021 GO:0046777
Q8LKZ1	NORK_PEA	reviewed	GO:0004674 GO:0005524 GO:0009877 GO:0016021
Q682S0	RPT2_ARATH	reviewed	GO:0005634 GO:0005737 GO:0005777 GO:0007165 GO:0009638 GO:0016567
Q8VWQ5	WRK50_ARATH	reviewed	GO:0003700 GO:0005634 GO:0009867 GO:0043565 GO:0050832
P49249	IN22_MAIZE	reviewed	GO:0016491
