## Supplementary material for "Atlas of tissue-specific and tissue-preferential gene expression in ecologically and economically significant conifer *Pinus sylvestris*": Tables supplementary files: Table S5. Reads and percentage of mapped read per tissue.csv

Sample name	Tree number	Tissue	Total amount of reads	Amount of reads mapped	Percentage of mapped
251A7	251	Embryo	22854514	18492273	80.9
251KS	251	Bud	24500079	17994905	73.4
251M7	251	Megagametophyte	28997882	18015365	75.1
251N	251	Needle	31812471	23330705	73.3
251Ni	251	Phloem	20645015	14957927	72.4
320A	320	Embryo	28215081	21710431	76.9
320KS	320	Bud	21270159	15758244	74.1
320M7	320	Megagametophyte	18732058	15064193	80.4
320N	320	Needle	43443917	32716329	75.3
320Ni	320	Phloem	16325523	12307616	75.3
397A	397	Embryo	23203326	18731829	80.7
397KS	397	Bud	18127721	13384477	73.8
397M11	397	Megagametophyte	21022310	17225576	81.9
397N	397	Needle	30748346	22980900	74.7
397Ni	397	Phloem	18753660	13942116	74.3
443A	443	Embryo	22819504	17127970	75
443KS	443	Bud	21737277	15741513	72.4
443M	443	Megagametophyte	22554846	16984300	75.3
443N	443	Needle	24055569	19064236	79.2
443Ni	443	Phloem	28211236	20368051	72.2
463A	463	Embryo	21967592	16508731	75.1
463KS	463	Bud	19894206	14508206	72.9
463M	463	Megagametophyte	13705075	10528282	76.8
463N	463	Needle	20877912	16725610	80.1
463Ni	463	Phloem	21864439	16150046	74.5
485A	485	Embryo	23848967	17962641	75.3
485KS	485	Bud	27113976	20067424	74
485M7	485	Megagametophyte	25950598	19261369	74.2
485N	485	Needle	26611559	20397659	76.6
485Ni	485	Phloem	17198955	12682166	73.7
