## Supplementary material for "Atlas of tissue-specific and tissue-preferential gene expression in ecologically and economically significant conifer *Pinus sylvestris*": Tables supplementary files: Table S8.Bud.pur.SEA.significant.txt

GO term	Ontology	Description	Number in input list	Number in BG/Ref	p-value	FDR
GO:0071555	P	cell wall organization	195	473	3.4E-42	3.5E-39
GO:0071554	P	cell wall organization or biogenesis	223	594	3.9E-40	2E-37
GO:0009698	P	phenylpropanoid metabolic process	126	314	6.2E-27	2.1E-24
GO:0009699	P	phenylpropanoid biosynthetic process	106	247	8.9E-26	2.3E-23
GO:0071669	P	plant-type cell wall organization or biogenesis	89	203	9.6E-23	1.9E-20
GO:0005976	P	polysaccharide metabolic process	166	522	9.7E-22	1.6E-19
GO:0070882	P	cellular cell wall organization or biogenesis	90	222	3.4E-20	4.9E-18
GO:0042546	P	cell wall biogenesis	84	200	4E-20	5E-18
GO:0044264	P	cellular polysaccharide metabolic process	134	401	5E-20	5.6E-18
GO:0010383	P	cell wall polysaccharide metabolic process	57	108	6.3E-20	6.4E-18
GO:0009832	P	plant-type cell wall biogenesis	61	132	1.6E-17	1.5E-15
GO:0006629	P	lipid metabolic process	279	1141	2E-16	1.7E-14
GO:0010410	P	hemicellulose metabolic process	43	80	8.1E-16	6.3E-14
GO:0016042	P	lipid catabolic process	87	243	1.1E-15	8E-14
GO:0045488	P	pectin metabolic process	53	116	3.5E-15	2.3E-13
GO:0019438	P	aromatic compound biosynthetic process	125	415	5.8E-15	3.7E-13
GO:0042398	P	cellular amino acid derivative biosynthetic process	126	420	6.3E-15	3.8E-13
GO:0010382	P	cellular cell wall macromolecule metabolic process	50	108	1.1E-14	6E-13
GO:0009834	P	secondary cell wall biogenesis	30	47	3.2E-14	1.7E-12
GO:0006575	P	cellular amino acid derivative metabolic process	168	629	3.9E-14	2E-12
GO:0009813	P	flavonoid biosynthetic process	54	129	1.7E-13	8.1E-12
GO:0019748	P	secondary metabolic process	188	739	1.9E-13	8.7E-12
GO:0045490	P	pectin catabolic process	38	76	7.4E-13	3.3E-11
GO:0006725	P	cellular aromatic compound metabolic process	180	715	1.5E-12	6E-11
GO:0009664	P	plant-type cell wall organization	44	98	1.5E-12	6E-11
GO:0006952	P	defense response	266	1161	1.8E-12	6.9E-11
GO:0042545	P	cell wall modification	44	100	3.4E-12	1.3E-10
GO:0044036	P	cell wall macromolecule metabolic process	61	166	4.5E-12	1.6E-10
GO:0030243	P	cellulose metabolic process	45	106	8.9E-12	3.1E-10
GO:0009812	P	flavonoid metabolic process	55	146	1.5E-11	5.2E-10
GO:0009808	P	lignin metabolic process	43	103	4.9E-11	1.6E-09
GO:0031407	P	oxylipin metabolic process	44	108	7.7E-11	2.5E-09
GO:0044042	P	glucan metabolic process	86	288	1.1E-10	3.5E-09
GO:0006631	P	fatty acid metabolic process	108	396	2.4E-10	7.2E-09
GO:0010411	P	xyloglucan metabolic process	25	45	3.1E-10	9.1E-09
GO:0009719	P	response to endogenous stimulus	256	1172	5.2E-10	1.5E-08
GO:0005975	P	carbohydrate metabolic process	321	1529	5.4E-10	1.5E-08
GO:0010016	P	shoot morphogenesis	58	172	7E-10	1.9E-08
GO:0010345	P	suberin biosynthetic process	14	17	1.1E-09	3E-08
GO:0048869	P	cellular developmental process	174	743	1.2E-09	3.2E-08
GO:0030244	P	cellulose biosynthetic process	32	71	1.3E-09	3.3E-08
GO:0000272	P	polysaccharide catabolic process	65	206	1.6E-09	3.8E-08
GO:0009718	P	anthocyanin biosynthetic process	27	55	2.4E-09	5.7E-08
GO:0006633	P	fatty acid biosynthetic process	77	265	3.7E-09	8.6E-08
GO:0009725	P	response to hormone stimulus	233	1074	4.8E-09	1.1E-07
GO:0009653	P	anatomical structure morphogenesis	161	688	4.9E-09	1.1E-07
GO:0030154	P	cell differentiation	135	554	5.6E-09	1.2E-07
GO:0000271	P	polysaccharide biosynthetic process	75	258	5.7E-09	1.2E-07
GO:0022621	P	shoot system development	81	287	6.6E-09	1.3E-07
GO:0048367	P	shoot development	81	287	6.6E-09	1.3E-07
GO:0070592	P	cell wall polysaccharide biosynthetic process	22	41	8.6E-09	1.7E-07
GO:0044247	P	cellular polysaccharide catabolic process	39	104	1.4E-08	2.8E-07
GO:0006073	P	cellular glucan metabolic process	72	252	2.4E-08	4.7E-07
GO:0033692	P	cellular polysaccharide biosynthetic process	70	244	3.1E-08	5.9E-07
GO:0048466	P	androecium development	31	77	6.1E-08	1.1E-06
GO:0048443	P	stamen development	31	77	6.1E-08	1.1E-06
GO:0046274	P	lignin catabolic process	15	24	1.3E-07	2.3E-06
GO:0046271	P	phenylpropanoid catabolic process	15	24	1.3E-07	2.3E-06
GO:0048653	P	anther development	24	53	1.3E-07	2.3E-06
GO:0044262	P	cellular carbohydrate metabolic process	227	1088	1.7E-07	2.9E-06
GO:0048513	P	organ development	205	971	2.5E-07	4.2E-06
GO:0048731	P	system development	206	979	3E-07	5E-06
GO:0048646	P	anatomical structure formation involved in morphogenesis	51	169	3.8E-07	6.1E-06
GO:0046283	P	anthocyanin metabolic process	27	68	5.8E-07	9.2E-06
GO:0031408	P	oxylipin biosynthetic process	31	84	6E-07	9.4E-06
GO:0044255	P	cellular lipid metabolic process	190	901	6.9E-07	1.1E-05
GO:0010374	P	stomatal complex development	20	43	8.4E-07	1.3E-05
GO:0009886	P	post-embryonic morphogenesis	41	128	8.9E-07	1.3E-05
GO:0044038	P	cell wall macromolecule biosynthetic process	22	51	1.2E-06	1.7E-05
GO:0070589	P	cellular component macromolecule biosynthetic process	22	51	1.2E-06	1.7E-05
GO:0045491	P	xylan metabolic process	18	37	1.3E-06	1.8E-05
GO:0010033	P	response to organic substance	293	1499	1.5E-06	2.2E-05
GO:0009833	P	primary cell wall biogenesis	19	41	1.7E-06	2.3E-05
GO:0006468	P	protein amino acid phosphorylation	118	520	2.1E-06	2.8E-05
GO:0044283	P	small molecule biosynthetic process	280	1435	2.8E-06	3.8E-05
GO:0032502	P	developmental process	428	2306	3.3E-06	4.4E-05
GO:0009694	P	jasmonic acid metabolic process	21	50	3.5E-06	4.6E-05
GO:0009809	P	lignin biosynthetic process	27	74	4E-06	5.2E-05
GO:0009821	P	alkaloid biosynthetic process	11	17	4.1E-06	5.2E-05
GO:0032870	P	cellular response to hormone stimulus	156	736	4.2E-06	5.4E-05
GO:0071495	P	cellular response to endogenous stimulus	165	790	5.6E-06	7E-05
GO:0032501	P	multicellular organismal process	408	2201	5.7E-06	7.1E-05
GO:0048856	P	anatomical structure development	338	1788	5.8E-06	7.1E-05
GO:0019439	P	aromatic compound catabolic process	25	68	7.6E-06	9.2E-05
GO:0010215	P	cellulose microfibril organization	11	18	9.1E-06	0.00011
GO:0009755	P	hormone-mediated signaling pathway	148	703	1E-05	0.00012
GO:0007017	P	microtubule-based process	56	212	1E-05	0.00012
GO:0033386	P	geranylgeranyl diphosphate biosynthetic process	6	6	1.1E-05	0.00012
GO:0006637	P	acyl-CoA metabolic process	7	8	1.1E-05	0.00012
GO:0035336	P	long-chain fatty-acyl-CoA metabolic process	7	8	1.1E-05	0.00012
GO:0035337	P	fatty-acyl-CoA metabolic process	7	8	1.1E-05	0.00012
GO:0042219	P	cellular amino acid derivative catabolic process	19	46	1.3E-05	0.00015
GO:0045492	P	xylan biosynthetic process	13	25	1.5E-05	0.00017
GO:0006538	P	glutamate catabolic process	10	16	1.8E-05	0.00019
GO:0009887	P	organ morphogenesis	45	162	1.9E-05	0.0002
GO:0007018	P	microtubule-based movement	33	106	1.9E-05	0.0002
GO:0010103	P	stomatal complex morphogenesis	13	26	2.7E-05	0.00028
GO:0009827	P	plant-type cell wall modification	12	23	3.2E-05	0.00033
GO:0048366	P	leaf development	49	185	3.2E-05	0.00033
GO:0007275	P	multicellular organismal development	383	2097	3.4E-05	0.00034
GO:0033383	P	geranyl diphosphate metabolic process	9	14	3.5E-05	0.00035
GO:0071668	P	plant-type cell wall assembly	11	20	3.6E-05	0.00036
GO:0048569	P	post-embryonic organ development	48	181	3.7E-05	0.00036
GO:0048437	P	floral organ development	48	181	3.7E-05	0.00036
GO:0048827	P	phyllome development	53	207	4.4E-05	0.00042
GO:0048438	P	floral whorl development	41	148	4.5E-05	0.00043
GO:0009415	P	response to water	62	256	6.4E-05	0.0006
GO:0009965	P	leaf morphogenesis	35	122	7.2E-05	0.00067
GO:0009250	P	glucan biosynthetic process	45	171	7.7E-05	0.00072
GO:0006950	P	response to stress	501	2842	9.9E-05	0.00092
GO:0016052	P	carbohydrate catabolic process	95	438	0.0001	0.00095
GO:0008610	P	lipid biosynthetic process	141	697	0.00011	0.00099
GO:0010208	P	pollen wall assembly	13	29	0.00011	0.001
GO:0042617	P	paclitaxel biosynthetic process	7	10	0.00013	0.0011
GO:0042616	P	paclitaxel metabolic process	7	10	0.00013	0.0011
GO:0043692	P	monoterpene metabolic process	7	10	0.00013	0.0011
GO:0043693	P	monoterpene biosynthetic process	7	10	0.00013	0.0011
GO:0006519	P	cellular amino acid and derivative metabolic process	220	1164	0.00017	0.0014
GO:0030198	P	extracellular matrix organization	11	23	0.00019	0.0016
GO:0009414	P	response to water deprivation	59	251	0.00022	0.0018
GO:0010191	P	mucilage metabolic process	10	20	0.00023	0.0019
GO:0033385	P	geranylgeranyl diphosphate metabolic process	6	8	0.00023	0.0019
GO:0050896	P	response to stimulus	729	4280	0.00025	0.0021
GO:0010192	P	mucilage biosynthetic process	9	17	0.00028	0.0022
GO:0048658	P	tapetal layer development	9	17	0.00028	0.0022
GO:0043062	P	extracellular structure organization	11	24	0.0003	0.0024
GO:0042445	P	hormone metabolic process	36	136	0.00033	0.0026
GO:0015936	P	coenzyme A metabolic process	12	28	0.00034	0.0027
GO:0051707	P	response to other organism	153	786	0.00037	0.0029
GO:0048657	P	tapetal cell differentiation	5	6	0.00038	0.003
GO:0048656	P	tapetal layer formation	5	6	0.00038	0.003
GO:0009555	P	pollen development	54	231	0.00045	0.0034
GO:0019853	P	L-ascorbic acid biosynthetic process	11	25	0.00046	0.0035
GO:0019852	P	L-ascorbic acid metabolic process	11	25	0.00046	0.0035
GO:0070726	P	cell wall assembly	11	25	0.00046	0.0035
GO:0000226	P	microtubule cytoskeleton organization	31	114	0.0005	0.0037
GO:0009737	P	response to abscisic acid stimulus	92	441	0.00051	0.0038
GO:0045229	P	external encapsulating structure organization	15	41	0.00052	0.0038
GO:0030245	P	cellulose catabolic process	13	33	0.00053	0.0039
GO:0010025	P	wax biosynthetic process	8	15	0.00057	0.0041
GO:0048359	P	mucilage metabolic process during seed coat development	8	15	0.00057	0.0041
GO:0048455	P	stamen formation	6	9	0.0006	0.0043
GO:0046713	P	boron transport	6	9	0.0006	0.0043
GO:0010584	P	pollen exine formation	10	22	0.00061	0.0043
GO:0010628	P	positive regulation of gene expression	70	321	0.00063	0.0044
GO:0010143	P	cutin biosynthetic process	7	12	0.00064	0.0044
GO:0046942	P	carboxylic acid transport	28	101	0.00065	0.0045
GO:0015849	P	organic acid transport	29	106	0.00067	0.0046
GO:0009611	P	response to wounding	37	146	0.00068	0.0046
GO:0009065	P	glutamine family amino acid catabolic process	12	30	0.00073	0.0049
GO:0046394	P	carboxylic acid biosynthetic process	147	764	0.00076	0.0051
GO:0016053	P	organic acid biosynthetic process	147	764	0.00076	0.0051
GO:0045893	P	positive regulation of transcription, DNA-dependent	67	307	0.00079	0.0052
GO:0045941	P	positive regulation of transcription	67	307	0.00079	0.0052
GO:0009900	P	dehiscence	9	19	0.00079	0.0052
GO:0030865	P	cortical cytoskeleton organization	15	43	0.00092	0.006
GO:0009908	P	flower development	89	432	0.00092	0.006
GO:0070887	P	cellular response to chemical stimulus	236	1300	0.00098	0.0063
GO:0010166	P	wax metabolic process	8	16	0.001	0.0064
GO:0009056	P	catabolic process	341	1940	0.001	0.0064
GO:0042446	P	hormone biosynthetic process	24	85	0.0011	0.0072
GO:0008272	P	sulfate transport	5	7	0.0012	0.0072
GO:0048655	P	tapetal layer morphogenesis	5	7	0.0012	0.0072
GO:0048654	P	anther morphogenesis	5	7	0.0012	0.0072
GO:0070981	P	L-asparagine biosynthetic process	7	13	0.0012	0.0073
GO:0070982	P	L-asparagine metabolic process	7	13	0.0012	0.0073
GO:0006529	P	asparagine biosynthetic process	7	13	0.0012	0.0073
GO:0048609	P	reproductive process in a multicellular organism	27	100	0.0012	0.0075
GO:0006826	P	iron ion transport	19	62	0.0013	0.0075
GO:0009753	P	response to jasmonic acid stimulus	39	161	0.0013	0.0075
GO:0006865	P	amino acid transport	19	62	0.0013	0.0075
GO:0048354	P	mucilage biosynthetic process during seed coat development	6	10	0.0013	0.0077
GO:0048831	P	regulation of shoot development	6	10	0.0013	0.0077
GO:0048229	P	gametophyte development	65	302	0.0013	0.0077
GO:0042221	P	response to chemical stimulus	410	2374	0.0013	0.0077
GO:0010817	P	regulation of hormone levels	43	183	0.0014	0.0081
GO:0045489	P	pectin biosynthetic process	12	32	0.0014	0.0082
GO:0071310	P	cellular response to organic substance	180	974	0.0015	0.0087
GO:0016137	P	glycoside metabolic process	42	179	0.0016	0.0092
GO:0009607	P	response to biotic stimulus	171	922	0.0017	0.0094
GO:0032504	P	multicellular organism reproduction	27	102	0.0017	0.0095
GO:0009791	P	post-embryonic development	201	1104	0.0018	0.01
GO:0046777	P	protein amino acid autophosphorylation	42	180	0.0018	0.01
GO:0051704	P	multi-organism process	197	1081	0.0019	0.01
GO:0010413	P	glucuronoxylan metabolic process	7	14	0.0021	0.011
GO:0010417	P	glucuronoxylan biosynthetic process	7	14	0.0021	0.011
GO:0052546	P	cell wall pectin metabolic process	7	14	0.0021	0.011
GO:0006528	P	asparagine metabolic process	7	14	0.0021	0.011
GO:0015837	P	amine transport	20	70	0.0024	0.013
GO:0042044	P	fluid transport	8	18	0.0026	0.013
GO:0033384	P	geranyl diphosphate biosynthetic process	6	11	0.0025	0.013
GO:0009269	P	response to desiccation	6	11	0.0025	0.013
GO:0006833	P	water transport	8	18	0.0026	0.013
GO:0006949	P	syncytium formation	6	11	0.0025	0.013
GO:0009556	P	microsporogenesis	8	18	0.0026	0.013
GO:0048448	P	stamen morphogenesis	6	11	0.0025	0.013
GO:0010072	P	primary shoot apical meristem specification	6	11	0.0025	0.013
GO:0046399	P	glucuronate biosynthetic process	5	8	0.0027	0.014
GO:0006065	P	UDP-glucuronate biosynthetic process	5	8	0.0027	0.014
GO:0010214	P	seed coat development	10	26	0.0028	0.014
GO:0016139	P	glycoside catabolic process	14	43	0.0028	0.014
GO:0009741	P	response to brassinosteroid stimulus	20	71	0.0029	0.015
GO:0032787	P	monocarboxylic acid metabolic process	145	780	0.0031	0.015
GO:0009888	P	tissue development	84	422	0.0033	0.017
GO:0046294	P	formaldehyde catabolic process	7	15	0.0034	0.017
GO:0046292	P	formaldehyde metabolic process	7	15	0.0034	0.017
GO:0052541	P	plant-type cell wall cellulose metabolic process	7	15	0.0034	0.017
GO:0046470	P	phosphatidylcholine metabolic process	11	31	0.0037	0.018
GO:0050829	P	defense response to Gram-negative bacterium	8	19	0.0039	0.019
GO:0043622	P	cortical microtubule organization	10	27	0.0039	0.019
GO:0071369	P	cellular response to ethylene stimulus	36	155	0.0039	0.019
GO:0048508	P	embryonic meristem development	9	23	0.004	0.019
GO:0009696	P	salicylic acid metabolic process	13	40	0.004	0.019
GO:0034637	P	cellular carbohydrate biosynthetic process	84	425	0.004	0.019
GO:0009723	P	response to ethylene stimulus	46	210	0.0043	0.02
GO:0044275	P	cellular carbohydrate catabolic process	68	334	0.0044	0.021
GO:0009891	P	positive regulation of biosynthetic process	73	363	0.0045	0.021
GO:0003333	P	amino acid transmembrane transport	12	36	0.0044	0.021
GO:0016090	P	prenol metabolic process	12	36	0.0044	0.021
GO:0031328	P	positive regulation of cellular biosynthetic process	73	363	0.0045	0.021
GO:0052324	P	cell wall cellulose biosynthetic process	6	12	0.0044	0.021
GO:0010118	P	stomatal movement	18	64	0.0047	0.021
GO:0048527	P	lateral root development	21	79	0.0049	0.022
GO:0009695	P	jasmonic acid biosynthetic process	10	28	0.0053	0.024
GO:0010346	P	shoot formation	7	16	0.0053	0.024
GO:0010223	P	secondary shoot formation	7	16	0.0053	0.024
GO:0015743	P	malate transport	7	16	0.0053	0.024
GO:0010047	P	fruit dehiscence	5	9	0.0054	0.024
GO:0046398	P	UDP-glucuronate metabolic process	5	9	0.0054	0.024
GO:0019585	P	glucuronate metabolic process	5	9	0.0054	0.024
GO:0048236	P	plant-type spore development	9	24	0.0055	0.024
GO:0031109	P	microtubule polymerization or depolymerization	8	20	0.0056	0.024
GO:0007051	P	spindle organization	14	46	0.0056	0.024
GO:0010557	P	positive regulation of macromolecule biosynthetic process	69	345	0.0063	0.027
GO:0016093	P	polyprenol metabolic process	10	29	0.007	0.03
GO:0006820	P	anion transport	26	107	0.007	0.03
GO:0051254	P	positive regulation of RNA metabolic process	68	341	0.0071	0.03
GO:0048364	P	root development	64	318	0.0071	0.03
GO:0033865	P	nucleoside bisphosphate metabolic process	12	38	0.0072	0.031
GO:0045337	P	farnesyl diphosphate biosynthetic process	6	13	0.0072	0.031
GO:0009873	P	ethylene mediated signaling pathway	34	150	0.0073	0.031
GO:0022622	P	root system development	64	319	0.0077	0.032
GO:0000160	P	two-component signal transduction system (phosphorelay)	41	189	0.0078	0.032
GO:0010268	P	brassinosteroid homeostasis	8	21	0.0079	0.032
GO:0009624	P	response to nematode	18	67	0.0078	0.032
GO:0001676	P	long-chain fatty acid metabolic process	7	17	0.0079	0.032
GO:0042335	P	cuticle development	7	17	0.0079	0.032
GO:0015740	P	C4-dicarboxylate transport	7	17	0.0079	0.032
GO:0048507	P	meristem development	42	195	0.0081	0.033
GO:0001666	P	response to hypoxia	30	130	0.0087	0.035
GO:0048528	P	post-embryonic root development	22	88	0.0088	0.036
GO:0040007	P	growth	88	462	0.009	0.036
GO:0051225	P	spindle assembly	9	26	0.01	0.04
GO:0009625	P	response to insect	9	26	0.01	0.04
GO:0009913	P	epidermal cell differentiation	33	148	0.01	0.041
GO:0007165	P	signal transduction	197	1127	0.01	0.041
GO:0007398	P	ectoderm development	33	148	0.01	0.041
GO:0008544	P	epidermis development	33	148	0.01	0.041
GO:0009751	P	response to salicylic acid stimulus	30	132	0.011	0.042
GO:0048449	P	floral organ formation	8	22	0.011	0.042
GO:0010014	P	meristem initiation	7	18	0.011	0.044
GO:0031122	P	cytoplasmic microtubule organization	10	31	0.012	0.045
GO:0015698	P	inorganic anion transport	18	70	0.012	0.048
GO:0023060	P	signal transmission	200	1151	0.012	0.048
GO:0023046	P	signaling process	200	1152	0.013	0.049
GO:0016091	P	prenol biosynthetic process	9	27	0.013	0.05
GO:0016798	F	hydrolase activity, acting on glycosyl bonds	155	494	7.6E-20	3.1E-17
GO:0004553	F	hydrolase activity, hydrolyzing O-glycosyl compounds	130	432	1.9E-15	3.9E-13
GO:0004091	F	carboxylesterase activity	65	164	1.5E-14	2.1E-12
GO:0043531	F	ADP binding	49	106	2.1E-14	2.1E-12
GO:0016758	F	transferase activity, transferring hexosyl groups	128	458	1.1E-12	8.7E-11
GO:0016838	F	carbon-oxygen lyase activity, acting on phosphates	33	63	4.4E-12	3E-10
GO:0010333	F	terpene synthase activity	28	48	5.5E-12	3.2E-10
GO:0016298	F	lipase activity	42	95	8.6E-12	4.4E-10
GO:0004674	F	protein serine/threonine kinase activity	194	802	9.7E-12	4.4E-10
GO:0008422	F	beta-glucosidase activity	35	72	1.6E-11	6.6E-10
GO:0016757	F	transferase activity, transferring glycosyl groups	149	588	5.8E-11	2.1E-09
GO:0015926	F	glucosidase activity	42	100	6.4E-11	2.2E-09
GO:0016762	F	xyloglucan:xyloglucosyl transferase activity	22	36	2.9E-10	8.3E-09
GO:0044212	F	DNA regulatory region binding	114	426	2.8E-10	8.3E-09
GO:0004672	F	protein kinase activity	206	904	5.6E-10	1.5E-08
GO:0004420	F	hydroxymethylglutaryl-CoA reductase (NADPH) activity	12	14	8E-09	2E-07
GO:0003700	F	transcription factor activity	195	875	8.8E-09	2.1E-07
GO:0008194	F	UDP-glycosyltransferase activity	84	304	1E-08	2.3E-07
GO:0080030	F	methyl indole-3-acetate esterase activity	19	33	1.9E-08	4E-07
GO:0004620	F	phospholipase activity	29	67	2.3E-08	4.8E-07
GO:0045330	F	aspartyl esterase activity	24	50	3.2E-08	6.2E-07
GO:0030599	F	pectinesterase activity	24	51	5.2E-08	9.6E-07
GO:0016773	F	phosphotransferase activity, alcohol group as acceptor	226	1078	1.2E-07	2.2E-06
GO:0008017	F	microtubule binding	51	164	1.3E-07	2.3E-06
GO:0050135	F	NAD(P)+ nucleosidase activity	16	27	1.5E-07	2.4E-06
GO:0019199	F	transmembrane receptor protein kinase activity	43	131	2.3E-07	3.6E-06
GO:0016788	F	hydrolase activity, acting on ester bonds	187	885	7.2E-07	1.1E-05
GO:0046910	F	pectinesterase inhibitor activity	17	33	9.1E-07	1.3E-05
GO:0047890	F	flavanone 4-reductase activity	10	13	9.8E-07	1.3E-05
GO:0045552	F	dihydrokaempferol 4-reductase activity	10	13	9.8E-07	1.3E-05
GO:0015020	F	glucuronosyltransferase activity	13	21	1.1E-06	1.4E-05
GO:0030528	F	transcription regulator activity	198	952	1.1E-06	1.4E-05
GO:0016799	F	hydrolase activity, hydrolyzing N-glycosyl compounds	24	59	1.4E-06	1.8E-05
GO:0016760	F	cellulose synthase (UDP-forming) activity	20	45	2E-06	2.4E-05
GO:0016759	F	cellulose synthase activity	20	45	2E-06	2.4E-05
GO:0015631	F	tubulin binding	51	181	3.5E-06	4E-05
GO:0004675	F	transmembrane receptor protein serine/threonine kinase activity	37	117	4.1E-06	4.5E-05
GO:0016837	F	carbon-oxygen lyase activity, acting on polysaccharides	13	23	4.6E-06	4.8E-05
GO:0030570	F	pectate lyase activity	13	23	4.6E-06	4.8E-05
GO:0050559	F	copalyl diphosphate synthase activity	9	12	5.1E-06	5.2E-05
GO:0016614	F	oxidoreductase activity, acting on CH-OH group of donors	76	309	6.1E-06	5.8E-05
GO:0016835	F	carbon-oxygen lyase activity	61	233	6E-06	5.8E-05
GO:0016413	F	O-acetyltransferase activity	19	44	6.1E-06	5.8E-05
GO:0004702	F	receptor signaling protein serine/threonine kinase activity	47	166	7.1E-06	6.6E-05
GO:0003777	F	microtubule motor activity	33	102	7.6E-06	6.9E-05
GO:0004888	F	transmembrane receptor activity	46	162	8.2E-06	7.2E-05
GO:0005057	F	receptor signaling protein activity	47	167	8.5E-06	7.3E-05
GO:0016787	F	hydrolase activity	542	3017	9.8E-06	8.3E-05
GO:0080019	F	fatty acyl-CoA reductase (alcohol-forming) activity	7	8	1.1E-05	9.3E-05
GO:0016301	F	kinase activity	237	1212	1.2E-05	9.4E-05
GO:0003824	F	catalytic activity	1500	8905	1.6E-05	0.00013
GO:0046983	F	protein dimerization activity	106	480	2.1E-05	0.00016
GO:0008171	F	O-methyltransferase activity	26	76	2.2E-05	0.00017
GO:0003774	F	motor activity	37	126	2.6E-05	0.0002
GO:0016740	F	transferase activity	558	3153	3.4E-05	0.00025
GO:0047763	F	caffeate O-methyltransferase activity	11	20	3.6E-05	0.00026
GO:0047372	F	acylglycerol lipase activity	7	9	4.4E-05	0.00031
GO:0050105	F	L-gulonolactone oxidase activity	6	7	6.6E-05	0.00043
GO:0042282	F	hydroxymethylglutaryl-CoA reductase activity	6	7	6.6E-05	0.00043
GO:0047216	F	inositol 3-alpha-galactosyltransferase activity	6	7	6.6E-05	0.00043
GO:0004351	F	glutamate decarboxylase activity	6	7	6.6E-05	0.00043
GO:0033772	F	flavonoid 3',5'-hydroxylase activity	6	7	6.6E-05	0.00043
GO:0050589	F	leucocyanidin oxygenase activity	5	5	7.3E-05	0.00046
GO:0050554	F	abietadiene synthase activity	5	5	7.3E-05	0.00046
GO:0042285	F	xylosyltransferase activity	9	15	7.6E-05	0.00047
GO:0042085	F	5-methyltetrahydropteroyltri-L-glutamate-dependent methyltransferase activity	7	10	0.00013	0.00076
GO:0003871	F	5-methyltetrahydropteroyltriglutamate-homocysteine S-methyltransferase activity	7	10	0.00013	0.00076
GO:0043565	F	sequence-specific DNA binding	109	518	0.00013	0.00076
GO:0016724	F	oxidoreductase activity, oxidizing metal ions, oxygen as acceptor	16	41	0.00014	0.00082
GO:0004322	F	ferroxidase activity	16	41	0.00014	0.00082
GO:0004872	F	receptor activity	48	191	0.00015	0.00088
GO:0004857	F	enzyme inhibitor activity	33	119	0.00023	0.0013
GO:0008374	F	O-acyltransferase activity	29	100	0.00023	0.0013
GO:0035251	F	UDP-glucosyltransferase activity	51	210	0.00024	0.0013
GO:0005372	F	water transmembrane transporter activity	17	47	0.00026	0.0014
GO:0015250	F	water channel activity	17	47	0.00026	0.0014
GO:0046527	F	glucosyltransferase activity	52	216	0.00027	0.0014
GO:0016725	F	oxidoreductase activity, acting on CH or CH2 groups	9	17	0.00028	0.0014
GO:0016616	F	oxidoreductase activity, acting on the CH-OH group of donors, NAD or NADP as acceptor	64	280	0.00028	0.0014
GO:0004350	F	glutamate-5-semialdehyde dehydrogenase activity	5	6	0.00038	0.0019
GO:0004349	F	glutamate 5-kinase activity	5	6	0.00038	0.0019
GO:0004185	F	serine-type carboxypeptidase activity	19	57	0.00039	0.002
GO:0008970	F	phospholipase A1 activity	9	18	0.00048	0.0023
GO:0022897	F	proton-dependent peptide secondary active transmembrane transporter activity	13	33	0.00053	0.0024
GO:0070008	F	serine-type exopeptidase activity	19	58	0.0005	0.0024
GO:0015333	F	peptide:hydrogen symporter activity	13	33	0.00053	0.0024
GO:0004022	F	alcohol dehydrogenase (NAD) activity	13	33	0.00053	0.0024
GO:0015197	F	peptide transporter activity	13	33	0.00053	0.0024
GO:0080032	F	methyl jasmonate esterase activity	8	15	0.00057	0.0026
GO:0080031	F	methyl salicylate esterase activity	8	15	0.00057	0.0026
GO:0016728	F	oxidoreductase activity, acting on CH or CH2 groups, disulfide as acceptor	7	12	0.00064	0.0028
GO:0005516	F	calmodulin binding	53	229	0.00064	0.0028
GO:0033612	F	receptor serine/threonine kinase binding	10	23	0.00093	0.0041
GO:0045486	F	naringenin 3-dioxygenase activity	8	16	0.001	0.0043
GO:0051903	F	S-(hydroxymethyl)glutathione dehydrogenase activity	8	16	0.001	0.0043
GO:0008810	F	cellulase activity	12	31	0.001	0.0044
GO:0005452	F	inorganic anion exchanger activity	5	7	0.0012	0.0048
GO:0015380	F	anion exchanger activity	5	7	0.0012	0.0048
GO:0080139	F	boron efflux transmembrane transporter activity	5	7	0.0012	0.0048
GO:0004352	F	glutamate dehydrogenase activity	5	7	0.0012	0.0048
GO:0004066	F	asparagine synthase (glutamine-hydrolyzing) activity	7	13	0.0012	0.0048
GO:0004180	F	carboxypeptidase activity	19	62	0.0013	0.0049
GO:0015293	F	symporter activity	39	161	0.0013	0.0049
GO:0004567	F	beta-mannosidase activity	9	20	0.0012	0.0049
GO:0016722	F	oxidoreductase activity, oxidizing metal ions	16	49	0.0014	0.0055
GO:0004024	F	alcohol dehydrogenase activity, zinc-dependent	7	14	0.0021	0.0079
GO:0051753	F	mannan synthase activity	7	14	0.0021	0.0079
GO:0019901	F	protein kinase binding	28	109	0.0023	0.0086
GO:0003885	F	D-arabinono-1,4-lactone oxidase activity	6	11	0.0025	0.0093
GO:0033926	F	glycopeptide alpha-N-acetylgalactosaminidase activity	6	11	0.0025	0.0093
GO:0004161	F	dimethylallyltranstransferase activity	6	11	0.0025	0.0093
GO:0046715	F	boron transmembrane transporter activity	5	8	0.0027	0.0098
GO:0003979	F	UDP-glucose 6-dehydrogenase activity	5	8	0.0027	0.0098
GO:0004748	F	ribonucleoside-diphosphate reductase activity	5	8	0.0027	0.0098
GO:0004871	F	signal transducer activity	62	295	0.003	0.01
GO:0060089	F	molecular transducer activity	62	295	0.003	0.01
GO:0019187	F	beta-1,4-mannosyltransferase activity	7	15	0.0034	0.012
GO:0031420	F	alkali metal ion binding	7	15	0.0034	0.012
GO:0030955	F	potassium ion binding	7	15	0.0034	0.012
GO:0035250	F	UDP-galactosyltransferase activity	7	15	0.0034	0.012
GO:0016705	F	oxidoreductase activity, acting on paired donors, with incorporation or reduction of molecular oxygen	78	391	0.0042	0.014
GO:0034594	F	phosphatidylinositol trisphosphate phosphatase activity	6	12	0.0044	0.015
GO:0005102	F	receptor binding	14	45	0.0045	0.015
GO:0016829	F	lyase activity	103	540	0.005	0.017
GO:0016985	F	mannan endo-1,4-beta-mannosidase activity	7	16	0.0053	0.017
GO:0047259	F	glucomannan 4-beta-mannosyltransferase activity	5	9	0.0054	0.017
GO:0070290	F	NAPE-specific phospholipase D activity	9	24	0.0055	0.018
GO:0004630	F	phospholipase D activity	9	24	0.0055	0.018
GO:0004650	F	polygalacturonase activity	8	20	0.0056	0.018
GO:0008236	F	serine-type peptidase activity	39	175	0.0059	0.018
GO:0017171	F	serine hydrolase activity	39	175	0.0059	0.018
GO:0016706	F	oxidoreductase activity, acting on paired donors, with incorporation or reduction of molecular oxygen, 2-oxoglutarate as one donor, and incorporation of one atom each of oxygen into both donors	16	56	0.0063	0.019
GO:0016639	F	oxidoreductase activity, acting on the CH-NH2 group of donors, NAD or NADP as acceptor	6	13	0.0072	0.022
GO:0008378	F	galactosyltransferase activity	12	38	0.0072	0.022
GO:0004478	F	methionine adenosyltransferase activity	6	13	0.0072	0.022
GO:0008081	F	phosphoric diester hydrolase activity	15	52	0.0073	0.022
GO:0034485	F	phosphatidylinositol-3,4,5-trisphosphate 5-phosphatase activity	5	10	0.0095	0.028
GO:0005089	F	Rho guanyl-nucleotide exchange factor activity	5	10	0.0095	0.028
GO:0004806	F	triglyceride lipase activity	5	10	0.0095	0.028
GO:0016491	F	oxidoreductase activity	317	1875	0.011	0.031
GO:0008574	F	plus-end-directed microtubule motor activity	7	18	0.011	0.032
GO:0047262	F	polygalacturonate 4-alpha-galacturonosyltransferase activity	7	18	0.011	0.032
GO:0016872	F	intramolecular lyase activity	10	31	0.012	0.033
GO:0015295	F	solute:hydrogen symporter activity	19	75	0.012	0.035
GO:0020037	F	heme binding	78	409	0.013	0.035
GO:0015291	F	secondary active transmembrane transporter activity	69	356	0.013	0.035
GO:0016899	F	oxidoreductase activity, acting on the CH-OH group of donors, oxygen as acceptor	9	27	0.013	0.036
GO:0004864	F	phosphoprotein phosphatase inhibitor activity	10	32	0.015	0.04
GO:0005275	F	amine transmembrane transporter activity	17	66	0.015	0.04
GO:0031418	F	L-ascorbic acid binding	15	56	0.015	0.04
GO:0019900	F	kinase binding	30	135	0.015	0.04
GO:0004709	F	MAP kinase kinase kinase activity	5	11	0.015	0.041
GO:0016157	F	sucrose synthase activity	11	37	0.016	0.042
GO:0015171	F	amino acid transmembrane transporter activity	15	57	0.017	0.045
GO:0004497	F	monooxygenase activity	55	279	0.017	0.045
GO:0016620	F	oxidoreductase activity, acting on the aldehyde or oxo group of donors, NAD or NADP as acceptor	20	83	0.018	0.047
GO:0019212	F	phosphatase inhibitor activity	10	33	0.018	0.047
GO:0005315	F	inorganic phosphate transmembrane transporter activity	10	33	0.018	0.047
GO:0016709	F	oxidoreductase activity, acting on paired donors, with incorporation or reduction of molecular oxygen, NADH or NADPH as one donor, and incorporation of one atom of oxygen	32	149	0.019	0.05
GO:0005576	C	extracellular region	347	1280	2E-27	3.5E-25
GO:0030312	C	external encapsulating structure	162	544	3.1E-18	1.8E-16
GO:0005618	C	cell wall	162	544	3.1E-18	1.8E-16
GO:0005886	C	plasma membrane	546	2727	1.2E-11	5.1E-10
GO:0009505	C	plant-type cell wall	56	150	1.5E-11	5.4E-10
GO:0048046	C	apoplast	96	330	5.2E-11	1.5E-09
GO:0031224	C	intrinsic to membrane	703	3815	3.6E-08	9E-07
GO:0031225	C	anchored to membrane	41	116	4.3E-08	9.4E-07
GO:0005874	C	microtubule	61	210	1.4E-07	2.5E-06
GO:0005881	C	cytoplasmic microtubule	16	27	1.5E-07	2.5E-06
GO:0055028	C	cortical microtubule	15	25	2.9E-07	4.5E-06
GO:0016021	C	integral to membrane	670	3711	8.6E-07	1.2E-05
GO:0030981	C	cortical microtubule cytoskeleton	15	27	1.1E-06	1.5E-05
GO:0005871	C	kinesin complex	33	99	3.7E-06	4.6E-05
GO:0046658	C	anchored to plasma membrane	29	83	4.9E-06	5.6E-05
GO:0005875	C	microtubule associated complex	37	119	6.3E-06	6.8E-05
GO:0015630	C	microtubule cytoskeleton	64	263	4.2E-05	0.00043
GO:0030863	C	cortical cytoskeleton	15	35	6.4E-05	0.00062
GO:0044430	C	cytoskeletal part	69	317	0.00072	0.0065
GO:0031226	C	intrinsic to plasma membrane	52	227	0.00091	0.0079
GO:0044425	C	membrane part	773	4623	0.001	0.0085
GO:0044448	C	cell cortex part	17	55	0.002	0.016
GO:0010005	C	cortical microtubule, transverse to long axis	6	11	0.0025	0.019
GO:0005938	C	cell cortex	24	91	0.0031	0.022
GO:0044431	C	Golgi apparatus part	110	575	0.0036	0.025
GO:0005794	C	Golgi apparatus	162	890	0.0044	0.029
GO:0016324	C	apical plasma membrane	6	13	0.0072	0.046
