## Supplementary material for "Atlas of tissue-specific and tissue-preferential gene expression in ecologically and economically significant conifer *Pinus sylvestris*": Tables supplementary files: Table S9.Embryo.pur.SEA.significant.txt

GO term	Ontology	Description	Number in input list	Number in BG/Ref	p-value	FDR
GO:0009451	P	RNA modification	121	255	5.7E-30	7.1E-27
GO:0006412	P	translation	175	534	1.1E-19	6.9E-17
GO:0042254	P	ribosome biogenesis	86	257	3.4E-11	1E-08
GO:0022613	P	ribonucleoprotein complex biogenesis	100	315	3.2E-11	1E-08
GO:0006260	P	DNA replication	75	214	4.9E-11	1.2E-08
GO:0016554	P	cytidine to uridine editing	14	18	1.8E-08	3.6E-06
GO:0006261	P	DNA-dependent DNA replication	52	146	2E-08	3.6E-06
GO:0009813	P	flavonoid biosynthetic process	47	129	4.2E-08	6.5E-06
GO:0016553	P	base conversion or substitution editing	14	19	5.6E-08	7.7E-06
GO:0010467	P	gene expression	521	2513	1.3E-07	1.5E-05
GO:0006139	P	nucleobase, nucleoside, nucleotide and nucleic acid metabolic process	604	2982	3.8E-07	3.9E-05
GO:0006364	P	rRNA processing	52	158	3.7E-07	3.9E-05
GO:0016070	P	RNA metabolic process	429	2056	5.7E-07	5.1E-05
GO:0016072	P	rRNA metabolic process	53	164	5.5E-07	5.1E-05
GO:0000470	P	maturation of LSU-rRNA	17	30	6.7E-07	5.5E-05
GO:0006259	P	DNA metabolic process	141	575	8.3E-07	6.4E-05
GO:0034645	P	cellular macromolecule biosynthetic process	474	2310	1.1E-06	8.2E-05
GO:0009059	P	macromolecule biosynthetic process	474	2320	1.8E-06	0.00012
GO:0009699	P	phenylpropanoid biosynthetic process	70	247	2.5E-06	0.00016
GO:0009812	P	flavonoid metabolic process	47	146	2.6E-06	0.00016
GO:0006271	P	DNA strand elongation during DNA replication	15	27	4.3E-06	0.00024
GO:0022616	P	DNA strand elongation	15	27	4.3E-06	0.00024
GO:0006281	P	DNA repair	84	318	6.1E-06	0.00033
GO:0042255	P	ribosome assembly	25	63	1E-05	0.00052
GO:0042257	P	ribosomal subunit assembly	24	60	1.3E-05	0.00063
GO:0022618	P	ribonucleoprotein complex assembly	39	121	1.7E-05	0.00079
GO:0032958	P	inositol phosphate biosynthetic process	9	13	3.4E-05	0.0016
GO:0006974	P	response to DNA damage stimulus	86	343	3.9E-05	0.0016
GO:0034470	P	ncRNA processing	67	252	3.8E-05	0.0016
GO:0042273	P	ribosomal large subunit biogenesis	21	52	3.7E-05	0.0016
GO:0010264	P	myo-inositol hexakisphosphate biosynthetic process	8	11	5.6E-05	0.0022
GO:0033517	P	myo-inositol hexakisphosphate metabolic process	8	11	5.6E-05	0.0022
GO:0009089	P	lysine biosynthetic process via diaminopimelate	11	20	9.5E-05	0.0034
GO:0009085	P	lysine biosynthetic process	11	20	9.5E-05	0.0034
GO:0046451	P	diaminopimelate metabolic process	11	20	9.5E-05	0.0034
GO:0006333	P	chromatin assembly or disassembly	24	67	0.0001	0.0036
GO:0006287	P	base-excision repair, gap-filling	5	5	0.00012	0.0038
GO:0000725	P	recombinational repair	29	88	0.00012	0.0038
GO:0045004	P	DNA replication proofreading	5	5	0.00012	0.0038
GO:0006457	P	protein folding	56	210	0.00014	0.0042
GO:0042398	P	cellular amino acid derivative biosynthetic process	99	420	0.00014	0.0042
GO:0000027	P	ribosomal large subunit assembly	16	38	0.00017	0.005
GO:0044085	P	cellular component biogenesis	222	1068	0.00021	0.0059
GO:0019438	P	aromatic compound biosynthetic process	97	415	0.00022	0.0062
GO:0044260	P	cellular macromolecule metabolic process	991	5339	0.00024	0.0065
GO:0000724	P	double-strand break repair via homologous recombination	28	87	0.00024	0.0065
GO:0000380	P	alternative nuclear mRNA splicing, via spliceosome	14	32	0.00026	0.0069
GO:0070925	P	organelle assembly	35	118	0.00027	0.007
GO:0065004	P	protein-DNA complex assembly	29	92	0.00029	0.0072
GO:0000381	P	regulation of alternative nuclear mRNA splicing, via spliceosome	13	29	0.00033	0.0079
GO:0000462	P	maturation of SSU-rRNA from tricistronic rRNA transcript (SSU-rRNA, 5.8S rRNA, LSU-rRNA)	8	13	0.00032	0.0079
GO:0006272	P	leading strand elongation	6	8	0.00042	0.0093
GO:0035336	P	long-chain fatty-acyl-CoA metabolic process	6	8	0.00042	0.0093
GO:0006637	P	acyl-CoA metabolic process	6	8	0.00042	0.0093
GO:0035337	P	fatty-acyl-CoA metabolic process	6	8	0.00042	0.0093
GO:0006325	P	chromatin organization	74	308	0.00048	0.01
GO:0048508	P	embryonic meristem development	11	23	0.00047	0.01
GO:0006553	P	lysine metabolic process	11	23	0.00047	0.01
GO:0010072	P	primary shoot apical meristem specification	7	11	0.00059	0.012
GO:0006353	P	transcription termination	9	17	0.00061	0.012
GO:0010424	P	DNA methylation on cytosine within a CG sequence	9	17	0.00061	0.012
GO:0043170	P	macromolecule metabolic process	1044	5687	0.00061	0.012
GO:0045005	P	maintenance of fidelity during DNA-dependent DNA replication	5	6	0.00063	0.012
GO:0045292	P	nuclear mRNA cis splicing, via spliceosome	13	31	0.00071	0.014
GO:0009718	P	anthocyanin biosynthetic process	19	55	0.00088	0.016
GO:0000463	P	maturation of LSU-rRNA from tricistronic rRNA transcript (SSU-rRNA, 5.8S rRNA, LSU-rRNA)	10	21	0.00089	0.016
GO:0001732	P	formation of translation initiation complex	10	21	0.00089	0.016
GO:0043933	P	macromolecular complex subunit organization	132	617	0.001	0.019
GO:0000469	P	cleavages during rRNA processing	9	18	0.001	0.019
GO:0000478	P	endonucleolytic cleavages during rRNA processing	6	9	0.0011	0.019
GO:0006270	P	DNA replication initiation	14	36	0.0011	0.019
GO:0031145	P	anaphase-promoting complex-dependent proteasomal ubiquitin-dependent protein catabolic process	7	12	0.0012	0.021
GO:0009698	P	phenylpropanoid metabolic process	73	314	0.0014	0.023
GO:0009097	P	isoleucine biosynthetic process	10	22	0.0014	0.023
GO:0006549	P	isoleucine metabolic process	10	22	0.0014	0.023
GO:0008215	P	spermine metabolic process	10	22	0.0014	0.023
GO:0048024	P	regulation of nuclear mRNA splicing, via spliceosome	14	37	0.0015	0.024
GO:0006414	P	translational elongation	16	45	0.0015	0.024
GO:0006396	P	RNA processing	140	667	0.0016	0.025
GO:0009404	P	toxin metabolic process	11	26	0.0017	0.025
GO:0009407	P	toxin catabolic process	11	26	0.0017	0.025
GO:0042274	P	ribosomal small subunit biogenesis	11	26	0.0017	0.025
GO:0006275	P	regulation of DNA replication	20	62	0.0017	0.025
GO:0030490	P	maturation of SSU-rRNA	9	19	0.0017	0.025
GO:0031222	P	arabinan catabolic process	5	7	0.0019	0.026
GO:0031221	P	arabinan metabolic process	5	7	0.0019	0.026
GO:0006297	P	nucleotide-excision repair, DNA gap filling	5	7	0.0019	0.026
GO:0045842	P	positive regulation of mitotic metaphase/anaphase transition	5	7	0.0019	0.026
GO:0019877	P	diaminopimelate biosynthetic process	5	7	0.0019	0.026
GO:0035067	P	negative regulation of histone acetylation	5	7	0.0019	0.026
GO:0051276	P	chromosome organization	94	427	0.002	0.027
GO:0006807	P	nitrogen compound metabolic process	747	4063	0.002	0.027
GO:0006267	P	pre-replicative complex assembly	8	16	0.002	0.027
GO:0043484	P	regulation of RNA splicing	15	42	0.002	0.027
GO:0034621	P	cellular macromolecular complex subunit organization	108	501	0.0021	0.027
GO:0010216	P	maintenance of DNA methylation	10	23	0.0021	0.027
GO:0065003	P	macromolecular complex assembly	112	523	0.0022	0.028
GO:0006302	P	double-strand break repair	34	127	0.0023	0.028
GO:0015804	P	neutral amino acid transport	6	10	0.0023	0.028
GO:0016569	P	covalent chromatin modification	31	113	0.0024	0.028
GO:0051567	P	histone H3-K9 methylation	6	10	0.0023	0.028
GO:0071103	P	DNA conformation change	34	127	0.0023	0.028
GO:0031109	P	microtubule polymerization or depolymerization	9	20	0.0026	0.031
GO:0009099	P	valine biosynthetic process	9	20	0.0026	0.031
GO:0032776	P	DNA methylation on cytosine	9	20	0.0026	0.031
GO:0031497	P	chromatin assembly	18	56	0.003	0.034
GO:0006222	P	UMP biosynthetic process	10	24	0.0031	0.034
GO:0009174	P	pyrimidine ribonucleoside monophosphate biosynthetic process	10	24	0.0031	0.034
GO:0016570	P	histone modification	30	110	0.003	0.034
GO:0046049	P	UMP metabolic process	10	24	0.0031	0.034
GO:0000466	P	maturation of 5.8S rRNA from tricistronic rRNA transcript (SSU-rRNA, 5.8S rRNA, LSU-rRNA)	10	24	0.0031	0.034
GO:0010345	P	suberin biosynthetic process	8	17	0.0032	0.036
GO:0000460	P	maturation of 5.8S rRNA	11	28	0.0034	0.037
GO:0051052	P	regulation of DNA metabolic process	27	97	0.0035	0.037
GO:0009220	P	pyrimidine ribonucleotide biosynthetic process	13	36	0.0036	0.038
GO:0044249	P	cellular biosynthetic process	802	4409	0.0038	0.04
GO:0019853	P	L-ascorbic acid biosynthetic process	10	25	0.0044	0.043
GO:0051785	P	positive regulation of nuclear division	5	8	0.0044	0.043
GO:0009173	P	pyrimidine ribonucleoside monophosphate metabolic process	10	25	0.0044	0.043
GO:0045840	P	positive regulation of mitosis	5	8	0.0044	0.043
GO:0019852	P	L-ascorbic acid metabolic process	10	25	0.0044	0.043
GO:0045493	P	xylan catabolic process	6	11	0.0044	0.043
GO:0031057	P	negative regulation of histone modification	5	8	0.0044	0.043
GO:0009058	P	biosynthetic process	827	4558	0.0042	0.043
GO:0045041	P	protein import into mitochondrial intermembrane space	6	11	0.0044	0.043
GO:0009218	P	pyrimidine ribonucleotide metabolic process	13	37	0.0047	0.045
GO:0034622	P	cellular macromolecular complex assembly	88	408	0.0048	0.047
GO:0010014	P	meristem initiation	8	18	0.005	0.048
GO:0003735	F	structural constituent of ribosome	167	364	4.3E-38	1.8E-35
GO:0005198	F	structural molecule activity	176	482	1.7E-25	3.7E-23
GO:0043566	F	structure-specific DNA binding	54	144	1.4E-09	2E-07
GO:0003676	F	nucleic acid binding	602	2971	3.8E-07	4.1E-05
GO:0003697	F	single-stranded DNA binding	33	85	7.6E-07	5.4E-05
GO:0016706	F	oxidoreductase activity, acting on paired donors, with incorporation or reduction of molecular oxygen, 2-oxoglutarate as one donor, and incorporation of one atom each of oxygen into both donors	25	56	7.6E-07	5.4E-05
GO:0003729	F	mRNA binding	75	265	1.2E-06	7.6E-05
GO:0050105	F	L-gulonolactone oxidase activity	7	7	3.3E-06	0.00018
GO:0016157	F	sucrose synthase activity	18	37	5.9E-06	0.00028
GO:0003723	F	RNA binding	228	1048	1E-05	0.00043
GO:0019843	F	rRNA binding	44	141	1.3E-05	0.00049
GO:0080019	F	fatty acyl-CoA reductase (alcohol-forming) activity	7	8	2.3E-05	0.00081
GO:0050135	F	NAD(P)+ nucleosidase activity	14	27	2.6E-05	0.00085
GO:0047890	F	flavanone 4-reductase activity	9	13	3.4E-05	0.00098
GO:0045552	F	dihydrokaempferol 4-reductase activity	9	13	3.4E-05	0.00098
GO:0003885	F	D-arabinono-1,4-lactone oxidase activity	8	11	5.6E-05	0.0015
GO:0030337	F	DNA polymerase processivity factor activity	7	9	8.7E-05	0.0022
GO:0008840	F	dihydrodipicolinate synthase activity	5	5	0.00012	0.0029
GO:0016623	F	oxidoreductase activity, acting on the aldehyde or oxo group of donors, oxygen as acceptor	8	12	0.00014	0.0029
GO:0003688	F	DNA replication origin binding	15	34	0.00014	0.0029
GO:0004031	F	aldehyde oxidase activity	8	12	0.00014	0.0029
GO:0008270	F	zinc ion binding	127	565	0.00017	0.003
GO:0003690	F	double-stranded DNA binding	23	65	0.00018	0.003
GO:0051213	F	dioxygenase activity	44	156	0.00018	0.003
GO:0015288	F	porin activity	11	21	0.00017	0.003
GO:0022829	F	wide pore channel activity	11	21	0.00017	0.003
GO:0051082	F	unfolded protein binding	44	159	0.00028	0.0045
GO:0045486	F	naringenin 3-dioxygenase activity	9	16	0.00034	0.005
GO:0030515	F	snoRNA binding	9	16	0.00034	0.005
GO:0003682	F	chromatin binding	30	98	0.0004	0.0057
GO:0046914	F	transition metal ion binding	262	1308	0.00065	0.0087
GO:0008469	F	histone-arginine N-methyltransferase activity	5	6	0.00063	0.0087
GO:0016799	F	hydrolase activity, hydrolyzing N-glycosyl compounds	20	59	0.00086	0.011
GO:0004564	F	beta-fructofuranosidase activity	9	18	0.001	0.013
GO:0045431	F	flavonol synthase activity	6	9	0.0011	0.013
GO:0031418	F	L-ascorbic acid binding	19	56	0.0011	0.013
GO:0004364	F	glutathione transferase activity	19	57	0.0014	0.017
GO:0016630	F	protochlorophyllide reductase activity	5	7	0.0019	0.022
GO:0003678	F	DNA helicase activity	20	63	0.0021	0.023
GO:0016564	F	transcription repressor activity	8	17	0.0032	0.033
GO:0005253	F	anion channel activity	10	24	0.0031	0.033
GO:0003714	F	transcription corepressor activity	8	17	0.0032	0.033
GO:0016798	F	hydrolase activity, acting on glycosyl bonds	105	494	0.0037	0.037
GO:0005275	F	amine transmembrane transporter activity	20	66	0.0039	0.038
GO:0008308	F	voltage-gated anion channel activity	9	21	0.0039	0.038
GO:0004197	F	cysteine-type endopeptidase activity	20	67	0.0047	0.04
GO:0003677	F	DNA binding	357	1889	0.0045	0.04
GO:0004312	F	fatty-acid synthase activity	11	29	0.0046	0.04
GO:0070180	F	LSU rRNA binding	6	11	0.0044	0.04
GO:0042054	F	histone methyltransferase activity	12	33	0.0047	0.04
GO:0003680	F	AT DNA binding	8	18	0.005	0.041
GO:0016209	F	antioxidant activity	54	232	0.005	0.041
GO:0008170	F	N-methyltransferase activity	19	64	0.0061	0.048
GO:0031369	F	translation initiation factor binding	7	15	0.0062	0.048
GO:0004014	F	adenosylmethionine decarboxylase activity	7	15	0.0062	0.048
GO:0004737	F	pyruvate decarboxylase activity	7	15	0.0062	0.048
GO:0016628	F	oxidoreductase activity, acting on the CH-CH group of donors, NAD or NADP as acceptor	16	51	0.0064	0.048
GO:0044445	C	cytosolic part	130	240	1E-39	2.6E-37
GO:0022626	C	cytosolic ribosome	127	239	1.1E-37	1.3E-35
GO:0005840	C	ribosome	183	426	9.2E-37	7.5E-35
GO:0033279	C	ribosomal subunit	125	246	1.4E-34	8.4E-33
GO:0030529	C	ribonucleoprotein complex	242	696	2.5E-30	1.2E-28
GO:0022625	C	cytosolic large ribosomal subunit	70	110	3.7E-28	1.5E-26
GO:0043232	C	intracellular non-membrane-bounded organelle	403	1464	3.1E-24	9.6E-23
GO:0043228	C	non-membrane-bounded organelle	403	1464	3.1E-24	9.6E-23
GO:0015934	C	large ribosomal subunit	71	134	7E-22	1.9E-20
GO:0022627	C	cytosolic small ribosomal subunit	50	83	4.2E-19	1E-17
GO:0042788	C	polysomal ribosome	37	56	1.9E-16	4.3E-15
GO:0015935	C	small ribosomal subunit	54	112	9E-15	1.8E-13
GO:0005844	C	polysome	37	64	9.3E-14	1.8E-12
GO:0005730	C	nucleolus	102	327	6.3E-11	1.1E-09
GO:0032991	C	macromolecular complex	572	2741	1.7E-08	2.8E-07
GO:0044427	C	chromosomal part	85	292	7E-08	1.1E-06
GO:0044428	C	nuclear part	246	1074	9.1E-08	1.3E-06
GO:0031981	C	nuclear lumen	175	726	1.7E-07	2.3E-06
GO:0005694	C	chromosome	98	366	6E-07	7.8E-06
GO:0030312	C	external encapsulating structure	134	544	1.2E-06	1.3E-05
GO:0005618	C	cell wall	134	544	1.2E-06	1.3E-05
GO:0005657	C	replication fork	23	51	1.7E-06	1.9E-05
GO:0042575	C	DNA polymerase complex	11	15	1.8E-06	1.9E-05
GO:0032040	C	small-subunit processome	12	19	6.5E-06	6.6E-05
GO:0009505	C	plant-type cell wall	46	150	1.4E-05	0.00013
GO:0031974	C	membrane-enclosed lumen	227	1057	2.5E-05	0.00023
GO:0030684	C	preribosome	18	41	3.4E-05	0.00031
GO:0070013	C	intracellular organelle lumen	220	1027	3.7E-05	0.00031
GO:0043233	C	organelle lumen	220	1027	3.7E-05	0.00031
GO:0005739	C	mitochondrion	302	1482	9.3E-05	0.00076
GO:0043625	C	delta DNA polymerase complex	5	5	0.00012	0.00096
GO:0030894	C	replisome	12	24	0.00015	0.0011
GO:0044454	C	nuclear chromosome part	44	155	0.00015	0.0011
GO:0005680	C	anaphase-promoting complex	8	12	0.00014	0.0011
GO:0043601	C	nuclear replisome	12	24	0.00015	0.0011
GO:0000152	C	nuclear ubiquitin ligase complex	9	15	0.00017	0.0011
GO:0005747	C	mitochondrial respiratory chain complex I	16	38	0.00017	0.0011
GO:0045271	C	respiratory chain complex I	16	39	0.00024	0.0016
GO:0030964	C	NADH dehydrogenase complex	16	40	0.00034	0.0022
GO:0005746	C	mitochondrial respiratory chain	22	64	0.00039	0.0024
GO:0000228	C	nuclear chromosome	45	166	0.0004	0.0024
GO:0042555	C	MCM complex	11	23	0.00047	0.0027
GO:0009506	C	plasmodesma	131	600	0.00048	0.0027
GO:0055044	C	symplast	131	600	0.00048	0.0027
GO:0005852	C	eukaryotic translation initiation factor 3 complex	9	17	0.00061	0.0032
GO:0016282	C	eukaryotic 43S preinitiation complex	9	17	0.00061	0.0032
GO:0005911	C	cell-cell junction	131	603	0.00059	0.0032
GO:0030054	C	cell junction	131	607	0.00077	0.0039
GO:0044452	C	nucleolar part	14	35	0.00079	0.004
GO:0043596	C	nuclear replication fork	12	28	0.0009	0.0044
GO:0005663	C	DNA replication factor C complex	8	15	0.0012	0.0056
GO:0033290	C	eukaryotic 48S preinitiation complex	9	19	0.0017	0.0078
GO:0070993	C	translation preinitiation complex	9	19	0.0017	0.0078
GO:0005732	C	small nucleolar ribonucleoprotein complex	6	10	0.0023	0.01
GO:0032993	C	protein-DNA complex	25	87	0.003	0.013
GO:0080008	C	CUL4 RING ubiquitin ligase complex	15	44	0.0034	0.015
GO:0005576	C	extracellular region	247	1280	0.0056	0.024
GO:0044455	C	mitochondrial membrane part	37	151	0.0076	0.032
GO:0005832	C	chaperonin-containing T-complex	5	9	0.0085	0.034
GO:0005686	C	U2 snRNP	5	9	0.0085	0.034
GO:0000118	C	histone deacetylase complex	5	9	0.0085	0.034
GO:0044451	C	nucleoplasm part	76	353	0.0085	0.034
GO:0005615	C	extracellular space	30	118	0.0089	0.035
GO:0019774	C	proteasome core complex, beta-subunit complex	7	16	0.0095	0.036
GO:0005743	C	mitochondrial inner membrane	60	271	0.0098	0.037
GO:0048046	C	apoplast	71	330	0.011	0.04
