## Supplementary material for "Atlas of tissue-specific and tissue-preferential gene expression in ecologically and economically significant conifer *Pinus sylvestris*": Tables supplementary files: Table S10.Mega.pur.SEA.significant.txt

GO term	Ontology	Description	Number in input list	Number in BG/Ref	p-value	FDR
GO:0006097	P	glyoxylate cycle	23	34	9.2E-17	7.5E-14
GO:0046487	P	glyoxylate metabolic process	23	36	6.2E-16	2.5E-13
GO:0044242	P	cellular lipid catabolic process	35	91	2.9E-14	7.8E-12
GO:0009109	P	coenzyme catabolic process	36	104	5.2E-13	1.1E-10
GO:0006099	P	tricarboxylic acid cycle	33	95	4.1E-12	5.7E-10
GO:0046356	P	acetyl-CoA catabolic process	33	95	4.1E-12	5.7E-10
GO:0009062	P	fatty acid catabolic process	22	47	1.5E-11	1.5E-09
GO:0019395	P	fatty acid oxidation	23	51	1.4E-11	1.5E-09
GO:0006635	P	fatty acid beta-oxidation	21	44	2.7E-11	2.5E-09
GO:0016042	P	lipid catabolic process	56	243	5.7E-11	4.7E-09
GO:0009060	P	aerobic respiration	34	110	7.8E-11	5.8E-09
GO:0051187	P	cofactor catabolic process	37	130	1.7E-10	1.2E-08
GO:0034440	P	lipid oxidation	23	57	2.1E-10	1.3E-08
GO:0006084	P	acetyl-CoA metabolic process	34	127	5.1E-09	3E-07
GO:0042542	P	response to hydrogen peroxide	45	204	1.6E-08	8.6E-07
GO:0006081	P	cellular aldehyde metabolic process	27	92	2.2E-08	1.1E-06
GO:0045333	P	cellular respiration	42	187	2.6E-08	1.3E-06
GO:0006575	P	cellular amino acid derivative metabolic process	100	629	3E-08	1.4E-06
GO:0032787	P	monocarboxylic acid metabolic process	117	780	6.3E-08	2.7E-06
GO:0010035	P	response to inorganic substance	94	597	1.2E-07	4.5E-06
GO:0042744	P	hydrogen peroxide catabolic process	33	136	1.1E-07	4.5E-06
GO:0000302	P	response to reactive oxygen species	47	235	1.8E-07	6.6E-06
GO:0009698	P	phenylpropanoid metabolic process	57	314	3.1E-07	1.1E-05
GO:0009699	P	phenylpropanoid biosynthetic process	48	247	3.2E-07	1.1E-05
GO:0006749	P	glutathione metabolic process	20	63	3.4E-07	1.1E-05
GO:0070301	P	cellular response to hydrogen peroxide	33	143	3.8E-07	1.2E-05
GO:0006816	P	calcium ion transport	18	54	5.7E-07	1.7E-05
GO:0042743	P	hydrogen peroxide metabolic process	34	152	5.6E-07	1.7E-05
GO:0034614	P	cellular response to reactive oxygen species	34	154	7.7E-07	2.2E-05
GO:0046395	P	carboxylic acid catabolic process	41	207	1.3E-06	3.5E-05
GO:0016054	P	organic acid catabolic process	41	207	1.3E-06	3.5E-05
GO:0070588	P	calcium ion transmembrane transport	11	23	1.4E-06	3.7E-05
GO:0042221	P	response to chemical stimulus	285	2374	1.7E-06	4.3E-05
GO:0070887	P	cellular response to chemical stimulus	169	1300	1.9E-06	4.6E-05
GO:0042398	P	cellular amino acid derivative biosynthetic process	68	420	2E-06	4.6E-05
GO:0033540	P	fatty acid beta-oxidation using acyl-CoA oxidase	6	7	3.3E-06	7.6E-05
GO:0006800	P	oxygen and reactive oxygen species metabolic process	34	165	4E-06	8.8E-05
GO:0055065	P	metal ion homeostasis	20	73	4.4E-06	9.6E-05
GO:0009451	P	RNA modification	46	255	4.6E-06	9.6E-05
GO:0030258	P	lipid modification	25	105	5E-06	0.0001
GO:0015980	P	energy derivation by oxidation of organic compounds	43	233	5E-06	0.0001
GO:0009812	P	flavonoid metabolic process	31	146	5.4E-06	0.0001
GO:0006732	P	coenzyme metabolic process	66	416	5.4E-06	0.0001
GO:0030417	P	nicotianamine metabolic process	5	5	5.7E-06	0.0001
GO:0030418	P	nicotianamine biosynthetic process	5	5	5.7E-06	0.0001
GO:0009813	P	flavonoid biosynthetic process	28	129	9.5E-06	0.00017
GO:0006518	P	peptide metabolic process	23	96	1E-05	0.00018
GO:0009056	P	catabolic process	233	1940	1.1E-05	0.00018
GO:0001666	P	response to hypoxia	28	130	1.1E-05	0.00018
GO:0045493	P	xylan catabolic process	7	11	1.1E-05	0.00018
GO:0070482	P	response to oxygen levels	29	140	1.7E-05	0.00028
GO:0009395	P	phospholipid catabolic process	7	12	2.4E-05	0.00038
GO:0048878	P	chemical homeostasis	55	347	3E-05	0.00047
GO:0042178	P	xenobiotic catabolic process	5	6	3.2E-05	0.00048
GO:0006108	P	malate metabolic process	13	41	3.8E-05	0.00056
GO:0034599	P	cellular response to oxidative stress	34	183	3.9E-05	0.00057
GO:0006875	P	cellular metal ion homeostasis	15	53	4.4E-05	0.00063
GO:0019748	P	secondary metabolic process	99	739	5.8E-05	0.00082
GO:0006103	P	2-oxoglutarate metabolic process	6	10	7.8E-05	0.0011
GO:0070838	P	divalent metal ion transport	18	75	8.9E-05	0.0012
GO:0006979	P	response to oxidative stress	58	388	9.9E-05	0.0013
GO:0071456	P	cellular response to hypoxia	23	110	0.0001	0.0014
GO:0071453	P	cellular response to oxygen levels	23	113	0.00016	0.002
GO:0006531	P	aspartate metabolic process	6	11	0.00016	0.002
GO:0009833	P	primary cell wall biogenesis	12	41	0.00018	0.0022
GO:0055085	P	transmembrane transport	57	393	0.00025	0.0031
GO:0046503	P	glycerolipid catabolic process	5	8	0.00025	0.0031
GO:0009404	P	toxin metabolic process	9	26	0.00028	0.0033
GO:0009407	P	toxin catabolic process	9	26	0.00028	0.0033
GO:0055069	P	zinc ion homeostasis	8	21	0.00029	0.0034
GO:0006631	P	fatty acid metabolic process	57	396	0.0003	0.0035
GO:0006873	P	cellular ion homeostasis	27	149	0.00034	0.0039
GO:0002239	P	response to oomycetes	14	57	0.0004	0.0045
GO:0071495	P	cellular response to endogenous stimulus	100	790	0.0004	0.0045
GO:0006874	P	cellular calcium ion homeostasis	10	33	0.00044	0.0047
GO:0043648	P	dicarboxylic acid metabolic process	25	136	0.00044	0.0047
GO:0055074	P	calcium ion homeostasis	10	33	0.00044	0.0047
GO:0009719	P	response to endogenous stimulus	140	1172	0.00048	0.0051
GO:0009695	P	jasmonic acid biosynthetic process	9	28	0.00052	0.0052
GO:0071466	P	cellular response to xenobiotic stimulus	5	9	0.00053	0.0052
GO:0009410	P	response to xenobiotic stimulus	6	13	0.0005	0.0052
GO:0006805	P	xenobiotic metabolic process	5	9	0.00053	0.0052
GO:0006107	P	oxaloacetate metabolic process	5	9	0.00053	0.0052
GO:0043436	P	oxoacid metabolic process	171	1480	0.00064	0.0061
GO:0019752	P	carboxylic acid metabolic process	171	1480	0.00064	0.0061
GO:0034220	P	ion transmembrane transport	29	171	0.00065	0.0061
GO:0050801	P	ion homeostasis	39	253	0.00065	0.0061
GO:0002229	P	defense response to oomycetes	12	47	0.0007	0.0065
GO:0009809	P	lignin biosynthetic process	16	74	0.00074	0.0068
GO:0055088	P	lipid homeostasis	6	14	0.00082	0.0074
GO:0006082	P	organic acid metabolic process	171	1490	0.00086	0.0077
GO:0044248	P	cellular catabolic process	183	1609	0.0009	0.008
GO:0019438	P	aromatic compound biosynthetic process	57	415	0.00095	0.0084
GO:0071421	P	manganese ion transmembrane transport	5	10	0.00098	0.0085
GO:0010315	P	auxin efflux	5	10	0.00098	0.0085
GO:0030001	P	metal ion transport	43	293	0.001	0.0086
GO:0015674	P	di-, tri-valent inorganic cation transport	26	152	0.001	0.0089
GO:0019853	P	L-ascorbic acid biosynthetic process	8	25	0.0011	0.0091
GO:0019852	P	L-ascorbic acid metabolic process	8	25	0.0011	0.0091
GO:0055082	P	cellular chemical homeostasis	27	161	0.0012	0.0095
GO:0042180	P	cellular ketone metabolic process	172	1517	0.0014	0.011
GO:0009751	P	response to salicylic acid stimulus	23	132	0.0015	0.012
GO:0044282	P	small molecule catabolic process	63	482	0.0019	0.015
GO:0009926	P	auxin polar transport	10	39	0.0018	0.015
GO:0009408	P	response to heat	32	208	0.0019	0.015
GO:0009808	P	lignin metabolic process	19	103	0.0019	0.015
GO:0032870	P	cellular response to hormone stimulus	90	736	0.002	0.016
GO:0010038	P	response to metal ion	46	331	0.0021	0.016
GO:0051707	P	response to other organism	95	786	0.0022	0.017
GO:0043200	P	response to amino acid stimulus	7	22	0.0023	0.017
GO:0014075	P	response to amine stimulus	7	22	0.0023	0.017
GO:0045926	P	negative regulation of growth	7	22	0.0023	0.017
GO:0006071	P	glycerol metabolic process	9	34	0.0024	0.017
GO:0009753	P	response to jasmonic acid stimulus	26	161	0.0024	0.017
GO:0009755	P	hormone-mediated signaling pathway	86	703	0.0024	0.017
GO:0044281	P	small molecule metabolic process	322	3050	0.0026	0.018
GO:0006882	P	cellular zinc ion homeostasis	6	17	0.0027	0.018
GO:0019217	P	regulation of fatty acid metabolic process	5	12	0.0026	0.018
GO:0051704	P	multi-organism process	125	1081	0.0027	0.019
GO:0030003	P	cellular cation homeostasis	23	138	0.0028	0.019
GO:0019400	P	alditol metabolic process	9	35	0.003	0.02
GO:0060918	P	auxin transport	11	48	0.0029	0.02
GO:0051510	P	regulation of unidimensional cell growth	9	35	0.003	0.02
GO:0009718	P	anthocyanin biosynthetic process	12	55	0.003	0.02
GO:0010087	P	phloem or xylem histogenesis	14	69	0.0029	0.02
GO:0055080	P	cation homeostasis	34	231	0.003	0.02
GO:0051186	P	cofactor metabolic process	73	586	0.0031	0.02
GO:0010243	P	response to organic nitrogen	7	23	0.0031	0.02
GO:0006811	P	ion transport	68	540	0.0032	0.02
GO:0042401	P	cellular biogenic amine biosynthetic process	18	100	0.0032	0.021
GO:0010431	P	seed maturation	10	42	0.0033	0.021
GO:0034765	P	regulation of ion transmembrane transport	10	42	0.0033	0.021
GO:0034762	P	regulation of transmembrane transport	10	42	0.0033	0.021
GO:0009914	P	hormone transport	11	49	0.0035	0.021
GO:0009620	P	response to fungus	40	286	0.0035	0.021
GO:0010183	P	pollen tube guidance	6	18	0.0037	0.022
GO:0006833	P	water transport	6	18	0.0037	0.022
GO:0042044	P	fluid transport	6	18	0.0037	0.022
GO:0050918	P	positive chemotaxis	6	18	0.0037	0.022
GO:0030244	P	cellulose biosynthetic process	14	71	0.0038	0.022
GO:0009725	P	response to hormone stimulus	123	1074	0.0039	0.023
GO:0006828	P	manganese ion transport	5	13	0.004	0.023
GO:0001101	P	response to acid	7	24	0.004	0.023
GO:0046686	P	response to cadmium ion	35	245	0.0042	0.024
GO:0009629	P	response to gravity	11	51	0.0048	0.027
GO:0006633	P	fatty acid biosynthetic process	37	265	0.0049	0.028
GO:0055075	P	potassium ion homeostasis	6	19	0.005	0.028
GO:0006641	P	triglyceride metabolic process	6	19	0.005	0.028
GO:0006725	P	cellular aromatic compound metabolic process	85	715	0.0054	0.03
GO:0009611	P	response to wounding	23	146	0.0056	0.031
GO:0071230	P	cellular response to amino acid stimulus	6	20	0.0066	0.035
GO:0071229	P	cellular response to acid	6	20	0.0066	0.035
GO:0071418	P	cellular response to amine stimulus	6	20	0.0066	0.035
GO:0071417	P	cellular response to organic nitrogen	6	20	0.0066	0.035
GO:0009630	P	gravitropism	10	46	0.0066	0.035
GO:0046283	P	anthocyanin metabolic process	13	68	0.0068	0.036
GO:0048868	P	pollen tube development	20	124	0.0072	0.038
GO:0009723	P	response to ethylene stimulus	30	210	0.0075	0.039
GO:0050832	P	defense response to fungus	32	228	0.0077	0.04
GO:0001558	P	regulation of cell growth	13	69	0.0077	0.04
GO:0035295	P	tube development	20	125	0.0078	0.04
GO:0005975	P	carbohydrate metabolic process	166	1529	0.0078	0.04
GO:0048466	P	androecium development	14	77	0.008	0.04
GO:0048443	P	stamen development	14	77	0.008	0.04
GO:0000902	P	cell morphogenesis	38	283	0.0083	0.041
GO:0009415	P	response to water	35	256	0.0083	0.041
GO:0009826	P	unidimensional cell growth	27	186	0.0088	0.043
GO:0060560	P	developmental growth involved in morphogenesis	27	186	0.0088	0.043
GO:0006519	P	cellular amino acid and derivative metabolic process	129	1164	0.0089	0.043
GO:0006094	P	gluconeogenesis	10	48	0.009	0.044
GO:0010033	P	response to organic substance	162	1499	0.0098	0.047
GO:0009414	P	response to water deprivation	34	251	0.01	0.05
GO:0020037	F	heme binding	86	409	1.8E-13	6.2E-11
GO:0005506	F	iron ion binding	99	529	5.2E-12	8.6E-10
GO:0004096	F	catalase activity	16	26	3.9E-11	4.3E-09
GO:0045735	F	nutrient reservoir activity	26	75	7.6E-10	6E-08
GO:0046914	F	transition metal ion binding	187	1308	9.1E-10	6E-08
GO:0046906	F	tetrapyrrole binding	87	498	2.7E-09	1.5E-07
GO:0016491	F	oxidoreductase activity	245	1875	1.5E-08	6.9E-07
GO:0030060	F	L-malate dehydrogenase activity	13	24	2.3E-08	9.6E-07
GO:0003997	F	acyl-CoA oxidase activity	8	9	3.4E-08	1.3E-06
GO:0004564	F	beta-fructofuranosidase activity	11	18	5.2E-08	1.7E-06
GO:0004474	F	malate synthase activity	7	8	3.4E-07	1E-05
GO:0008171	F	O-methyltransferase activity	21	76	2.2E-06	5.4E-05
GO:0022897	F	proton-dependent peptide secondary active transmembrane transporter activity	13	33	2.4E-06	5.4E-05
GO:0015197	F	peptide transporter activity	13	33	2.4E-06	5.4E-05
GO:0015333	F	peptide:hydrogen symporter activity	13	33	2.4E-06	5.4E-05
GO:0016684	F	oxidoreductase activity, acting on peroxide as acceptor	37	186	3.7E-06	6.5E-05
GO:0003994	F	aconitate hydratase activity	6	7	3.3E-06	6.5E-05
GO:0004601	F	peroxidase activity	37	186	3.7E-06	6.5E-05
GO:0047780	F	citrate dehydratase activity	6	7	3.3E-06	6.5E-05
GO:0008194	F	UDP-glycosyltransferase activity	52	304	5.8E-06	9.2E-05
GO:0030410	F	nicotianamine synthase activity	5	5	5.7E-06	9.2E-05
GO:0005215	F	transporter activity	165	1292	6.5E-06	9.5E-05
GO:0004364	F	glutathione transferase activity	17	57	6.5E-06	9.5E-05
GO:0022857	F	transmembrane transporter activity	160	1251	8E-06	0.00011
GO:0016833	F	oxo-acid-lyase activity	10	22	7.8E-06	0.00011
GO:0008970	F	phospholipase A1 activity	9	18	8.4E-06	0.00011
GO:0016614	F	oxidoreductase activity, acting on CH-OH group of donors	52	309	9.3E-06	0.00011
GO:0004497	F	monooxygenase activity	48	279	1.1E-05	0.00013
GO:0015267	F	channel activity	38	205	1.5E-05	0.00017
GO:0022803	F	passive transmembrane transporter activity	38	205	1.5E-05	0.00017
GO:0016758	F	transferase activity, transferring hexosyl groups	69	458	1.9E-05	0.00021
GO:0010329	F	auxin efflux transmembrane transporter activity	7	12	2.4E-05	0.00022
GO:0004069	F	L-aspartate:2-oxoglutarate aminotransferase activity	7	12	2.4E-05	0.00022
GO:0016709	F	oxidoreductase activity, acting on paired donors, with incorporation or reduction of molecular oxygen, NADH or NADPH as one donor, and incorporation of one atom of oxygen	30	149	2.2E-05	0.00022
GO:0009044	F	xylan 1,4-beta-xylosidase activity	7	12	2.4E-05	0.00022
GO:0046556	F	alpha-N-arabinofuranosidase activity	7	12	2.4E-05	0.00022
GO:0046527	F	glucosyltransferase activity	39	216	2.2E-05	0.00022
GO:0035251	F	UDP-glucosyltransferase activity	38	210	2.6E-05	0.00023
GO:0004612	F	phosphoenolpyruvate carboxykinase (ATP) activity	5	6	3.2E-05	0.00027
GO:0033293	F	monocarboxylic acid binding	15	53	4.4E-05	0.00037
GO:0046912	F	transferase activity, transferring acyl groups, acyl groups converted into alkyl on transfer	11	31	4.6E-05	0.00037
GO:0005504	F	fatty acid binding	8	17	4.8E-05	0.00038
GO:0022838	F	substrate-specific channel activity	32	174	7.8E-05	0.00059
GO:0015369	F	calcium:hydrogen antiporter activity	6	10	7.8E-05	0.00059
GO:0015295	F	solute:hydrogen symporter activity	18	75	8.9E-05	0.00066
GO:0005261	F	cation channel activity	19	82	9.5E-05	0.00069
GO:0004451	F	isocitrate lyase activity	5	7	0.0001	0.00071
GO:0050105	F	L-gulonolactone oxidase activity	5	7	0.0001	0.00071
GO:0016705	F	oxidoreductase activity, acting on paired donors, with incorporation or reduction of molecular oxygen	58	391	0.00012	0.00083
GO:0016615	F	malate dehydrogenase activity	13	46	0.00014	0.00094
GO:0015368	F	calcium:cation antiporter activity	6	11	0.00016	0.001
GO:0005267	F	potassium channel activity	10	30	0.00018	0.0012
GO:0016634	F	oxidoreductase activity, acting on the CH-CH group of donors, oxygen as acceptor	8	20	0.00019	0.0012
GO:0047763	F	caffeate O-methyltransferase activity	8	20	0.00019	0.0012
GO:0008289	F	lipid binding	40	247	0.0002	0.0012
GO:0016757	F	transferase activity, transferring glycosyl groups	79	588	0.00026	0.0015
GO:0004165	F	dodecenoyl-CoA delta-isomerase activity	5	8	0.00025	0.0015
GO:0004300	F	enoyl-CoA hydratase activity	6	12	0.00029	0.0017
GO:0015562	F	efflux transmembrane transporter activity	10	32	0.00033	0.0019
GO:0022892	F	substrate-specific transporter activity	122	993	0.00036	0.002
GO:0008324	F	cation transmembrane transporter activity	72	533	0.00039	0.0021
GO:0005249	F	voltage-gated potassium channel activity	9	27	0.00039	0.0021
GO:0016899	F	oxidoreductase activity, acting on the CH-OH group of donors, oxygen as acceptor	9	27	0.00039	0.0021
GO:0022834	F	ligand-gated channel activity	8	22	0.00042	0.0021
GO:0046873	F	metal ion transmembrane transporter activity	41	264	0.00042	0.0021
GO:0015276	F	ligand-gated ion channel activity	8	22	0.00042	0.0021
GO:0016209	F	antioxidant activity	37	232	0.00046	0.0022
GO:0016759	F	cellulose synthase activity	12	45	0.00046	0.0022
GO:0016760	F	cellulose synthase (UDP-forming) activity	12	45	0.00046	0.0022
GO:0051139	F	metal ion:hydrogen antiporter activity	6	13	0.0005	0.0024
GO:0015294	F	solute:cation symporter activity	18	86	0.00054	0.0025
GO:0022891	F	substrate-specific transmembrane transporter activity	116	949	0.00058	0.0027
GO:0016682	F	oxidoreductase activity, acting on diphenols and related substances as donors, oxygen as acceptor	7	18	0.0006	0.0027
GO:0022804	F	active transmembrane transporter activity	83	645	0.00069	0.0031
GO:0005216	F	ion channel activity	23	127	0.00089	0.004
GO:0022836	F	gated channel activity	17	83	0.00098	0.0043
GO:0022843	F	voltage-gated cation channel activity	9	31	0.0012	0.0052
GO:0004712	F	protein serine/threonine/tyrosine kinase activity	7	20	0.0012	0.0053
GO:0015491	F	cation:cation antiporter activity	8	26	0.0015	0.0062
GO:0005544	F	calcium-dependent phospholipid binding	5	11	0.0017	0.0068
GO:0003885	F	D-arabinono-1,4-lactone oxidase activity	5	11	0.0017	0.0068
GO:0015020	F	glucuronosyltransferase activity	7	21	0.0017	0.007
GO:0008066	F	glutamate receptor activity	6	16	0.0019	0.0074
GO:0016863	F	intramolecular oxidoreductase activity, transposing C=C bonds	6	16	0.0019	0.0074
GO:0015075	F	ion transmembrane transporter activity	83	672	0.0022	0.0086
GO:0016616	F	oxidoreductase activity, acting on the CH-OH group of donors, NAD or NADP as acceptor	40	280	0.0024	0.0092
GO:0015291	F	secondary active transmembrane transporter activity	48	356	0.0032	0.012
GO:0016679	F	oxidoreductase activity, acting on diphenols and related substances as donors	8	30	0.004	0.015
GO:0005507	F	copper ion binding	22	134	0.004	0.015
GO:0016298	F	lipase activity	17	95	0.0044	0.016
GO:0042910	F	xenobiotic transporter activity	13	65	0.0046	0.017
GO:0005385	F	zinc ion transmembrane transporter activity	9	38	0.0054	0.02
GO:0004611	F	phosphoenolpyruvate carboxykinase activity	5	14	0.0057	0.021
GO:0022832	F	voltage-gated channel activity	11	55	0.0087	0.03
GO:0005244	F	voltage-gated ion channel activity	11	55	0.0087	0.03
GO:0008559	F	xenobiotic-transporting ATPase activity	5	16	0.011	0.036
GO:0005384	F	manganese ion transmembrane transporter activity	8	35	0.011	0.036
GO:0005496	F	steroid binding	6	22	0.011	0.036
GO:0015239	F	multidrug transporter activity	5	16	0.011	0.036
GO:0015079	F	potassium ion transmembrane transporter activity	11	57	0.011	0.038
GO:0051213	F	dioxygenase activity	23	156	0.012	0.04
GO:0015238	F	drug transmembrane transporter activity	5	17	0.014	0.046
GO:0016740	F	transferase activity	321	3153	0.014	0.047
GO:0005262	F	calcium channel activity	7	30	0.015	0.047
GO:0004197	F	cysteine-type endopeptidase activity	12	67	0.015	0.047
GO:0004620	F	phospholipase activity	12	67	0.015	0.047
GO:0009514	C	glyoxysome	30	44	1.4E-21	2E-19
GO:0005777	C	peroxisome	78	307	4.9E-17	2.4E-15
GO:0042579	C	microbody	78	307	4.9E-17	2.4E-15
GO:0030312	C	external encapsulating structure	94	544	1.2E-09	3.5E-08
GO:0005618	C	cell wall	94	544	1.2E-09	3.5E-08
GO:0005576	C	extracellular region	176	1280	3.7E-08	8.8E-07
GO:0005774	C	vacuolar membrane	78	494	1.1E-06	2.2E-05
GO:0044437	C	vacuolar part	79	505	1.3E-06	2.4E-05
GO:0005773	C	vacuole	121	890	5.5E-06	8.8E-05
GO:0048046	C	apoplast	55	330	7.1E-06	0.0001
GO:0009505	C	plant-type cell wall	31	150	9.5E-06	0.00012
GO:0009506	C	plasmodesma	86	600	1.5E-05	0.00017
GO:0055044	C	symplast	86	600	1.5E-05	0.00017
GO:0005911	C	cell-cell junction	86	603	1.8E-05	0.00019
GO:0030054	C	cell junction	86	607	2.3E-05	0.00022
GO:0044459	C	plasma membrane part	109	861	0.00024	0.0021
GO:0000325	C	plant-type vacuole	29	167	0.00044	0.0037
GO:0005886	C	plasma membrane	292	2727	0.0019	0.015
GO:0005778	C	peroxisomal membrane	11	47	0.0025	0.018
GO:0031903	C	microbody membrane	11	47	0.0025	0.018
GO:0009705	C	plant-type vacuole membrane	20	114	0.0027	0.019
GO:0044438	C	microbody part	12	57	0.0041	0.026
GO:0044439	C	peroxisomal part	12	57	0.0041	0.026
GO:0000323	C	lytic vacuole	12	62	0.0082	0.045
GO:0000322	C	storage vacuole	5	15	0.008	0.045
GO:0000326	C	protein storage vacuole	5	15	0.008	0.045
GO:0016021	C	integral to membrane	378	3711	0.0094	0.05
