## Supplementary material for "Atlas of tissue-specific and tissue-preferential gene expression in ecologically and economically significant conifer *Pinus sylvestris*": Tables supplementary files: Table S11.Needle.pur.SEA.significant.txt

GO term	Ontology	Description	Number in input list	Number in BG/Ref	p-value	FDR
GO:0015979	P	photosynthesis	199	412	3.2E-27	4.1E-24
GO:0042440	P	pigment metabolic process	134	266	4.5E-21	2E-18
GO:0006952	P	defense response	421	1161	3.7E-21	2E-18
GO:0046148	P	pigment biosynthetic process	119	231	6.2E-20	2E-17
GO:0019684	P	photosynthesis, light reaction	88	154	5.9E-19	1.5E-16
GO:0009657	P	plastid organization	105	203	5.7E-18	1.2E-15
GO:0009658	P	chloroplast organization	77	140	1.5E-15	2.8E-13
GO:0009765	P	photosynthesis, light harvesting	45	65	9E-15	1.5E-12
GO:0009617	P	response to bacterium	160	399	2.8E-13	4.1E-11
GO:0019748	P	secondary metabolic process	263	739	3.6E-13	4.3E-11
GO:0051707	P	response to other organism	277	786	3.3E-13	4.3E-11
GO:0042742	P	defense response to bacterium	141	341	4.3E-13	4.7E-11
GO:0009607	P	response to biotic stimulus	314	922	1.3E-12	1.3E-10
GO:0006468	P	protein amino acid phosphorylation	193	520	5.8E-12	5.4E-10
GO:0009813	P	flavonoid biosynthetic process	65	129	3.9E-11	3.3E-09
GO:0008037	P	cell recognition	33	48	4.4E-11	3.3E-09
GO:0048544	P	recognition of pollen	33	48	4.4E-11	3.3E-09
GO:0009699	P	phenylpropanoid biosynthetic process	105	247	4.9E-11	3.6E-09
GO:0018298	P	protein-chromophore linkage	56	106	7.9E-11	5.4E-09
GO:0009812	P	flavonoid metabolic process	70	146	1.3E-10	8.6E-09
GO:0009768	P	photosynthesis, light harvesting in photosystem I	20	23	2.3E-10	1.4E-08
GO:0051704	P	multi-organism process	347	1081	3.1E-10	1.8E-08
GO:0002229	P	defense response to oomycetes	31	47	8.4E-10	4.7E-08
GO:0009875	P	pollen-pistil interaction	33	52	1.1E-09	5.9E-08
GO:0002239	P	response to oomycetes	35	57	1.2E-09	6.5E-08
GO:0009718	P	anthocyanin biosynthetic process	34	55	1.7E-09	8.4E-08
GO:0046283	P	anthocyanin metabolic process	39	68	2.4E-09	1.2E-07
GO:0033013	P	tetrapyrrole metabolic process	62	131	2.7E-09	1.2E-07
GO:0019438	P	aromatic compound biosynthetic process	151	415	4.2E-09	1.9E-07
GO:0006778	P	porphyrin metabolic process	61	130	5.4E-09	2.3E-07
GO:0015994	P	chlorophyll metabolic process	56	116	6.1E-09	2.6E-07
GO:0006720	P	isoprenoid metabolic process	105	268	1.1E-08	4.3E-07
GO:0009833	P	primary cell wall biogenesis	27	41	1.1E-08	4.3E-07
GO:0016108	P	tetraterpenoid metabolic process	38	70	3E-08	1.1E-06
GO:0016116	P	carotenoid metabolic process	38	70	3E-08	1.1E-06
GO:0031408	P	oxylipin biosynthetic process	43	84	3.9E-08	1.4E-06
GO:0009698	P	phenylpropanoid metabolic process	117	314	4.6E-08	1.6E-06
GO:0016109	P	tetraterpenoid biosynthetic process	31	53	5.5E-08	1.8E-06
GO:0016117	P	carotenoid biosynthetic process	31	53	5.5E-08	1.8E-06
GO:0008299	P	isoprenoid biosynthetic process	96	246	5.4E-08	1.8E-06
GO:0006721	P	terpenoid metabolic process	85	211	5.7E-08	1.8E-06
GO:0031407	P	oxylipin metabolic process	51	108	7E-08	2.2E-06
GO:0006811	P	ion transport	182	540	8.5E-08	2.6E-06
GO:0006820	P	anion transport	50	107	1.4E-07	4.2E-06
GO:0001101	P	response to acid	18	24	1.5E-07	4.3E-06
GO:0043200	P	response to amino acid stimulus	17	22	1.6E-07	4.3E-06
GO:0014075	P	response to amine stimulus	17	22	1.6E-07	4.3E-06
GO:0006725	P	cellular aromatic compound metabolic process	230	715	1.6E-07	4.3E-06
GO:0045087	P	innate immune response	107	290	2.8E-07	7.5E-06
GO:0010243	P	response to organic nitrogen	17	23	4.7E-07	1.2E-05
GO:0033014	P	tetrapyrrole biosynthetic process	46	100	7.5E-07	1.9E-05
GO:0010109	P	regulation of photosynthesis	25	43	1.2E-06	3.1E-05
GO:0016114	P	terpenoid biosynthetic process	74	189	1.4E-06	3.4E-05
GO:0010207	P	photosystem II assembly	15	20	1.7E-06	3.8E-05
GO:0071230	P	cellular response to amino acid stimulus	15	20	1.7E-06	3.8E-05
GO:0071229	P	cellular response to acid	15	20	1.7E-06	3.8E-05
GO:0071418	P	cellular response to amine stimulus	15	20	1.7E-06	3.8E-05
GO:0071417	P	cellular response to organic nitrogen	15	20	1.7E-06	3.8E-05
GO:0006779	P	porphyrin biosynthetic process	44	98	2.9E-06	6.4E-05
GO:0015995	P	chlorophyll biosynthetic process	40	87	3.9E-06	8.4E-05
GO:0015698	P	inorganic anion transport	34	70	4.5E-06	9.6E-05
GO:0005983	P	starch catabolic process	15	21	4.6E-06	9.7E-05
GO:0006955	P	immune response	112	323	4.8E-06	9.7E-05
GO:0002376	P	immune system process	112	323	4.8E-06	9.7E-05
GO:0005982	P	starch metabolic process	43	98	7.6E-06	0.00015
GO:0050896	P	response to stimulus	1142	4280	9.3E-06	0.00018
GO:0006544	P	glycine metabolic process	21	38	2.5E-05	0.00049
GO:0019253	P	reductive pentose-phosphate cycle	30	63	2.6E-05	0.0005
GO:0055085	P	transmembrane transport	128	393	3.4E-05	0.00064
GO:0046185	P	aldehyde catabolic process	15	24	5.3E-05	0.00099
GO:0046294	P	formaldehyde catabolic process	11	15	6.3E-05	0.0012
GO:0046292	P	formaldehyde metabolic process	11	15	6.3E-05	0.0012
GO:0009696	P	salicylic acid metabolic process	21	40	6.9E-05	0.0012
GO:0016310	P	phosphorylation	223	750	7.5E-05	0.0013
GO:0006796	P	phosphate metabolic process	248	847	9.5E-05	0.0017
GO:0034754	P	cellular hormone metabolic process	25	52	9.8E-05	0.0017
GO:0006817	P	phosphate transport	17	30	9.7E-05	0.0017
GO:0006793	P	phosphorus metabolic process	248	849	0.00011	0.0019
GO:0009644	P	response to high light intensity	22	44	0.00012	0.002
GO:0030244	P	cellulose biosynthetic process	31	71	0.00015	0.0023
GO:0071704	P	organic substance metabolic process	31	71	0.00015	0.0023
GO:0015977	P	carbon fixation	31	71	0.00015	0.0023
GO:0019685	P	photosynthesis, dark reaction	31	71	0.00015	0.0023
GO:0051667	P	establishment of plastid localization	11	16	0.00016	0.0024
GO:0051644	P	plastid localization	11	16	0.00016	0.0024
GO:0009902	P	chloroplast relocation	11	16	0.00016	0.0024
GO:0009814	P	defense response, incompatible interaction	50	132	0.00016	0.0025
GO:0046208	P	spermine catabolic process	6	6	0.00017	0.0025
GO:0010027	P	thylakoid membrane organization	22	45	0.00018	0.0027
GO:0046777	P	protein amino acid autophosphorylation	64	180	0.0002	0.0028
GO:0009668	P	plastid membrane organization	22	46	0.00028	0.004
GO:0042548	P	regulation of photosynthesis, light reaction	15	27	0.00034	0.0048
GO:0030001	P	metal ion transport	95	293	0.00036	0.0051
GO:0006546	P	glycine catabolic process	13	22	0.00037	0.0052
GO:0009250	P	glucan biosynthetic process	60	171	0.00045	0.0062
GO:0042593	P	glucose homeostasis	10	15	0.00047	0.0063
GO:0009854	P	oxidative photosynthetic carbon pathway	10	15	0.00047	0.0063
GO:0006073	P	cellular glucan metabolic process	83	252	0.00047	0.0063
GO:0015711	P	organic anion transport	14	25	0.00047	0.0063
GO:0003333	P	amino acid transmembrane transport	18	36	0.00049	0.0065
GO:0006950	P	response to stress	750	2842	0.00051	0.0066
GO:0010039	P	response to iron ion	12	20	0.00052	0.0066
GO:0009686	P	gibberellin biosynthetic process	19	39	0.00053	0.0067
GO:0010075	P	regulation of meristem growth	20	42	0.00055	0.007
GO:0000305	P	response to oxygen radical	9	13	0.00061	0.0076
GO:0015837	P	amine transport	29	70	0.00069	0.0084
GO:0009611	P	response to wounding	52	146	0.00069	0.0084
GO:0015976	P	carbon utilization	8	11	0.00077	0.009
GO:0071450	P	cellular response to oxygen radical	8	11	0.00077	0.009
GO:0001678	P	cellular glucose homeostasis	8	11	0.00077	0.009
GO:0019430	P	removal of superoxide radicals	8	11	0.00077	0.009
GO:0071451	P	cellular response to superoxide	8	11	0.00077	0.009
GO:0009642	P	response to light intensity	36	93	0.00079	0.009
GO:0009685	P	gibberellin metabolic process	19	40	0.00079	0.009
GO:0016102	P	diterpenoid biosynthetic process	23	52	0.00081	0.0093
GO:0044255	P	cellular lipid metabolic process	254	901	0.00088	0.0099
GO:0010117	P	photoprotection	7	9	0.00091	0.01
GO:0071484	P	cellular response to light intensity	7	9	0.00091	0.01
GO:0043467	P	regulation of generation of precursor metabolites and energy	15	29	0.00092	0.01
GO:0010067	P	procambium histogenesis	6	7	0.00095	0.01
GO:0030187	P	melatonin biosynthetic process	6	7	0.00095	0.01
GO:0030186	P	melatonin metabolic process	6	7	0.00095	0.01
GO:0009071	P	serine family amino acid catabolic process	16	32	0.001	0.011
GO:0016101	P	diterpenoid metabolic process	23	53	0.0011	0.012
GO:0009627	P	systemic acquired resistance	22	50	0.0011	0.012
GO:0016122	P	xanthophyll metabolic process	11	19	0.0013	0.014
GO:0042398	P	cellular amino acid derivative biosynthetic process	126	420	0.0015	0.016
GO:0009767	P	photosynthetic electron transport chain	21	48	0.0016	0.016
GO:0009624	P	response to nematode	27	67	0.0017	0.017
GO:0009416	P	response to light stimulus	150	512	0.0017	0.017
GO:0000303	P	response to superoxide	8	12	0.0018	0.018
GO:0008610	P	lipid biosynthetic process	198	697	0.0019	0.019
GO:0009809	P	lignin biosynthetic process	29	74	0.0019	0.019
GO:0035266	P	meristem growth	23	55	0.002	0.02
GO:0009620	P	response to fungus	89	286	0.0021	0.021
GO:0008645	P	hexose transport	18	40	0.0023	0.022
GO:0015969	P	guanosine tetraphosphate metabolic process	7	10	0.0024	0.022
GO:0043693	P	monoterpene biosynthetic process	7	10	0.0024	0.022
GO:0033500	P	carbohydrate homeostasis	11	20	0.0024	0.022
GO:0043692	P	monoterpene metabolic process	7	10	0.0024	0.022
GO:0006865	P	amino acid transport	25	62	0.0024	0.023
GO:0009697	P	salicylic acid biosynthetic process	9	15	0.0027	0.024
GO:0015914	P	phospholipid transport	9	15	0.0027	0.024
GO:0009595	P	detection of biotic stimulus	6	8	0.003	0.027
GO:0010065	P	primary meristem tissue development	6	8	0.003	0.027
GO:0009817	P	defense response to fungus, incompatible interaction	17	38	0.0033	0.029
GO:0015758	P	glucose transport	17	38	0.0033	0.029
GO:0006089	P	lactate metabolic process	10	18	0.0034	0.03
GO:0034050	P	host programmed cell death induced by symbiont	27	71	0.0044	0.038
GO:0042221	P	response to chemical stimulus	617	2374	0.0044	0.038
GO:0009626	P	plant-type hypersensitive response	27	71	0.0044	0.038
GO:0045036	P	protein targeting to chloroplast	18	42	0.0044	0.038
GO:0009690	P	cytokinin metabolic process	17	39	0.0045	0.038
GO:0010193	P	response to ozone	13	27	0.0045	0.038
GO:0051186	P	cofactor metabolic process	166	586	0.0046	0.039
GO:0010337	P	regulation of salicylic acid metabolic process	9	16	0.0048	0.041
GO:0006813	P	potassium ion transport	25	65	0.0051	0.042
GO:0034644	P	cellular response to UV	7	11	0.0053	0.044
GO:0015849	P	organic acid transport	37	106	0.0054	0.045
GO:0048511	P	rhythmic process	39	113	0.0055	0.045
GO:0006575	P	cellular amino acid derivative metabolic process	176	629	0.0061	0.049
GO:0004672	F	protein kinase activity	433	904	3.9E-54	2.2E-51
GO:0004674	F	protein serine/threonine kinase activity	395	802	1.5E-53	4.1E-51
GO:0016773	F	phosphotransferase activity, alcohol group as acceptor	472	1078	2.4E-45	4.4E-43
GO:0016301	F	kinase activity	505	1212	3.3E-41	4.6E-39
GO:0016772	F	transferase activity, transferring phosphorus-containing groups	547	1505	1.1E-26	1.2E-24
GO:0004872	F	receptor activity	114	191	3.1E-26	2.9E-24
GO:0004888	F	transmembrane receptor activity	99	162	3.9E-24	3.2E-22
GO:0030246	F	carbohydrate binding	141	292	6.3E-20	4.4E-18
GO:0035251	F	UDP-glucosyltransferase activity	109	210	9.8E-19	6.1E-17
GO:0046527	F	glucosyltransferase activity	110	216	4.3E-18	2.4E-16
GO:0019199	F	transmembrane receptor protein kinase activity	77	131	9E-18	4.6E-16
GO:0022804	F	active transmembrane transporter activity	249	645	4.2E-17	2E-15
GO:0016740	F	transferase activity	965	3153	5E-17	2.1E-15
GO:0005524	F	ATP binding	826	2659	1.1E-16	4.4E-15
GO:0032559	F	adenyl ribonucleotide binding	833	2686	1.3E-16	4.8E-15
GO:0008194	F	UDP-glycosyltransferase activity	137	304	2.9E-16	1E-14
GO:0030554	F	adenyl nucleotide binding	855	2789	1E-15	3.3E-14
GO:0001883	F	purine nucleoside binding	855	2794	1.5E-15	4.8E-14
GO:0004871	F	signal transducer activity	131	295	4.9E-15	1.4E-13
GO:0060089	F	molecular transducer activity	131	295	4.9E-15	1.4E-13
GO:0001882	F	nucleoside binding	856	2818	8.5E-15	2.3E-13
GO:0004675	F	transmembrane receptor protein serine/threonine kinase activity	66	117	2.9E-14	7.3E-13
GO:0015291	F	secondary active transmembrane transporter activity	145	356	8.2E-13	2E-11
GO:0032555	F	purine ribonucleotide binding	868	2930	1.6E-12	3.6E-11
GO:0032553	F	ribonucleotide binding	868	2930	1.6E-12	3.6E-11
GO:0022857	F	transmembrane transporter activity	407	1251	1.8E-12	3.9E-11
GO:0016491	F	oxidoreductase activity	579	1875	3.1E-12	6.5E-11
GO:0005215	F	transporter activity	417	1292	3.5E-12	6.9E-11
GO:0046906	F	tetrapyrrole binding	187	498	3.8E-12	7.2E-11
GO:0017076	F	purine nucleotide binding	891	3035	6.4E-12	1.2E-10
GO:0080044	F	quercetin 7-O-glucosyltransferase activity	29	38	1E-11	1.8E-10
GO:0016758	F	transferase activity, transferring hexosyl groups	173	458	1.3E-11	2.2E-10
GO:0000166	F	nucleotide binding	959	3300	1.3E-11	2.2E-10
GO:0043531	F	ADP binding	57	106	2.1E-11	3.5E-10
GO:0016168	F	chlorophyll binding	48	83	2.5E-11	4E-10
GO:0042910	F	xenobiotic transporter activity	40	65	7.7E-11	1.2E-09
GO:0016838	F	carbon-oxygen lyase activity, acting on phosphates	39	63	1E-10	1.5E-09
GO:0004497	F	monooxygenase activity	113	279	3.3E-10	4.8E-09
GO:0046873	F	metal ion transmembrane transporter activity	108	264	4E-10	5.7E-09
GO:0015293	F	symporter activity	74	161	4.6E-10	6.4E-09
GO:0015075	F	ion transmembrane transporter activity	228	672	1.4E-09	1.9E-08
GO:0010333	F	terpene synthase activity	31	48	1.8E-09	2.4E-08
GO:0022891	F	substrate-specific transmembrane transporter activity	305	949	2.6E-09	3.4E-08
GO:0022892	F	substrate-specific transporter activity	317	993	2.9E-09	3.6E-08
GO:0080043	F	quercetin 3-O-glucosyltransferase activity	29	44	3E-09	3.7E-08
GO:0005057	F	receptor signaling protein activity	74	167	3.4E-09	4.1E-08
GO:0008066	F	glutamate receptor activity	15	16	4.7E-09	5.6E-08
GO:0004702	F	receptor signaling protein serine/threonine kinase activity	73	166	6.4E-09	7.5E-08
GO:0003824	F	catalytic activity	2374	8905	1.4E-08	1.6E-07
GO:0005315	F	inorganic phosphate transmembrane transporter activity	23	33	2.6E-08	2.9E-07
GO:0015238	F	drug transmembrane transporter activity	15	17	3.1E-08	3.4E-07
GO:0016759	F	cellulose synthase activity	28	45	3.7E-08	3.9E-07
GO:0016760	F	cellulose synthase (UDP-forming) activity	28	45	3.7E-08	3.9E-07
GO:0016705	F	oxidoreductase activity, acting on paired donors, with incorporation or reduction of molecular oxygen	140	391	4.5E-08	4.6E-07
GO:0015239	F	multidrug transporter activity	14	16	1.2E-07	1.2E-06
GO:0008559	F	xenobiotic-transporting ATPase activity	14	16	1.2E-07	1.2E-06
GO:0022834	F	ligand-gated channel activity	17	22	1.6E-07	1.5E-06
GO:0015276	F	ligand-gated ion channel activity	17	22	1.6E-07	1.5E-06
GO:0047890	F	flavanone 4-reductase activity	12	13	2.9E-07	2.7E-06
GO:0045552	F	dihydrokaempferol 4-reductase activity	12	13	2.9E-07	2.7E-06
GO:0004185	F	serine-type carboxypeptidase activity	31	57	5.2E-07	4.7E-06
GO:0070008	F	serine-type exopeptidase activity	31	58	8.6E-07	7.7E-06
GO:0004022	F	alcohol dehydrogenase (NAD) activity	21	33	1.1E-06	9.7E-06
GO:0016757	F	transferase activity, transferring glycosyl groups	190	588	1.1E-06	1E-05
GO:0008324	F	cation transmembrane transporter activity	174	533	1.5E-06	1.3E-05
GO:0020037	F	heme binding	138	409	2.4E-06	2E-05
GO:0042626	F	ATPase activity, coupled to transmembrane movement of substances	85	228	2.6E-06	2.1E-05
GO:0016820	F	hydrolase activity, acting on acid anhydrides, catalyzing transmembrane movement of substances	85	228	2.6E-06	2.1E-05
GO:0043492	F	ATPase activity, coupled to movement of substances	85	228	2.6E-06	2.1E-05
GO:0005262	F	calcium channel activity	19	30	4E-06	3.2E-05
GO:0004180	F	carboxypeptidase activity	31	62	5.4E-06	4.3E-05
GO:0015405	F	P-P-bond-hydrolysis-driven transmembrane transporter activity	91	252	5.5E-06	4.3E-05
GO:0015399	F	primary active transmembrane transporter activity	91	253	6.6E-06	5.1E-05
GO:0008509	F	anion transmembrane transporter activity	55	135	7.2E-06	5.5E-05
GO:0005506	F	iron ion binding	169	529	8.3E-06	6.2E-05
GO:0016709	F	oxidoreductase activity, acting on paired donors, with incorporation or reduction of molecular oxygen, NADH or NADPH as one donor, and incorporation of one atom of oxygen	59	149	9.9E-06	7.3E-05
GO:0016616	F	oxidoreductase activity, acting on the CH-OH group of donors, NAD or NADP as acceptor	98	280	1.1E-05	8.2E-05
GO:0005516	F	calmodulin binding	83	229	1.2E-05	8.3E-05
GO:0015114	F	phosphate transmembrane transporter activity	23	42	1.3E-05	9E-05
GO:0015103	F	inorganic anion transmembrane transporter activity	42	98	1.9E-05	0.00014
GO:0051903	F	S-(hydroxymethyl)glutathione dehydrogenase activity	12	16	2E-05	0.00014
GO:0004024	F	alcohol dehydrogenase activity, zinc-dependent	11	14	2.2E-05	0.00015
GO:0015079	F	potassium ion transmembrane transporter activity	28	57	2.3E-05	0.00016
GO:0016701	F	oxidoreductase activity, acting on single donors with incorporation of molecular oxygen	38	88	3.8E-05	0.00026
GO:0016614	F	oxidoreductase activity, acting on CH-OH group of donors	104	309	4E-05	0.00026
GO:0005261	F	cation channel activity	36	82	4E-05	0.00026
GO:0042132	F	fructose 1,6-bisphosphate 1-phosphatase activity	12	17	5.3E-05	0.00034
GO:0016160	F	amylase activity	14	22	7.1E-05	0.00045
GO:0050135	F	NAD(P)+ nucleosidase activity	16	27	7.5E-05	0.00047
GO:0004089	F	carbonate dehydratase activity	12	18	0.00012	0.00077
GO:0015297	F	antiporter activity	62	171	0.00013	0.00081
GO:0005342	F	organic acid transmembrane transporter activity	35	83	0.00014	0.00082
GO:0016744	F	transferase activity, transferring aldehyde or ketonic groups	14	23	0.00014	0.00084
GO:0033612	F	receptor serine/threonine kinase binding	14	23	0.00014	0.00084
GO:0046592	F	polyamine oxidase activity	6	6	0.00017	0.00098
GO:0047714	F	galactolipase activity	6	6	0.00017	0.00098
GO:0019203	F	carbohydrate phosphatase activity	17	31	0.00017	0.00098
GO:0016702	F	oxidoreductase activity, acting on single donors with incorporation of molecular oxygen, incorporation of two atoms of oxygen	32	75	0.0002	0.0011
GO:0015295	F	solute:hydrogen symporter activity	32	75	0.0002	0.0011
GO:0016835	F	carbon-oxygen lyase activity	79	233	0.00023	0.0013
GO:0009927	F	histidine phosphotransfer kinase activity	9	12	0.00024	0.0013
GO:0047100	F	glyceraldehyde-3-phosphate dehydrogenase (NADP+) (phosphorylating) activity	8	10	0.00026	0.0014
GO:0015294	F	solute:cation symporter activity	35	86	0.00031	0.0017
GO:0046943	F	carboxylic acid transmembrane transporter activity	32	77	0.00035	0.0019
GO:0043424	F	protein histidine kinase binding	13	22	0.00037	0.002
GO:0022897	F	proton-dependent peptide secondary active transmembrane transporter activity	17	33	0.00045	0.0023
GO:0015333	F	peptide:hydrogen symporter activity	17	33	0.00045	0.0023
GO:0015197	F	peptide transporter activity	17	33	0.00045	0.0023
GO:0008236	F	serine-type peptidase activity	61	175	0.00049	0.0025
GO:0017171	F	serine hydrolase activity	61	175	0.00049	0.0025
GO:0030247	F	polysaccharide binding	30	72	0.0005	0.0025
GO:0001871	F	pattern binding	30	72	0.0005	0.0025
GO:0047763	F	caffeate O-methyltransferase activity	12	20	0.00052	0.0026
GO:0046914	F	transition metal ion binding	361	1308	0.00054	0.0026
GO:0005275	F	amine transmembrane transporter activity	28	66	0.00054	0.0026
GO:0042623	F	ATPase activity, coupled	105	333	0.00057	0.0027
GO:0015171	F	amino acid transmembrane transporter activity	25	57	0.00058	0.0027
GO:0000293	F	ferric-chelate reductase activity	5	5	0.00072	0.0033
GO:0008974	F	phosphoribulokinase activity	5	5	0.00072	0.0033
GO:0042937	F	tripeptide transporter activity	5	5	0.00072	0.0033
GO:0016723	F	oxidoreductase activity, oxidizing metal ions, NAD or NADP as acceptor	5	5	0.00072	0.0033
GO:0015198	F	oligopeptide transporter activity	5	5	0.00072	0.0033
GO:0022836	F	gated channel activity	33	83	0.00074	0.0033
GO:0004714	F	transmembrane receptor protein tyrosine kinase activity	8	11	0.00077	0.0034
GO:0016464	F	chloroplast protein-transporting ATPase activity	8	11	0.00077	0.0034
GO:0003849	F	3-deoxy-7-phosphoheptulonate synthase activity	7	9	0.00091	0.004
GO:0016630	F	protochlorophyllide reductase activity	6	7	0.00095	0.004
GO:0051980	F	iron-nicotianamine transmembrane transporter activity	6	7	0.00095	0.004
GO:0010277	F	chlorophyllide a oxygenase activity	6	7	0.00095	0.004
GO:0033772	F	flavonoid 3',5'-hydroxylase activity	6	7	0.00095	0.004
GO:0015603	F	iron chelate transmembrane transporter activity	6	7	0.00095	0.004
GO:0015301	F	anion:anion antiporter activity	11	19	0.0013	0.0057
GO:0008238	F	exopeptidase activity	37	99	0.0014	0.006
GO:0004364	F	glutathione transferase activity	24	57	0.0015	0.0061
GO:0080030	F	methyl indole-3-acetate esterase activity	16	33	0.0015	0.0063
GO:0016628	F	oxidoreductase activity, acting on the CH-CH group of donors, NAD or NADP as acceptor	22	51	0.0016	0.0064
GO:0005536	F	glucose binding	8	12	0.0018	0.0073
GO:0033201	F	alpha-1,4-glucan synthase activity	8	12	0.0018	0.0073
GO:0009011	F	starch synthase activity	8	12	0.0018	0.0073
GO:0019904	F	protein domain specific binding	24	58	0.002	0.0078
GO:0016161	F	beta-amylase activity	7	10	0.0024	0.0092
GO:0008728	F	GTP diphosphokinase activity	7	10	0.0024	0.0092
GO:0015149	F	hexose transmembrane transporter activity	7	10	0.0024	0.0092
GO:0019158	F	mannokinase activity	7	10	0.0024	0.0092
GO:0004373	F	glycogen (starch) synthase activity	11	20	0.0024	0.0092
GO:0004806	F	triglyceride lipase activity	7	10	0.0024	0.0092
GO:0022821	F	potassium ion antiporter activity	9	15	0.0027	0.01
GO:0035250	F	UDP-galactosyltransferase activity	9	15	0.0027	0.01
GO:0016903	F	oxidoreductase activity, acting on the aldehyde or oxo group of donors	41	116	0.0028	0.01
GO:0016703	F	oxidoreductase activity, acting on single donors with incorporation of molecular oxygen, incorporation of one atom of oxygen (internal monooxygenases or internal mixed function oxidases)	6	8	0.003	0.011
GO:0005216	F	ion channel activity	44	127	0.0031	0.011
GO:0004713	F	protein tyrosine kinase activity	14	29	0.0031	0.011
GO:0008943	F	glyceraldehyde-3-phosphate dehydrogenase activity	18	41	0.0032	0.012
GO:0050662	F	coenzyme binding	118	399	0.0034	0.012
GO:0009882	F	blue light photoreceptor activity	5	6	0.0035	0.012
GO:0048307	F	ferredoxin-nitrite reductase activity	5	6	0.0035	0.012
GO:0016664	F	oxidoreductase activity, acting on other nitrogenous compounds as donors, iron-sulfur protein as acceptor	5	6	0.0035	0.012
GO:0015462	F	protein-transmembrane transporting ATPase activity	8	13	0.0038	0.013
GO:0016671	F	oxidoreductase activity, acting on sulfur group of donors, disulfide as acceptor	18	42	0.0044	0.015
GO:0005267	F	potassium channel activity	14	30	0.0046	0.016
GO:0042802	F	identical protein binding	99	332	0.0052	0.018
GO:0004766	F	spermidine synthase activity	7	11	0.0053	0.018
GO:0015082	F	di-, tri-valent inorganic cation transmembrane transporter activity	45	135	0.0063	0.022
GO:0008171	F	O-methyltransferase activity	28	76	0.0063	0.022
GO:0004315	F	3-oxoacyl-[acyl-carrier-protein] synthase activity	6	9	0.0073	0.024
GO:0016647	F	oxidoreductase activity, acting on the CH-NH group of donors, oxygen as acceptor	6	9	0.0073	0.024
GO:0008378	F	galactosyltransferase activity	16	38	0.0086	0.029
GO:0046915	F	transition metal ion transmembrane transporter activity	33	95	0.009	0.03
GO:0001653	F	peptide receptor activity	5	7	0.0098	0.031
GO:0015380	F	anion exchanger activity	5	7	0.0098	0.031
GO:0010242	F	oxygen evolving activity	5	7	0.0098	0.031
GO:0080139	F	boron efflux transmembrane transporter activity	5	7	0.0098	0.031
GO:0080046	F	quercetin 4'-O-glucosyltransferase activity	5	7	0.0098	0.031
GO:0005452	F	inorganic anion exchanger activity	5	7	0.0098	0.031
GO:0031320	F	hexitol dehydrogenase activity	5	7	0.0098	0.031
GO:0004375	F	glycine dehydrogenase (decarboxylating) activity	5	7	0.0098	0.031
GO:0003933	F	GTP cyclohydrolase activity	5	7	0.0098	0.031
GO:0016642	F	oxidoreductase activity, acting on the CH-NH2 group of donors, disulfide as acceptor	5	7	0.0098	0.031
GO:0004459	F	L-lactate dehydrogenase activity	7	12	0.01	0.031
GO:0016765	F	transferase activity, transferring alkyl or aryl (other than methyl) groups	54	171	0.01	0.031
GO:0004556	F	alpha-amylase activity	7	12	0.01	0.031
GO:0005102	F	receptor binding	18	45	0.01	0.031
GO:0008061	F	chitin binding	18	45	0.01	0.031
GO:0004568	F	chitinase activity	17	42	0.011	0.033
GO:0015101	F	organic cation transmembrane transporter activity	8	15	0.012	0.036
GO:0022890	F	inorganic cation transmembrane transporter activity	97	334	0.012	0.036
GO:0016620	F	oxidoreductase activity, acting on the aldehyde or oxo group of donors, NAD or NADP as acceptor	29	83	0.013	0.037
GO:0015179	F	L-amino acid transmembrane transporter activity	10	21	0.013	0.04
GO:0016730	F	oxidoreductase activity, acting on iron-sulfur proteins as donors	11	24	0.014	0.04
GO:0009881	F	photoreceptor activity	11	24	0.014	0.04
GO:0005249	F	voltage-gated potassium channel activity	12	27	0.013	0.04
GO:0008937	F	ferredoxin reductase activity	6	10	0.015	0.042
GO:0004324	F	ferredoxin-NADP+ reductase activity	6	10	0.015	0.042
GO:0019139	F	cytokinin dehydrogenase activity	6	10	0.015	0.042
GO:0004457	F	lactate dehydrogenase activity	7	13	0.017	0.05
GO:0050567	F	glutaminyl-tRNA synthase (glutamine-hydrolyzing) activity	7	13	0.017	0.05
GO:0044434	C	chloroplast part	687	1512	1.2E-70	2.4E-68
GO:0044435	C	plastid part	690	1526	6.7E-70	6.6E-68
GO:0009507	C	chloroplast	1078	2687	2.7E-69	1.8E-67
GO:0009536	C	plastid	1135	2960	6.3E-61	3.1E-59
GO:0009579	C	thylakoid	321	639	1.5E-46	5.8E-45
GO:0009534	C	chloroplast thylakoid	294	581	1E-43	3.3E-42
GO:0031976	C	plastid thylakoid	294	582	1.5E-43	4.3E-42
GO:0044436	C	thylakoid part	275	540	9.2E-42	2.3E-40
GO:0034357	C	photosynthetic membrane	259	516	3.8E-38	8.3E-37
GO:0009941	C	chloroplast envelope	298	626	6.8E-38	1.2E-36
GO:0009526	C	plastid envelope	304	643	6.8E-38	1.2E-36
GO:0042651	C	thylakoid membrane	253	508	1.3E-36	2.1E-35
GO:0009535	C	chloroplast thylakoid membrane	247	500	4.2E-35	6.3E-34
GO:0055035	C	plastid thylakoid membrane	247	501	6.3E-35	8.8E-34
GO:0031984	C	organelle subcompartment	307	711	1.4E-29	1.8E-28
GO:0009570	C	chloroplast stroma	283	654	1.1E-27	1.3E-26
GO:0009532	C	plastid stroma	284	657	1.1E-27	1.3E-26
GO:0016021	C	integral to membrane	1191	3711	6.4E-27	7E-26
GO:0031224	C	intrinsic to membrane	1211	3815	1.7E-25	1.7E-24
GO:0031969	C	chloroplast membrane	165	340	3E-23	3E-22
GO:0042170	C	plastid membrane	168	350	5.5E-23	5.1E-22
GO:0010287	C	plastoglobule	52	65	1.4E-21	1.2E-20
GO:0009521	C	photosystem	95	167	3.9E-20	3.4E-19
GO:0009523	C	photosystem II	68	103	9.2E-20	7.5E-19
GO:0031977	C	thylakoid lumen	46	66	3E-15	2.4E-14
GO:0005886	C	plasma membrane	832	2727	6.4E-15	4.8E-14
GO:0009522	C	photosystem I	62	107	3.1E-14	2.3E-13
GO:0044425	C	membrane part	1331	4623	1.7E-13	1.2E-12
GO:0016020	C	membrane	1691	6000	5.2E-13	3.5E-12
GO:0031978	C	plastid thylakoid lumen	32	47	1.3E-10	8E-10
GO:0009543	C	chloroplast thylakoid lumen	32	47	1.3E-10	8E-10
GO:0031975	C	envelope	347	1079	2.4E-10	1.5E-09
GO:0031967	C	organelle envelope	347	1079	2.4E-10	1.5E-09
GO:0009706	C	chloroplast inner membrane	50	102	2E-08	1.2E-07
GO:0009654	C	oxygen evolving complex	22	31	3.1E-08	1.7E-07
GO:0009528	C	plastid inner membrane	50	104	4.5E-08	2.5E-07
GO:0009368	C	endopeptidase Clp complex	8	10	0.00026	0.0014
GO:0009509	C	chromoplast	13	23	0.00067	0.0035
GO:0010319	C	stromule	15	31	0.0022	0.011
GO:0009707	C	chloroplast outer membrane	25	62	0.0024	0.012
GO:0009527	C	plastid outer membrane	25	63	0.0031	0.015
GO:0031090	C	organelle membrane	667	2598	0.0087	0.041
GO:0000325	C	plant-type vacuole	53	167	0.0097	0.044
GO:0009840	C	chloroplastic endopeptidase Clp complex	5	7	0.0098	0.044
GO:0005775	C	vacuolar lumen	7	12	0.01	0.044
