## Supplementary material for "Atlas of tissue-specific and tissue-preferential gene expression in ecologically and economically significant conifer *Pinus sylvestris*": Tables supplementary files: Table S12.Phloem.pur.SEA.significant.txt

GO term	Ontology	Description	Number in input list	Number in BG/Ref	p-value	FDR
GO:0006952	P	defense response	350	1161	1.2E-34	1.3E-31
GO:0050896	P	response to stimulus	918	4280	2E-21	1.1E-18
GO:0051707	P	response to other organism	221	786	3.3E-19	1.2E-16
GO:0006950	P	response to stress	628	2842	8.5E-19	2.3E-16
GO:0006468	P	protein amino acid phosphorylation	159	520	5.4E-18	1.2E-15
GO:0009607	P	response to biotic stimulus	239	922	4.5E-16	8.1E-14
GO:0042221	P	response to chemical stimulus	521	2374	9.1E-16	1.4E-13
GO:0051704	P	multi-organism process	268	1081	3.2E-15	4.3E-13
GO:0046777	P	protein amino acid autophosphorylation	70	180	2E-14	2.5E-12
GO:0070887	P	cellular response to chemical stimulus	306	1300	5.2E-14	5.7E-12
GO:0010033	P	response to organic substance	335	1499	3.8E-12	3.7E-10
GO:0009617	P	response to bacterium	116	399	4.2E-12	3.8E-10
GO:0023052	P	signaling	323	1448	1E-11	8.6E-10
GO:0071310	P	cellular response to organic substance	230	974	2.9E-11	2.2E-09
GO:0007165	P	signal transduction	258	1127	6E-11	4.3E-09
GO:0042742	P	defense response to bacterium	100	341	6.4E-11	4.3E-09
GO:0023060	P	signal transmission	262	1151	8E-11	5.1E-09
GO:0023046	P	signaling process	262	1152	8.7E-11	5.2E-09
GO:0071495	P	cellular response to endogenous stimulus	191	790	1.4E-10	8.1E-09
GO:0009719	P	response to endogenous stimulus	263	1172	3.1E-10	1.7E-08
GO:0002239	P	response to oomycetes	29	57	4.2E-10	2.1E-08
GO:0002376	P	immune system process	93	323	7.8E-10	3.7E-08
GO:0006955	P	immune response	93	323	7.8E-10	3.7E-08
GO:0016310	P	phosphorylation	179	750	1.4E-09	6.1E-08
GO:0001666	P	response to hypoxia	48	130	1.6E-09	6.9E-08
GO:0009725	P	response to hormone stimulus	239	1074	3.5E-09	1.5E-07
GO:0032870	P	cellular response to hormone stimulus	173	736	7.7E-09	3.1E-07
GO:0070482	P	response to oxygen levels	49	140	8.5E-09	3.3E-07
GO:0009755	P	hormone-mediated signaling pathway	166	703	1.1E-08	3.9E-07
GO:0009414	P	response to water deprivation	74	251	1.2E-08	4.4E-07
GO:0009415	P	response to water	75	256	1.3E-08	4.6E-07
GO:0045087	P	innate immune response	82	290	1.7E-08	5.8E-07
GO:0002229	P	defense response to oomycetes	23	47	6.7E-08	2.2E-06
GO:0010073	P	meristem maintenance	39	108	1E-07	3.2E-06
GO:0071453	P	cellular response to oxygen levels	40	113	1.3E-07	4E-06
GO:0007242	P	intracellular signaling cascade	220	1018	1.3E-07	4E-06
GO:0071456	P	cellular response to hypoxia	39	110	1.7E-07	5.1E-06
GO:0009808	P	lignin metabolic process	37	103	2.4E-07	6.9E-06
GO:0048507	P	meristem development	58	195	2.9E-07	8.1E-06
GO:0031407	P	oxylipin metabolic process	38	108	3.1E-07	8.4E-06
GO:0006796	P	phosphate metabolic process	186	847	3.5E-07	9.2E-06
GO:0006793	P	phosphorus metabolic process	186	849	4.1E-07	1.1E-05
GO:0051716	P	cellular response to stimulus	393	2003	5.1E-07	1.3E-05
GO:0009698	P	phenylpropanoid metabolic process	82	314	6.7E-07	1.6E-05
GO:0010075	P	regulation of meristem growth	20	42	8.2E-07	2E-05
GO:0043687	P	post-translational protein modification	265	1301	1.4E-06	3.4E-05
GO:0030001	P	metal ion transport	76	293	2.1E-06	4.9E-05
GO:0048638	P	regulation of developmental growth	30	83	2.7E-06	6.1E-05
GO:0040008	P	regulation of growth	62	230	4.5E-06	0.0001
GO:0000302	P	response to reactive oxygen species	63	235	4.7E-06	0.0001
GO:0009651	P	response to salt stress	85	346	5.9E-06	0.00012
GO:0003333	P	amino acid transmembrane transport	17	36	6.3E-06	0.00013
GO:0009699	P	phenylpropanoid biosynthetic process	65	247	6.5E-06	0.00013
GO:0042542	P	response to hydrogen peroxide	56	204	7E-06	0.00014
GO:0048569	P	post-embryonic organ development	51	181	7.9E-06	0.00015
GO:0048437	P	floral organ development	51	181	7.9E-06	0.00015
GO:0048509	P	regulation of meristem development	31	91	7.7E-06	0.00015
GO:0010035	P	response to inorganic substance	132	597	9.4E-06	0.00018
GO:0055080	P	cation homeostasis	61	231	1.1E-05	0.0002
GO:0031408	P	oxylipin biosynthetic process	29	84	1.1E-05	0.0002
GO:0050801	P	ion homeostasis	65	253	1.5E-05	0.00026
GO:0015674	P	di-, tri-valent inorganic cation transport	44	152	1.5E-05	0.00026
GO:0006970	P	response to osmotic stress	95	410	2.2E-05	0.00038
GO:0015837	P	amine transport	25	70	2.2E-05	0.00038
GO:0006865	P	amino acid transport	23	62	2.3E-05	0.00039
GO:0051259	P	protein oligomerization	28	83	2.5E-05	0.00041
GO:0009408	P	response to heat	55	208	2.7E-05	0.00043
GO:0009718	P	anthocyanin biosynthetic process	21	55	3.1E-05	0.0005
GO:0009813	P	flavonoid biosynthetic process	38	129	3.6E-05	0.00056
GO:0048878	P	chemical homeostasis	82	347	3.7E-05	0.00057
GO:0048513	P	organ development	196	971	4.2E-05	0.00064
GO:0009888	P	tissue development	96	422	4.3E-05	0.00064
GO:0006811	P	ion transport	118	540	4.4E-05	0.00065
GO:0048731	P	system development	197	979	4.8E-05	0.00071
GO:0009299	P	mRNA transcription	6	7	7.8E-05	0.0011
GO:0030422	P	production of siRNA involved in RNA interference	18	46	7.8E-05	0.0011
GO:0045490	P	pectin catabolic process	25	76	0.00011	0.0015
GO:0035266	P	meristem growth	20	55	0.00011	0.0015
GO:0016246	P	RNA interference	18	47	0.00011	0.0015
GO:0009615	P	response to virus	24	72	0.00011	0.0015
GO:0009812	P	flavonoid metabolic process	40	146	0.00013	0.0018
GO:0009266	P	response to temperature stimulus	105	484	0.00014	0.0018
GO:0044247	P	cellular polysaccharide catabolic process	31	104	0.00014	0.0018
GO:0009814	P	defense response, incompatible interaction	37	132	0.00014	0.0018
GO:0055066	P	di-, tri-valent inorganic cation homeostasis	43	161	0.00014	0.0018
GO:0009809	P	lignin biosynthetic process	24	74	0.00018	0.0023
GO:0048438	P	floral whorl development	40	148	0.00018	0.0023
GO:0070919	P	production of siRNA involved in chromatin silencing by small RNA	9	16	0.00019	0.0023
GO:0015698	P	inorganic anion transport	23	70	0.0002	0.0024
GO:0010411	P	xyloglucan metabolic process	17	45	0.0002	0.0024
GO:0009737	P	response to abscisic acid stimulus	96	441	0.00023	0.0027
GO:0009628	P	response to abiotic stimulus	258	1360	0.00024	0.0028
GO:0006979	P	response to oxidative stress	86	388	0.00025	0.0029
GO:0007154	P	cell communication	94	432	0.00027	0.0031
GO:0006464	P	protein modification process	287	1533	0.00028	0.0032
GO:0000272	P	polysaccharide catabolic process	51	206	0.00029	0.0033
GO:0031048	P	chromatin silencing by small RNA	10	20	0.00029	0.0033
GO:0022603	P	regulation of anatomical structure morphogenesis	27	90	0.00032	0.0035
GO:0046283	P	anthocyanin metabolic process	22	68	0.00035	0.0038
GO:0010540	P	basipetal auxin transport	7	11	0.00036	0.0039
GO:0006949	P	syncytium formation	7	11	0.00036	0.0039
GO:0006074	P	1,3-beta-glucan metabolic process	8	14	0.00038	0.0039
GO:0046274	P	lignin catabolic process	11	24	0.00038	0.0039
GO:0046271	P	phenylpropanoid catabolic process	11	24	0.00038	0.0039
GO:0051273	P	beta-glucan metabolic process	8	14	0.00038	0.0039
GO:0009908	P	flower development	93	432	0.00041	0.0042
GO:0010325	P	raffinose family oligosaccharide biosynthetic process	5	6	0.00044	0.0044
GO:0010031	P	circumnutation	5	6	0.00044	0.0044
GO:0016567	P	protein ubiquitination	83	379	0.00046	0.0046
GO:0009696	P	salicylic acid metabolic process	15	40	0.00052	0.0051
GO:0006820	P	anion transport	30	107	0.00056	0.0054
GO:0009934	P	regulation of meristem structural organization	9	18	0.00059	0.0056
GO:0006880	P	intracellular sequestering of iron ion	9	18	0.00059	0.0056
GO:0009556	P	microsporogenesis	9	18	0.00059	0.0056
GO:0002252	P	immune effector process	17	49	0.00064	0.006
GO:0006826	P	iron ion transport	20	62	0.00066	0.0061
GO:0051607	P	defense response to virus	16	45	0.00068	0.0062
GO:0065007	P	biological regulation	680	3917	0.00075	0.0069
GO:0045926	P	negative regulation of growth	10	22	0.00076	0.0069
GO:0006816	P	calcium ion transport	18	54	0.00078	0.007
GO:0055072	P	iron ion homeostasis	27	95	0.00082	0.0073
GO:0051238	P	sequestering of metal ion	11	26	0.00088	0.0077
GO:0009404	P	toxin metabolic process	11	26	0.00088	0.0077
GO:0009407	P	toxin catabolic process	11	26	0.00088	0.0077
GO:0051239	P	regulation of multicellular organismal process	73	333	0.00093	0.008
GO:0050829	P	defense response to Gram-negative bacterium	9	19	0.00098	0.0083
GO:0055075	P	potassium ion homeostasis	9	19	0.00098	0.0083
GO:0050793	P	regulation of developmental process	92	438	0.00099	0.0084
GO:0055065	P	metal ion homeostasis	22	73	0.001	0.0086
GO:0040007	P	growth	96	462	0.0011	0.0094
GO:0031347	P	regulation of defense response	37	146	0.0011	0.0094
GO:0048508	P	embryonic meristem development	10	23	0.0012	0.0096
GO:0051817	P	modification of morphology or physiology of other organism during symbiotic interaction	8	16	0.0012	0.0097
GO:0043171	P	peptide catabolic process	8	16	0.0012	0.0097
GO:0018105	P	peptidyl-serine phosphorylation	25	88	0.0013	0.01
GO:0018209	P	peptidyl-serine modification	25	88	0.0013	0.01
GO:0060866	P	leaf abscission	5	7	0.0013	0.01
GO:0010067	P	procambium histogenesis	5	7	0.0013	0.01
GO:0034497	P	protein localization to pre-autophagosomal structure	5	7	0.0013	0.01
GO:0032501	P	multicellular organismal process	392	2201	0.0013	0.01
GO:0050879	P	multicellular organismal movement	5	7	0.0013	0.01
GO:0009875	P	pollen-pistil interaction	17	52	0.0014	0.01
GO:0002682	P	regulation of immune system process	25	89	0.0015	0.011
GO:0008037	P	cell recognition	16	48	0.0015	0.011
GO:0050776	P	regulation of immune response	25	89	0.0015	0.011
GO:0048544	P	recognition of pollen	16	48	0.0015	0.011
GO:0050789	P	regulation of biological process	582	3354	0.0015	0.011
GO:0015804	P	neutral amino acid transport	6	10	0.0015	0.011
GO:0048583	P	regulation of response to stimulus	78	368	0.0017	0.012
GO:0048589	P	developmental growth	62	281	0.0018	0.013
GO:0009789	P	positive regulation of abscisic acid mediated signaling pathway	11	28	0.0018	0.013
GO:0048856	P	anatomical structure development	321	1788	0.0019	0.014
GO:0009624	P	response to nematode	20	67	0.0019	0.014
GO:0009653	P	anatomical structure morphogenesis	134	688	0.0021	0.015
GO:0006518	P	peptide metabolic process	26	96	0.0021	0.015
GO:0006812	P	cation transport	78	372	0.0023	0.016
GO:0008219	P	cell death	38	157	0.0024	0.016
GO:0010565	P	regulation of cellular ketone metabolic process	16	50	0.0024	0.016
GO:0071555	P	cell wall organization	96	473	0.0024	0.016
GO:0016265	P	death	38	157	0.0024	0.016
GO:0052018	P	modulation by symbiont of RNA levels in host	7	14	0.0025	0.016
GO:0035194	P	posttranscriptional gene silencing by RNA	21	73	0.0025	0.016
GO:0052249	P	modulation of RNA levels in other organism during symbiotic interaction	7	14	0.0025	0.016
GO:0009616	P	virus induced gene silencing	7	14	0.0025	0.016
GO:0042743	P	hydrogen peroxide metabolic process	37	152	0.0024	0.016
GO:0009751	P	response to salicylic acid stimulus	33	132	0.0026	0.017
GO:0010941	P	regulation of cell death	19	64	0.0026	0.017
GO:0009620	P	response to fungus	62	286	0.0027	0.018
GO:0009606	P	tropism	18	60	0.003	0.019
GO:0032412	P	regulation of ion transmembrane transporter activity	5	8	0.0031	0.019
GO:0022898	P	regulation of transmembrane transporter activity	5	8	0.0031	0.019
GO:0032409	P	regulation of transporter activity	5	8	0.0031	0.019
GO:0048317	P	seed morphogenesis	5	8	0.0031	0.019
GO:0010065	P	primary meristem tissue development	5	8	0.0031	0.019
GO:0010359	P	regulation of anion channel activity	5	8	0.0031	0.019
GO:0055085	P	transmembrane transport	81	393	0.0032	0.019
GO:0032446	P	protein modification by small protein conjugation	85	416	0.0033	0.02
GO:0048467	P	gynoecium development	20	70	0.0034	0.02
GO:0019759	P	glycosinolate catabolic process	9	22	0.0034	0.02
GO:0009933	P	meristem structural organization	15	47	0.0033	0.02
GO:0019762	P	glucosinolate catabolic process	9	22	0.0034	0.02
GO:0016145	P	S-glycoside catabolic process	9	22	0.0034	0.02
GO:0010410	P	hemicellulose metabolic process	22	80	0.0037	0.022
GO:0016139	P	glycoside catabolic process	14	43	0.0037	0.022
GO:0000041	P	transition metal ion transport	30	120	0.0039	0.023
GO:0044003	P	modification by symbiont of host morphology or physiology	7	15	0.004	0.023
GO:0009926	P	auxin polar transport	13	39	0.004	0.023
GO:0034050	P	host programmed cell death induced by symbiont	20	71	0.0041	0.023
GO:0009626	P	plant-type hypersensitive response	20	71	0.0041	0.023
GO:0000422	P	mitochondrion degradation	7	15	0.004	0.023
GO:0007568	P	aging	23	86	0.0044	0.025
GO:0045488	P	pectin metabolic process	29	116	0.0045	0.025
GO:0046942	P	carboxylic acid transport	26	101	0.0045	0.025
GO:0048653	P	anther development	16	53	0.0046	0.026
GO:0002237	P	response to molecule of bacterial origin	9	23	0.0048	0.027
GO:0009838	P	abscission	9	23	0.0048	0.027
GO:0048466	P	androecium development	21	77	0.005	0.027
GO:0048443	P	stamen development	21	77	0.005	0.027
GO:0051274	P	beta-glucan biosynthetic process	6	12	0.0051	0.028
GO:0010037	P	response to carbon dioxide	6	12	0.0051	0.028
GO:0006075	P	1,3-beta-glucan biosynthetic process	6	12	0.0051	0.028
GO:0006749	P	glutathione metabolic process	18	63	0.0053	0.028
GO:0070918	P	production of small RNA involved in gene silencing by RNA	18	63	0.0053	0.028
GO:0031050	P	dsRNA fragmentation	18	63	0.0053	0.028
GO:0032147	P	activation of protein kinase activity	12	36	0.0056	0.03
GO:0006800	P	oxygen and reactive oxygen species metabolic process	38	165	0.0058	0.031
GO:0010310	P	regulation of hydrogen peroxide metabolic process	5	9	0.0061	0.032
GO:0043331	P	response to dsRNA	18	64	0.0063	0.033
GO:0071359	P	cellular response to dsRNA	18	64	0.0063	0.033
GO:0045860	P	positive regulation of protein kinase activity	13	41	0.0065	0.033
GO:0048236	P	plant-type spore development	9	24	0.0067	0.033
GO:0071230	P	cellular response to amino acid stimulus	8	20	0.0067	0.033
GO:0071229	P	cellular response to acid	8	20	0.0067	0.033
GO:0071418	P	cellular response to amine stimulus	8	20	0.0067	0.033
GO:0071417	P	cellular response to organic nitrogen	8	20	0.0067	0.033
GO:0071554	P	cell wall organization or biogenesis	114	594	0.0066	0.033
GO:0012501	P	programmed cell death	31	130	0.0071	0.035
GO:0009630	P	gravitropism	14	46	0.0072	0.035
GO:0042219	P	cellular amino acid derivative catabolic process	14	46	0.0072	0.035
GO:0007275	P	multicellular organismal development	364	2097	0.0077	0.038
GO:0048545	P	response to steroid hormone stimulus	15	51	0.0078	0.038
GO:0009629	P	response to gravity	15	51	0.0078	0.038
GO:0010260	P	organ senescence	21	80	0.0079	0.038
GO:0010150	P	leaf senescence	21	80	0.0079	0.038
GO:0010149	P	senescence	21	80	0.0079	0.038
GO:0044273	P	sulfur compound catabolic process	11	33	0.0079	0.038
GO:0009967	P	positive regulation of signal transduction	16	56	0.0082	0.039
GO:0019748	P	secondary metabolic process	138	739	0.0082	0.039
GO:0023056	P	positive regulation of signaling process	16	56	0.0082	0.039
GO:0010050	P	vegetative phase change	6	13	0.0083	0.039
GO:0001708	P	cell fate specification	10	29	0.0085	0.04
GO:0015849	P	organic acid transport	26	106	0.0088	0.041
GO:0048563	P	post-embryonic organ morphogenesis	12	38	0.009	0.041
GO:0060548	P	negative regulation of cell death	9	25	0.0091	0.041
GO:0009741	P	response to brassinosteroid stimulus	19	71	0.009	0.041
GO:0048444	P	floral organ morphogenesis	12	38	0.009	0.041
GO:0009821	P	alkaloid biosynthetic process	7	17	0.0092	0.042
GO:0007029	P	endoplasmic reticulum organization	7	17	0.0092	0.042
GO:0009877	P	nodulation	8	21	0.0094	0.042
GO:0048584	P	positive regulation of response to stimulus	28	117	0.0096	0.043
GO:0006873	P	cellular ion homeostasis	34	149	0.01	0.045
GO:0009816	P	defense response to bacterium, incompatible interaction	11	34	0.01	0.045
GO:0033674	P	positive regulation of kinase activity	13	43	0.01	0.045
GO:0009886	P	post-embryonic morphogenesis	30	128	0.01	0.045
GO:0009251	P	glucan catabolic process	17	62	0.01	0.045
GO:0051554	P	flavonol metabolic process	5	10	0.011	0.047
GO:0080010	P	regulation of oxygen and reactive oxygen species metabolic process	5	10	0.011	0.047
GO:0060918	P	auxin transport	14	48	0.011	0.047
GO:0051552	P	flavone metabolic process	5	10	0.011	0.047
GO:0009738	P	abscisic acid mediated signaling pathway	44	204	0.011	0.047
GO:0006817	P	phosphate transport	10	30	0.011	0.047
GO:0065008	P	regulation of biological quality	194	1080	0.011	0.047
GO:0009791	P	post-embryonic development	198	1104	0.011	0.047
GO:0048532	P	anatomical structure arrangement	15	53	0.011	0.048
GO:0070647	P	protein modification by small protein conjugation or removal	91	471	0.011	0.048
GO:0080134	P	regulation of response to stress	40	183	0.012	0.049
GO:0010817	P	regulation of hormone levels	40	183	0.012	0.049
GO:0045595	P	regulation of cell differentiation	24	98	0.012	0.049
GO:0004674	F	protein serine/threonine kinase activity	310	802	8.6E-55	3.5E-52
GO:0004672	F	protein kinase activity	334	904	1.7E-53	3.4E-51
GO:0043531	F	ADP binding	84	106	7E-48	9.3E-46
GO:0016773	F	phosphotransferase activity, alcohol group as acceptor	350	1078	8.4E-42	8.4E-40
GO:0016301	F	kinase activity	357	1212	4E-33	3.2E-31
GO:0016772	F	transferase activity, transferring phosphorus-containing groups	377	1505	5.9E-21	4E-19
GO:0004888	F	transmembrane receptor activity	74	162	8.5E-20	4.9E-18
GO:0019199	F	transmembrane receptor protein kinase activity	63	131	1.6E-18	8.2E-17
GO:0004872	F	receptor activity	78	191	2.8E-17	1.3E-15
GO:0004871	F	signal transducer activity	104	295	5.5E-17	2E-15
GO:0060089	F	molecular transducer activity	104	295	5.5E-17	2E-15
GO:0032559	F	adenyl ribonucleotide binding	584	2686	1.9E-16	6E-15
GO:0016798	F	hydrolase activity, acting on glycosyl bonds	149	494	1.9E-16	6E-15
GO:0005524	F	ATP binding	572	2659	2.4E-15	6.8E-14
GO:0004702	F	receptor signaling protein serine/threonine kinase activity	67	166	8.5E-15	2.3E-13
GO:0005057	F	receptor signaling protein activity	67	167	1.2E-14	3E-13
GO:0030554	F	adenyl nucleotide binding	591	2789	1.5E-14	3.5E-13
GO:0001883	F	purine nucleoside binding	591	2794	2E-14	4.5E-13
GO:0001882	F	nucleoside binding	593	2818	4.6E-14	9.8E-13
GO:0004675	F	transmembrane receptor protein serine/threonine kinase activity	52	117	7.8E-14	1.6E-12
GO:0004553	F	hydrolase activity, hydrolyzing O-glycosyl compounds	127	432	1.9E-13	3.7E-12
GO:0032555	F	purine ribonucleotide binding	607	2930	3.9E-13	6.8E-12
GO:0032553	F	ribonucleotide binding	607	2930	3.9E-13	6.8E-12
GO:0050135	F	NAD(P)+ nucleosidase activity	21	27	9E-13	1.5E-11
GO:0016740	F	transferase activity	639	3153	5.2E-12	8.4E-11
GO:0017076	F	purine nucleotide binding	614	3035	1.5E-11	2.3E-10
GO:0016758	F	transferase activity, transferring hexosyl groups	126	458	3.2E-11	4.7E-10
GO:0004737	F	pyruvate decarboxylase activity	14	15	5E-11	7.2E-10
GO:0008194	F	UDP-glycosyltransferase activity	90	304	3.1E-10	4.2E-09
GO:0035251	F	UDP-glucosyltransferase activity	67	210	1.7E-09	2.3E-08
GO:0046527	F	glucosyltransferase activity	68	216	2.5E-09	3.2E-08
GO:0000166	F	nucleotide binding	639	3300	5.5E-09	6.8E-08
GO:0030246	F	carbohydrate binding	83	292	1.1E-08	1.3E-07
GO:0022804	F	active transmembrane transporter activity	151	645	7.6E-08	9E-07
GO:0015293	F	symporter activity	51	161	1.7E-07	2E-06
GO:0016724	F	oxidoreductase activity, oxidizing metal ions, oxygen as acceptor	20	41	5.1E-07	5.5E-06
GO:0004322	F	ferroxidase activity	20	41	5.1E-07	5.5E-06
GO:0033612	F	receptor serine/threonine kinase binding	14	23	8E-07	8.4E-06
GO:0022897	F	proton-dependent peptide secondary active transmembrane transporter activity	17	33	1.4E-06	1.3E-05
GO:0080030	F	methyl indole-3-acetate esterase activity	17	33	1.4E-06	1.3E-05
GO:0015333	F	peptide:hydrogen symporter activity	17	33	1.4E-06	1.3E-05
GO:0015197	F	peptide transporter activity	17	33	1.4E-06	1.3E-05
GO:0043621	F	protein self-association	31	86	2E-06	1.9E-05
GO:0080043	F	quercetin 3-O-glucosyltransferase activity	20	44	2.1E-06	1.9E-05
GO:0080044	F	quercetin 7-O-glucosyltransferase activity	18	38	3.2E-06	2.8E-05
GO:0008422	F	beta-glucosidase activity	27	72	3.7E-06	3.3E-05
GO:0042973	F	glucan endo-1,3-beta-D-glucosidase activity	19	42	4E-06	3.4E-05
GO:0016757	F	transferase activity, transferring glycosyl groups	132	588	4.3E-06	3.6E-05
GO:0005516	F	calmodulin binding	61	229	8E-06	6.6E-05
GO:0020037	F	heme binding	96	409	1.2E-05	9.5E-05
GO:0016722	F	oxidoreductase activity, oxidizing metal ions	20	49	1.5E-05	0.00012
GO:0022803	F	passive transmembrane transporter activity	55	205	1.7E-05	0.00013
GO:0015267	F	channel activity	55	205	1.7E-05	0.00013
GO:0005261	F	cation channel activity	28	82	2E-05	0.00015
GO:0016709	F	oxidoreductase activity, acting on paired donors, with incorporation or reduction of molecular oxygen, NADH or NADPH as one donor, and incorporation of one atom of oxygen	43	149	2E-05	0.00015
GO:0022834	F	ligand-gated channel activity	12	22	2.3E-05	0.00016
GO:0015926	F	glucosidase activity	32	100	2.4E-05	0.00016
GO:0015276	F	ligand-gated ion channel activity	12	22	2.3E-05	0.00016
GO:0004713	F	protein tyrosine kinase activity	14	29	3E-05	0.00021
GO:0015291	F	secondary active transmembrane transporter activity	84	356	3.2E-05	0.00021
GO:0004714	F	transmembrane receptor protein tyrosine kinase activity	8	11	3.2E-05	0.00021
GO:0016799	F	hydrolase activity, hydrolyzing N-glycosyl compounds	22	59	3.2E-05	0.00021
GO:0030976	F	thiamin pyrophosphate binding	13	26	3.6E-05	0.00023
GO:0047763	F	caffeate O-methyltransferase activity	11	20	4.7E-05	0.00029
GO:0022857	F	transmembrane transporter activity	245	1251	4.7E-05	0.00029
GO:0005102	F	receptor binding	18	45	5.5E-05	0.00033
GO:0022838	F	substrate-specific channel activity	47	174	5.5E-05	0.00033
GO:0005216	F	ion channel activity	37	127	5.8E-05	0.00034
GO:0051213	F	dioxygenase activity	43	156	6.6E-05	0.00039
GO:0033772	F	flavonoid 3',5'-hydroxylase activity	6	7	7.8E-05	0.00045
GO:0022821	F	potassium ion antiporter activity	9	15	9.5E-05	0.00054
GO:0016762	F	xyloglucan:xyloglucosyl transferase activity	15	36	0.00013	0.00073
GO:0005215	F	transporter activity	248	1292	0.00015	0.00083
GO:0004497	F	monooxygenase activity	66	279	0.00018	0.00099
GO:0042626	F	ATPase activity, coupled to transmembrane movement of substances	56	228	0.00019	0.001
GO:0016820	F	hydrolase activity, acting on acid anhydrides, catalyzing transmembrane movement of substances	56	228	0.00019	0.001
GO:0043492	F	ATPase activity, coupled to movement of substances	56	228	0.00019	0.001
GO:0015295	F	solute:hydrogen symporter activity	24	75	0.00023	0.0012
GO:0004525	F	ribonuclease III activity	10	20	0.00029	0.0015
GO:0008171	F	O-methyltransferase activity	24	76	0.00029	0.0015
GO:0004650	F	polygalacturonase activity	10	20	0.00029	0.0015
GO:0047893	F	flavonol 3-O-glucosyltransferase activity	7	11	0.00036	0.0018
GO:0005227	F	calcium activated cation channel activity	8	14	0.00038	0.0018
GO:0008198	F	ferrous iron binding	10	21	0.00048	0.0023
GO:0015399	F	primary active transmembrane transporter activity	59	253	0.00056	0.0026
GO:0046873	F	metal ion transmembrane transporter activity	61	264	0.00059	0.0027
GO:0003680	F	AT DNA binding	9	18	0.00059	0.0027
GO:0035250	F	UDP-galactosyltransferase activity	8	15	0.0007	0.0032
GO:0015405	F	P-P-bond-hydrolysis-driven transmembrane transporter activity	58	252	0.00087	0.0039
GO:0015294	F	solute:cation symporter activity	25	86	0.00087	0.0039
GO:0015491	F	cation:cation antiporter activity	11	26	0.00088	0.0039
GO:0009931	F	calcium-dependent protein serine/threonine kinase activity	20	64	0.001	0.0045
GO:0010857	F	calcium-dependent protein kinase activity	20	64	0.001	0.0045
GO:0005506	F	iron ion binding	108	529	0.0011	0.0048
GO:0016837	F	carbon-oxygen lyase activity, acting on polysaccharides	10	23	0.0012	0.0049
GO:0030570	F	pectate lyase activity	10	23	0.0012	0.0049
GO:0015175	F	neutral amino acid transmembrane transporter activity	8	16	0.0012	0.0049
GO:0008066	F	glutamate receptor activity	8	16	0.0012	0.0049
GO:0001653	F	peptide receptor activity	5	7	0.0013	0.0054
GO:0047216	F	inositol 3-alpha-galactosyltransferase activity	5	7	0.0013	0.0054
GO:0047100	F	glyceraldehyde-3-phosphate dehydrogenase (NADP+) (phosphorylating) activity	6	10	0.0015	0.006
GO:0008199	F	ferric iron binding	9	20	0.0015	0.006
GO:0005275	F	amine transmembrane transporter activity	20	66	0.0016	0.006
GO:0016702	F	oxidoreductase activity, acting on single donors with incorporation of molecular oxygen, incorporation of two atoms of oxygen	22	75	0.0015	0.006
GO:0004364	F	glutathione transferase activity	18	57	0.0016	0.006
GO:0015171	F	amino acid transmembrane transporter activity	18	57	0.0016	0.006
GO:0022836	F	gated channel activity	23	83	0.0027	0.01
GO:0008184	F	glycogen phosphorylase activity	6	11	0.0029	0.011
GO:0016229	F	steroid dehydrogenase activity	6	11	0.0029	0.011
GO:0015385	F	sodium:hydrogen antiporter activity	5	8	0.0031	0.011
GO:0003968	F	RNA-directed RNA polymerase activity	9	22	0.0034	0.012
GO:0015925	F	galactosidase activity	13	39	0.004	0.014
GO:0005545	F	phosphatidylinositol binding	8	19	0.0046	0.016
GO:0042802	F	identical protein binding	69	332	0.0048	0.017
GO:0003843	F	1,3-beta-glucan synthase activity	6	12	0.0051	0.018
GO:0015386	F	potassium:hydrogen antiporter activity	6	12	0.0051	0.018
GO:0016684	F	oxidoreductase activity, acting on peroxide as acceptor	42	186	0.0057	0.019
GO:0004601	F	peroxidase activity	42	186	0.0057	0.019
GO:0044212	F	DNA regulatory region binding	85	426	0.0062	0.021
GO:0003700	F	transcription factor activity	162	875	0.0064	0.022
GO:0004565	F	beta-galactosidase activity	12	37	0.0072	0.024
GO:0004842	F	ubiquitin-protein ligase activity	38	168	0.0079	0.026
GO:0005451	F	monovalent cation:hydrogen antiporter activity	6	13	0.0083	0.027
GO:0016755	F	transferase activity, transferring amino-acyl groups	6	13	0.0083	0.027
GO:0008289	F	lipid binding	52	247	0.0099	0.032
GO:0046983	F	protein dimerization activity	93	480	0.0099	0.032
GO:0003824	F	catalytic activity	1460	8905	0.01	0.032
GO:0046906	F	tetrapyrrole binding	96	498	0.01	0.032
GO:0005262	F	calcium channel activity	10	30	0.011	0.034
GO:0016701	F	oxidoreductase activity, acting on single donors with incorporation of molecular oxygen	22	88	0.012	0.037
GO:0000156	F	two-component response regulator activity	6	14	0.013	0.038
GO:0005496	F	steroid binding	8	22	0.013	0.038
GO:0030528	F	transcription regulator activity	172	952	0.013	0.038
GO:0008235	F	metalloexopeptidase activity	7	18	0.013	0.039
GO:0019787	F	small conjugating protein ligase activity	39	179	0.013	0.04
GO:0015923	F	mannosidase activity	10	31	0.014	0.042
GO:0004091	F	carboxylesterase activity	36	164	0.015	0.044
GO:0042623	F	ATPase activity, coupled	66	333	0.016	0.047
GO:0042910	F	xenobiotic transporter activity	17	65	0.016	0.047
GO:0004709	F	MAP kinase kinase kinase activity	5	11	0.017	0.049
GO:0005886	C	plasma membrane	682	2727	8.7E-34	1.4E-31
GO:0031224	C	intrinsic to membrane	764	3815	1.2E-12	9.5E-11
GO:0016021	C	integral to membrane	733	3711	2.9E-11	1.6E-09
GO:0030312	C	external encapsulating structure	134	544	1.7E-08	5.5E-07
GO:0005618	C	cell wall	134	544	1.7E-08	5.5E-07
GO:0044425	C	membrane part	855	4623	1E-07	2.8E-06
GO:0046658	C	anchored to plasma membrane	32	83	2.4E-07	5.4E-06
GO:0016020	C	membrane	1085	6000	2.7E-07	5.4E-06
GO:0009506	C	plasmodesma	138	600	7.1E-07	1E-05
GO:0044459	C	plasma membrane part	187	861	6.9E-07	1E-05
GO:0055044	C	symplast	138	600	7.1E-07	1E-05
GO:0005911	C	cell-cell junction	138	603	9.4E-07	1.3E-05
GO:0030054	C	cell junction	138	607	1.4E-06	1.7E-05
GO:0031380	C	nuclear RNA-directed RNA polymerase complex	9	11	1.9E-06	2E-05
GO:0031379	C	RNA-directed RNA polymerase complex	9	11	1.9E-06	2E-05
GO:0005576	C	extracellular region	256	1280	7.9E-06	8.1E-05
GO:0031225	C	anchored to membrane	36	116	1.6E-05	0.00016
GO:0031226	C	intrinsic to plasma membrane	57	227	9.1E-05	0.00083
GO:0009505	C	plant-type cell wall	38	150	0.001	0.0086
GO:0048046	C	apoplast	70	330	0.0028	0.022
GO:0010005	C	cortical microtubule, transverse to long axis	6	11	0.0029	0.023
GO:0000148	C	1,3-beta-glucan synthase complex	6	12	0.0051	0.038
GO:0034045	C	pre-autophagosomal structure membrane	5	9	0.0061	0.043
