## Supplementary material for "Atlas of tissue-specific and tissue-preferential gene expression in ecologically and economically significant conifer *Pinus sylvestris*": Tables supplementary files: Table S13.Bud_tissue_specific_SEA_significant.txt

GO term	Ontology	Description	Number in input list	Number in BG/Ref	p-value	FDR
GO:0016042	P	lipid catabolic process	35	216	4.9E-18	1.5E-15
GO:0006629	P	lipid metabolic process	74	951	3.9E-16	5.8E-14
GO:0010345	P	suberin biosynthetic process	8	16	1.5E-09	1.5E-07
GO:0019748	P	secondary metabolic process	42	600	7E-09	5.2E-07
GO:0009698	P	phenylpropanoid metabolic process	26	275	1.1E-08	6.8E-07
GO:0009699	P	phenylpropanoid biosynthetic process	22	219	4.7E-08	1.9E-06
GO:0006633	P	fatty acid biosynthetic process	22	220	5.1E-08	1.9E-06
GO:0006631	P	fatty acid metabolic process	28	334	4.4E-08	1.9E-06
GO:0030154	P	cell differentiation	32	464	4.6E-07	1.5E-05
GO:0042546	P	cell wall biogenesis	17	169	1.4E-06	4.1E-05
GO:0044255	P	cellular lipid metabolic process	42	742	1.8E-06	4.9E-05
GO:0070882	P	cellular cell wall organization or biogenesis	17	190	6.7E-06	0.00014
GO:0046274	P	lignin catabolic process	6	20	6.5E-06	0.00014
GO:0046271	P	phenylpropanoid catabolic process	6	20	6.5E-06	0.00014
GO:0008610	P	lipid biosynthetic process	33	561	8.8E-06	0.00018
GO:0042398	P	cellular amino acid derivative biosynthetic process	24	360	1.8E-05	0.00033
GO:0048869	P	cellular developmental process	34	622	2.9E-05	0.00048
GO:0006725	P	cellular aromatic compound metabolic process	33	596	2.9E-05	0.00048
GO:0044283	P	small molecule biosynthetic process	53	1158	4E-05	0.00063
GO:0019438	P	aromatic compound biosynthetic process	23	358	4.6E-05	0.00064
GO:0009056	P	catabolic process	68	1602	4.5E-05	0.00064
GO:0010411	P	xyloglucan metabolic process	7	40	5.1E-05	0.00068
GO:0009808	P	lignin metabolic process	10	86	5.5E-05	0.00071
GO:0010410	P	hemicellulose metabolic process	9	71	6.4E-05	0.00079
GO:0010382	P	cellular cell wall macromolecule metabolic process	10	92	9.7E-05	0.0012
GO:0046890	P	regulation of lipid biosynthetic process	5	21	0.00013	0.0015
GO:0010383	P	cell wall polysaccharide metabolic process	10	98	0.00016	0.0018
GO:0071554	P	cell wall organization or biogenesis	27	501	0.00021	0.0021
GO:0071555	P	cell wall organization	23	397	0.00021	0.0021
GO:0006575	P	cellular amino acid derivative metabolic process	28	530	0.00022	0.0022
GO:0032787	P	monocarboxylic acid metabolic process	32	640	0.00023	0.0022
GO:0045893	P	positive regulation of transcription, DNA-dependent	17	257	0.00028	0.0025
GO:0045941	P	positive regulation of transcription	17	257	0.00028	0.0025
GO:0042219	P	cellular amino acid derivative catabolic process	6	38	0.00031	0.0027
GO:0000302	P	response to reactive oxygen species	15	215	0.00035	0.0029
GO:0042214	P	terpene metabolic process	7	54	0.00036	0.0029
GO:0006826	P	iron ion transport	7	55	0.0004	0.0032
GO:0010628	P	positive regulation of gene expression	17	266	0.00042	0.0033
GO:0045944	P	positive regulation of transcription from RNA polymerase II promoter	9	94	0.00055	0.0042
GO:0055072	P	iron ion homeostasis	8	79	0.00075	0.005
GO:0009891	P	positive regulation of biosynthetic process	18	305	0.00074	0.005
GO:0009886	P	post-embryonic morphogenesis	10	119	0.00078	0.005
GO:0046246	P	terpene biosynthetic process	6	44	0.00071	0.005
GO:0009834	P	secondary cell wall biogenesis	6	44	0.00071	0.005
GO:0019216	P	regulation of lipid metabolic process	5	30	0.00077	0.005
GO:0031328	P	positive regulation of cellular biosynthetic process	18	305	0.00074	0.005
GO:0016053	P	organic acid biosynthetic process	29	607	0.00084	0.005
GO:0034614	P	cellular response to reactive oxygen species	11	142	0.00087	0.005
GO:0042542	P	response to hydrogen peroxide	13	187	0.00086	0.005
GO:0046394	P	carboxylic acid biosynthetic process	29	607	0.00084	0.005
GO:0032502	P	developmental process	73	1955	0.00086	0.005
GO:0051254	P	positive regulation of RNA metabolic process	17	286	0.00093	0.0053
GO:0044264	P	cellular polysaccharide metabolic process	19	338	0.00096	0.0054
GO:0033559	P	unsaturated fatty acid metabolic process	5	32	0.001	0.0056
GO:0010557	P	positive regulation of macromolecule biosynthetic process	17	289	0.001	0.0056
GO:0045935	P	positive regulation of nucleobase, nucleoside, nucleotide and nucleic acid metabolic process	17	300	0.0016	0.0082
GO:0009690	P	cytokinin metabolic process	5	35	0.0016	0.0082
GO:0070301	P	cellular response to hydrogen peroxide	10	131	0.0016	0.0083
GO:0051173	P	positive regulation of nitrogen compound metabolic process	17	303	0.0017	0.0087
GO:0009751	P	response to salicylic acid stimulus	9	111	0.0018	0.0089
GO:0006721	P	terpenoid metabolic process	11	160	0.0022	0.011
GO:0034599	P	cellular response to oxidative stress	11	160	0.0022	0.011
GO:0009739	P	response to gibberellin stimulus	8	94	0.0023	0.011
GO:0048527	P	lateral root development	7	74	0.0023	0.011
GO:0019439	P	aromatic compound catabolic process	6	56	0.0025	0.012
GO:0009832	P	plant-type cell wall biogenesis	9	118	0.0027	0.012
GO:0010374	P	stomatal complex development	5	40	0.0029	0.013
GO:0009624	P	response to nematode	6	58	0.003	0.013
GO:0044036	P	cell wall macromolecule metabolic process	10	144	0.0032	0.014
GO:0042744	P	hydrogen peroxide catabolic process	9	124	0.0038	0.016
GO:0009809	P	lignin biosynthetic process	6	61	0.0039	0.016
GO:0048518	P	positive regulation of biological process	26	590	0.0042	0.017
GO:0006970	P	response to osmotic stress	18	359	0.0042	0.017
GO:0048528	P	post-embryonic root development	7	82	0.0042	0.017
GO:0030001	P	metal ion transport	14	253	0.0046	0.018
GO:0071669	P	plant-type cell wall organization or biogenesis	11	177	0.0048	0.018
GO:0010565	P	regulation of cellular ketone metabolic process	5	45	0.0049	0.018
GO:0009723	P	response to ethylene stimulus	11	177	0.0048	0.018
GO:0031325	P	positive regulation of cellular metabolic process	18	365	0.005	0.019
GO:0008643	P	carbohydrate transport	8	109	0.0057	0.021
GO:0034754	P	cellular hormone metabolic process	5	48	0.0064	0.023
GO:0010604	P	positive regulation of macromolecule metabolic process	17	347	0.0066	0.024
GO:0009893	P	positive regulation of metabolic process	18	376	0.0067	0.024
GO:0005976	P	polysaccharide metabolic process	20	436	0.007	0.025
GO:0006720	P	isoprenoid metabolic process	12	213	0.0072	0.025
GO:0009908	P	flower development	18	379	0.0072	0.025
GO:0042743	P	hydrogen peroxide metabolic process	9	139	0.0078	0.026
GO:0055066	P	di-, tri-valent inorganic cation homeostasis	9	139	0.0078	0.026
GO:0016114	P	terpenoid biosynthetic process	9	141	0.0086	0.029
GO:0008299	P	isoprenoid biosynthetic process	11	194	0.0093	0.031
GO:0009725	P	response to hormone stimulus	36	947	0.0095	0.031
GO:0048522	P	positive regulation of cellular process	21	484	0.011	0.034
GO:0009651	P	response to salt stress	15	309	0.011	0.035
GO:0031408	P	oxylipin biosynthetic process	6	76	0.011	0.035
GO:0009737	P	response to abscisic acid stimulus	18	397	0.011	0.035
GO:0006800	P	oxygen and reactive oxygen species metabolic process	9	150	0.013	0.039
GO:0009719	P	response to endogenous stimulus	38	1034	0.013	0.039
GO:0045488	P	pectin metabolic process	7	102	0.013	0.04
GO:0000041	P	transition metal ion transport	7	104	0.015	0.044
GO:0009611	P	response to wounding	8	129	0.015	0.044
GO:0006869	P	lipid transport	5	59	0.015	0.044
GO:0006357	P	regulation of transcription from RNA polymerase II promoter	11	209	0.015	0.045
GO:0016838	F	carbon-oxygen lyase activity, acting on phosphates	18	54	6.2E-16	4.5E-14
GO:0010333	F	terpene synthase activity	16	40	8.2E-16	4.5E-14
GO:0044212	F	DNA regulatory region binding	37	367	2.3E-12	8.3E-11
GO:0016835	F	carbon-oxygen lyase activity	24	181	4.5E-11	1.2E-09
GO:0003700	F	transcription factor activity	52	726	7.7E-11	1.7E-09
GO:0030528	F	transcription regulator activity	52	790	1.3E-09	2.4E-08
GO:0016298	F	lipase activity	13	83	1.4E-07	2.2E-06
GO:0043565	F	sequence-specific DNA binding	31	422	1.8E-07	2.4E-06
GO:0016829	F	lyase activity	30	427	6.8E-07	8.1E-06
GO:0000287	F	magnesium ion binding	20	231	1.9E-06	2E-05
GO:0016762	F	xyloglucan:xyloglucosyl transferase activity	7	31	8.7E-06	8.5E-05
GO:0046983	F	protein dimerization activity	26	398	1.2E-05	0.00011
GO:0005372	F	water transmembrane transporter activity	7	42	7E-05	0.00054
GO:0015250	F	water channel activity	7	42	7E-05	0.00054
GO:0004322	F	ferroxidase activity	6	35	0.0002	0.0013
GO:0016724	F	oxidoreductase activity, oxidizing metal ions, oxygen as acceptor	6	35	0.0002	0.0013
GO:0003677	F	DNA binding	63	1544	0.00021	0.0014
GO:0016788	F	hydrolase activity, acting on ester bonds	35	729	0.00026	0.0016
GO:0016722	F	oxidoreductase activity, oxidizing metal ions	6	42	0.00055	0.0031
GO:0022897	F	proton-dependent peptide secondary active transmembrane transporter activity	5	30	0.00077	0.0038
GO:0015333	F	peptide:hydrogen symporter activity	5	30	0.00077	0.0038
GO:0015197	F	peptide transporter activity	5	30	0.00077	0.0038
GO:0051119	F	sugar transmembrane transporter activity	7	69	0.0016	0.0074
GO:0016747	F	transferase activity, transferring acyl groups other than amino-acyl groups	14	242	0.0031	0.014
GO:0004620	F	phospholipase activity	6	61	0.0039	0.017
GO:0004091	F	carboxylesterase activity	9	136	0.0068	0.026
GO:0016798	F	hydrolase activity, acting on glycosyl bonds	20	434	0.0067	0.026
GO:0016903	F	oxidoreductase activity, acting on the aldehyde or oxo group of donors	7	89	0.0065	0.026
GO:0015144	F	carbohydrate transmembrane transporter activity	7	90	0.0069	0.026
GO:0004601	F	peroxidase activity	10	163	0.0076	0.026
GO:0016684	F	oxidoreductase activity, acting on peroxide as acceptor	10	163	0.0076	0.026
GO:0016787	F	hydrolase activity	80	2451	0.012	0.041
GO:0016746	F	transferase activity, transferring acyl groups	14	286	0.013	0.041
GO:0005576	C	extracellular region	72	1043	2.7E-13	1.5E-11
GO:0048046	C	apoplast	21	277	8.5E-06	0.00024
