## Supplementary material for "Atlas of tissue-specific and tissue-preferential gene expression in ecologically and economically significant conifer *Pinus sylvestris*": Tables supplementary files: Table S14.Embryo_tissue_specific_SEA_significant.txt

GO term	Ontology	Description	Number in input list	Number in BG/Ref	p-value	FDR
GO:0015837	P	amine transport	10	61	2.8E-08	5.6E-06
GO:0006749	P	glutathione metabolic process	9	52	8.3E-08	8.3E-06
GO:0006575	P	cellular amino acid derivative metabolic process	26	530	3.9E-07	1.7E-05
GO:0042743	P	hydrogen peroxide metabolic process	13	141	3E-07	1.7E-05
GO:0003333	P	amino acid transmembrane transport	7	32	4.2E-07	1.7E-05
GO:0006800	P	oxygen and reactive oxygen species metabolic process	13	152	7E-07	2.3E-05
GO:0009404	P	toxin metabolic process	6	23	9.2E-07	2.3E-05
GO:0009407	P	toxin catabolic process	6	23	9.2E-07	2.3E-05
GO:0006865	P	amino acid transport	8	55	1.7E-06	3.8E-05
GO:0034614	P	cellular response to reactive oxygen species	12	144	2.4E-06	4.8E-05
GO:0006518	P	peptide metabolic process	9	81	3.9E-06	6.6E-05
GO:0042744	P	hydrogen peroxide catabolic process	11	126	3.9E-06	6.6E-05
GO:0070301	P	cellular response to hydrogen peroxide	11	133	6.6E-06	0.0001
GO:0046942	P	carboxylic acid transport	9	87	7.1E-06	0.0001
GO:0034599	P	cellular response to oxidative stress	12	162	8E-06	0.00011
GO:0008215	P	spermine metabolic process	5	20	9.6E-06	0.00012
GO:0015849	P	organic acid transport	9	91	1E-05	0.00012
GO:0042542	P	response to hydrogen peroxide	11	166	5.1E-05	0.00057
GO:0019748	P	secondary metabolic process	23	596	6.8E-05	0.00072
GO:0070887	P	cellular response to chemical stimulus	35	1108	8.3E-05	0.00083
GO:0016042	P	lipid catabolic process	12	216	0.00013	0.0012
GO:0009699	P	phenylpropanoid biosynthetic process	12	218	0.00014	0.0013
GO:0000302	P	response to reactive oxygen species	12	223	0.00018	0.0015
GO:0009696	P	salicylic acid metabolic process	5	36	0.00019	0.0016
GO:0006732	P	coenzyme metabolic process	15	339	0.00026	0.0021
GO:0006595	P	polyamine metabolic process	5	42	0.0004	0.0029
GO:0006725	P	cellular aromatic compound metabolic process	21	593	0.0004	0.0029
GO:0009056	P	catabolic process	43	1585	0.0004	0.0029
GO:0019438	P	aromatic compound biosynthetic process	15	358	0.00046	0.0031
GO:0042398	P	cellular amino acid derivative biosynthetic process	15	360	0.00048	0.0032
GO:0006979	P	response to oxidative stress	14	337	0.00074	0.0048
GO:0009698	P	phenylpropanoid metabolic process	12	274	0.0011	0.0067
GO:0006519	P	cellular amino acid and derivative metabolic process	27	925	0.0013	0.0081
GO:0006790	P	sulfur metabolic process	12	289	0.0017	0.0099
GO:0009813	P	flavonoid biosynthetic process	7	116	0.0019	0.011
GO:0042221	P	response to chemical stimulus	48	2003	0.0023	0.013
GO:0051186	P	cofactor metabolic process	16	468	0.0024	0.013
GO:0006629	P	lipid metabolic process	26	950	0.0036	0.019
GO:0009812	P	flavonoid metabolic process	7	132	0.0039	0.02
GO:0005985	P	sucrose metabolic process	5	77	0.006	0.03
GO:0009751	P	response to salicylic acid stimulus	6	110	0.0064	0.031
GO:0000160	P	two-component signal transduction system (phosphorelay)	7	157	0.0098	0.047
GO:0016838	F	carbon-oxygen lyase activity, acting on phosphates	10	54	8.2E-09	6E-07
GO:0016684	F	oxidoreductase activity, acting on peroxide as acceptor	15	163	4E-08	9.9E-07
GO:0004601	F	peroxidase activity	15	163	4E-08	9.9E-07
GO:0004364	F	glutathione transferase activity	9	51	7E-08	1.3E-06
GO:0005275	F	amine transmembrane transporter activity	9	55	1.4E-07	1.7E-06
GO:0010333	F	terpene synthase activity	8	40	1.3E-07	1.7E-06
GO:0016209	F	antioxidant activity	15	198	5E-07	5.3E-06
GO:0015171	F	amino acid transmembrane transporter activity	7	48	7.4E-06	6.8E-05
GO:0016491	F	oxidoreductase activity	45	1485	3E-05	0.00022
GO:0020037	F	heme binding	17	345	3E-05	0.00022
GO:0046943	F	carboxylic acid transmembrane transporter activity	7	66	6.2E-05	0.00041
GO:0046906	F	tetrapyrrole binding	18	415	9.1E-05	0.00052
GO:0005342	F	organic acid transmembrane transporter activity	7	70	9E-05	0.00052
GO:0016835	F	carbon-oxygen lyase activity	11	181	0.00011	0.00059
GO:0016765	F	transferase activity, transferring alkyl or aryl (other than methyl) groups	9	145	0.00038	0.0019
GO:0045735	F	nutrient reservoir activity	6	67	0.00052	0.0024
GO:0005506	F	iron ion binding	17	443	0.00055	0.0024
GO:0051213	F	dioxygenase activity	8	136	0.0011	0.0046
GO:0008374	F	O-acyltransferase activity	6	83	0.0016	0.0062
GO:0000287	F	magnesium ion binding	10	231	0.0029	0.011
GO:0015293	F	symporter activity	7	137	0.0048	0.017
GO:0070001	F	aspartic-type peptidase activity	5	76	0.0057	0.018
GO:0004190	F	aspartic-type endopeptidase activity	5	76	0.0057	0.018
GO:0016829	F	lyase activity	14	427	0.0061	0.019
GO:0016747	F	transferase activity, transferring acyl groups other than amino-acyl groups	9	238	0.01	0.031
GO:0016903	F	oxidoreductase activity, acting on the aldehyde or oxo group of donors	5	89	0.011	0.031
GO:0005576	C	extracellular region	54	1042	2.2E-13	1.1E-11
GO:0009505	C	plant-type cell wall	12	137	1.4E-06	3.4E-05
GO:0030312	C	external encapsulating structure	21	473	1.9E-05	0.00023
GO:0005618	C	cell wall	21	473	1.9E-05	0.00023
GO:0048046	C	apoplast	13	276	0.00035	0.0034
GO:0044421	C	extracellular region part	8	155	0.0025	0.02
GO:0005615	C	extracellular space	6	94	0.003	0.02
