## Supplementary material for "Atlas of tissue-specific and tissue-preferential gene expression in ecologically and economically significant conifer *Pinus sylvestris*": Tables supplementary files: Table S15.Mega_tissue_specific_SEA_significant.txt

GO term	Ontology	Description	Number in input list	Number in BG/Ref	p-value	FDR
GO:0016042	P	lipid catabolic process	19	216	3.3E-09	7.1E-07
GO:0044242	P	cellular lipid catabolic process	12	80	5.8E-09	7.1E-07
GO:0009833	P	primary cell wall biogenesis	8	39	1.5E-07	1.3E-05
GO:0009060	P	aerobic respiration	10	88	1.4E-06	8.9E-05
GO:0009062	P	fatty acid catabolic process	7	41	3.4E-06	0.00012
GO:0006099	P	tricarboxylic acid cycle	9	76	3.4E-06	0.00012
GO:0046356	P	acetyl-CoA catabolic process	9	76	3.4E-06	0.00012
GO:0019395	P	fatty acid oxidation	7	44	5.5E-06	0.00017
GO:0009109	P	coenzyme catabolic process	9	84	7.8E-06	0.00021
GO:0030244	P	cellulose biosynthetic process	8	65	8.7E-06	0.00021
GO:0034440	P	lipid oxidation	7	50	1.3E-05	0.0003
GO:0006108	P	malate metabolic process	6	35	1.7E-05	0.00034
GO:0030258	P	lipid modification	9	93	1.8E-05	0.00034
GO:0009832	P	plant-type cell wall biogenesis	10	119	2.2E-05	0.00038
GO:0006635	P	fatty acid beta-oxidation	6	38	2.7E-05	0.00044
GO:0006084	P	acetyl-CoA metabolic process	9	99	2.9E-05	0.00045
GO:0051187	P	cofactor catabolic process	9	105	4.7E-05	0.00068
GO:0045333	P	cellular respiration	10	143	0.0001	0.0014
GO:0034614	P	cellular response to reactive oxygen species	10	144	0.00011	0.0014
GO:0030243	P	cellulose metabolic process	8	93	0.00012	0.0014
GO:0042744	P	hydrogen peroxide catabolic process	9	126	0.00019	0.0022
GO:0031408	P	oxylipin biosynthetic process	7	78	0.00024	0.0027
GO:0009755	P	hormone-mediated signaling pathway	22	585	0.00025	0.0027
GO:0000302	P	response to reactive oxygen species	12	223	0.00027	0.0027
GO:0070301	P	cellular response to hydrogen peroxide	9	133	0.00028	0.0027
GO:0034599	P	cellular response to oxidative stress	10	162	0.00028	0.0027
GO:0042743	P	hydrogen peroxide metabolic process	9	141	0.00044	0.0035
GO:0042546	P	cell wall biogenesis	10	169	0.00039	0.0035
GO:0015980	P	energy derivation by oxidation of organic compounds	10	170	0.00041	0.0035
GO:0009250	P	glucan biosynthetic process	9	141	0.00044	0.0035
GO:0006979	P	response to oxidative stress	15	337	0.00039	0.0035
GO:0032870	P	cellular response to hormone stimulus	22	614	0.00048	0.0037
GO:0071669	P	plant-type cell wall organization or biogenesis	10	178	0.00059	0.0044
GO:0070887	P	cellular response to chemical stimulus	33	1108	0.00072	0.0052
GO:0006800	P	oxygen and reactive oxygen species metabolic process	9	152	0.00075	0.0052
GO:0070882	P	cellular cell wall organization or biogenesis	10	190	0.00097	0.0066
GO:0031407	P	oxylipin metabolic process	7	100	0.0011	0.0071
GO:0007242	P	intracellular signaling cascade	26	829	0.0011	0.0073
GO:0071495	P	cellular response to endogenous stimulus	22	666	0.0013	0.0083
GO:0042542	P	response to hydrogen peroxide	9	166	0.0014	0.0085
GO:0009056	P	catabolic process	42	1585	0.0016	0.0094
GO:0023033	P	signaling pathway	14	351	0.0017	0.0096
GO:0033692	P	cellular polysaccharide biosynthetic process	10	204	0.0016	0.0096
GO:0032787	P	monocarboxylic acid metabolic process	21	641	0.0018	0.01
GO:0006073	P	cellular glucan metabolic process	10	211	0.0021	0.011
GO:0007165	P	signal transduction	27	915	0.0021	0.011
GO:0000271	P	polysaccharide biosynthetic process	10	214	0.0023	0.012
GO:0009738	P	abscisic acid mediated signaling pathway	9	183	0.0027	0.014
GO:0023046	P	signaling process	27	948	0.0034	0.016
GO:0023060	P	signal transmission	27	948	0.0034	0.016
GO:0042221	P	response to chemical stimulus	49	2003	0.0034	0.016
GO:0006629	P	lipid metabolic process	27	950	0.0035	0.016
GO:0019748	P	secondary metabolic process	19	596	0.0038	0.018
GO:0009725	P	response to hormone stimulus	26	915	0.004	0.018
GO:0010035	P	response to inorganic substance	17	518	0.0044	0.019
GO:0016054	P	organic acid catabolic process	8	163	0.0045	0.019
GO:0071215	P	cellular response to abscisic acid stimulus	9	197	0.0043	0.019
GO:0046395	P	carboxylic acid catabolic process	8	163	0.0045	0.019
GO:0044248	P	cellular catabolic process	34	1298	0.0043	0.019
GO:0009734	P	auxin mediated signaling pathway	8	164	0.0047	0.019
GO:0044042	P	glucan metabolic process	10	239	0.005	0.02
GO:0009787	P	regulation of abscisic acid mediated signaling pathway	5	75	0.0066	0.026
GO:0071310	P	cellular response to organic substance	23	814	0.0067	0.026
GO:0034637	P	cellular carbohydrate biosynthetic process	12	330	0.0069	0.026
GO:0071365	P	cellular response to auxin stimulus	8	176	0.0071	0.027
GO:0009733	P	response to auxin stimulus	10	254	0.0076	0.028
GO:0043436	P	oxoacid metabolic process	30	1172	0.0089	0.032
GO:0043648	P	dicarboxylic acid metabolic process	6	113	0.009	0.032
GO:0019752	P	carboxylic acid metabolic process	30	1172	0.0089	0.032
GO:0006082	P	organic acid metabolic process	30	1181	0.0098	0.035
GO:0023052	P	signaling	30	1187	0.01	0.036
GO:0009605	P	response to external stimulus	14	442	0.012	0.04
GO:0009719	P	response to endogenous stimulus	26	1002	0.012	0.04
GO:0009698	P	phenylpropanoid metabolic process	10	274	0.012	0.041
GO:0042180	P	cellular ketone metabolic process	30	1203	0.012	0.041
GO:0032879	P	regulation of localization	5	90	0.014	0.045
GO:0009820	P	alkaloid metabolic process	5	91	0.014	0.046
GO:0009873	P	ethylene mediated signaling pathway	6	126	0.015	0.047
GO:0045735	F	nutrient reservoir activity	12	67	7E-10	5.9E-08
GO:0016760	F	cellulose synthase (UDP-forming) activity	8	41	2.3E-07	6.5E-06
GO:0016759	F	cellulose synthase activity	8	41	2.3E-07	6.5E-06
GO:0030060	F	L-malate dehydrogenase activity	6	21	6.7E-07	1.4E-05
GO:0020037	F	heme binding	19	345	4.4E-06	7.4E-05
GO:0016615	F	malate dehydrogenase activity	6	39	3.1E-05	0.00044
GO:0016684	F	oxidoreductase activity, acting on peroxide as acceptor	11	163	6.6E-05	0.00055
GO:0046906	F	tetrapyrrole binding	19	415	5.4E-05	0.00055
GO:0008194	F	UDP-glycosyltransferase activity	15	277	4.8E-05	0.00055
GO:0004601	F	peroxidase activity	11	163	6.6E-05	0.00055
GO:0016758	F	transferase activity, transferring hexosyl groups	18	399	9.8E-05	0.00075
GO:0005506	F	iron ion binding	19	443	0.00012	0.00087
GO:0035251	F	UDP-glucosyltransferase activity	11	191	0.00026	0.0017
GO:0016209	F	antioxidant activity	11	198	0.00036	0.002
GO:0046527	F	glucosyltransferase activity	11	197	0.00034	0.002
GO:0016614	F	oxidoreductase activity, acting on CH-OH group of donors	12	251	0.00076	0.004
GO:0016491	F	oxidoreductase activity	41	1485	0.00085	0.0042
GO:0016616	F	oxidoreductase activity, acting on the CH-OH group of donors, NAD or NADP as acceptor	11	228	0.0011	0.0053
GO:0016298	F	lipase activity	6	83	0.002	0.008
GO:0016757	F	transferase activity, transferring glycosyl groups	18	518	0.0019	0.008
GO:0042910	F	xenobiotic transporter activity	5	57	0.002	0.008
GO:0004620	F	phospholipase activity	5	61	0.0027	0.01
GO:0044212	F	DNA regulatory region binding	13	367	0.0063	0.023
GO:0022803	F	passive transmembrane transporter activity	8	180	0.008	0.027
GO:0015267	F	channel activity	8	180	0.008	0.027
GO:0022857	F	transmembrane transporter activity	27	1038	0.01	0.033
GO:0005215	F	transporter activity	27	1066	0.014	0.043
GO:0009514	C	glyoxysome	8	41	2.3E-07	5.9E-06
GO:0005777	C	peroxisome	18	263	3.6E-07	5.9E-06
GO:0042579	C	microbody	18	263	3.6E-07	5.9E-06
GO:0009505	C	plant-type cell wall	8	137	0.0016	0.017
GO:0005802	C	trans-Golgi network	10	206	0.0018	0.017
GO:0005576	C	extracellular region	29	1042	0.0035	0.028
