## Supplementary material for "Atlas of tissue-specific and tissue-preferential gene expression in ecologically and economically significant conifer *Pinus sylvestris*": Tables supplementary files: Table S16.Needle_tissue_specific_SEA_significant.txt

GO term	Ontology	Description	Number in input list	Number in BG/Ref	p-value	FDR
GO:0006468	P	protein amino acid phosphorylation	87	446	3.2E-30	1.1E-27
GO:0006952	P	defense response	132	1021	1.2E-25	2.1E-23
GO:0016310	P	phosphorylation	93	615	1E-23	1.2E-21
GO:0006796	P	phosphate metabolic process	94	684	4.8E-21	3.7E-19
GO:0006793	P	phosphorus metabolic process	94	685	5.3E-21	3.7E-19
GO:0002239	P	response to oomycetes	26	55	6.1E-21	3.7E-19
GO:0002229	P	defense response to oomycetes	24	46	9.2E-21	4.7E-19
GO:0008037	P	cell recognition	23	46	2E-19	8.1E-18
GO:0048544	P	recognition of pollen	23	46	2E-19	8.1E-18
GO:0009875	P	pollen-pistil interaction	23	49	1.3E-18	4.5E-17
GO:0051704	P	multi-organism process	106	903	2.4E-18	7.8E-17
GO:0042742	P	defense response to bacterium	52	287	1.1E-17	3.3E-16
GO:0009617	P	response to bacterium	55	330	6.4E-17	1.8E-15
GO:0009607	P	response to biotic stimulus	85	785	2.3E-13	5.9E-12
GO:0051707	P	response to other organism	76	667	2.8E-13	6.7E-12
GO:0046777	P	protein amino acid autophosphorylation	31	154	1.5E-12	3.4E-11
GO:0009856	P	pollination	29	168	3.6E-10	7.5E-09
GO:0043687	P	post-translational protein modification	96	1094	8.5E-10	1.7E-08
GO:0045087	P	innate immune response	34	254	1.1E-08	2.1E-07
GO:0006950	P	response to stress	170	2409	2.3E-08	4.2E-07
GO:0002376	P	immune system process	35	278	3.4E-08	5.5E-07
GO:0006955	P	immune response	35	278	3.4E-08	5.5E-07
GO:0009699	P	phenylpropanoid biosynthetic process	28	218	4.7E-07	7.2E-06
GO:0006817	P	phosphate transport	9	25	6.2E-07	9.2E-06
GO:0006464	P	protein modification process	97	1285	6.8E-07	9.7E-06
GO:0009813	P	flavonoid biosynthetic process	19	116	7.6E-07	1E-05
GO:0071229	P	cellular response to acid	8	20	1E-06	1.2E-05
GO:0071417	P	cellular response to organic nitrogen	8	20	1E-06	1.2E-05
GO:0071418	P	cellular response to amine stimulus	8	20	1E-06	1.2E-05
GO:0071230	P	cellular response to amino acid stimulus	8	20	1E-06	1.2E-05
GO:0043200	P	response to amino acid stimulus	8	22	2.4E-06	2.5E-05
GO:0014075	P	response to amine stimulus	8	22	2.4E-06	2.5E-05
GO:0010075	P	regulation of meristem growth	10	36	2.2E-06	2.5E-05
GO:0050896	P	response to stimulus	225	3612	2.2E-06	2.5E-05
GO:0010243	P	response to organic nitrogen	8	22	2.4E-06	2.5E-05
GO:0009698	P	phenylpropanoid metabolic process	30	274	5.3E-06	5.1E-05
GO:0001101	P	response to acid	8	24	5.1E-06	5.1E-05
GO:0009812	P	flavonoid metabolic process	19	132	5.5E-06	5.1E-05
GO:0046713	P	boron transport	5	9	1.7E-05	0.00016
GO:0006820	P	anion transport	14	89	3.2E-05	0.00029
GO:0009814	P	defense response, incompatible interaction	16	113	3.5E-05	0.0003
GO:0035266	P	meristem growth	10	48	3.6E-05	0.0003
GO:0048638	P	regulation of developmental growth	12	69	4.2E-05	0.00034
GO:0009817	P	defense response to fungus, incompatible interaction	8	31	4.2E-05	0.00034
GO:0019722	P	calcium-mediated signaling	8	36	0.00013	0.001
GO:0006816	P	calcium ion transport	9	47	0.00017	0.0013
GO:0048509	P	regulation of meristem development	12	80	0.00018	0.0014
GO:0015698	P	inorganic anion transport	10	58	0.00019	0.0014
GO:0007154	P	cell communication	32	367	0.00022	0.0016
GO:0010073	P	meristem maintenance	13	95	0.00026	0.0018
GO:0009718	P	anthocyanin biosynthetic process	9	53	0.00044	0.0031
GO:0043412	P	macromolecule modification	97	1540	0.00047	0.0032
GO:0008643	P	carbohydrate transport	11	81	0.00079	0.0052
GO:0048507	P	meristem development	18	176	0.00077	0.0052
GO:0019438	P	aromatic compound biosynthetic process	29	358	0.0013	0.0083
GO:0070838	P	divalent metal ion transport	9	63	0.0016	0.01
GO:0046283	P	anthocyanin metabolic process	9	65	0.002	0.012
GO:0031408	P	oxylipin biosynthetic process	10	78	0.0021	0.013
GO:0019748	P	secondary metabolic process	42	596	0.0021	0.013
GO:0023052	P	signaling	74	1187	0.0023	0.013
GO:0042398	P	cellular amino acid derivative biosynthetic process	28	360	0.0027	0.016
GO:0019932	P	second-messenger-mediated signaling	8	56	0.0028	0.016
GO:0043401	P	steroid hormone mediated signaling pathway	7	46	0.0036	0.019
GO:0071367	P	cellular response to brassinosteroid stimulus	7	46	0.0036	0.019
GO:0071383	P	cellular response to steroid hormone stimulus	7	46	0.0036	0.019
GO:0009742	P	brassinosteroid mediated signaling pathway	7	46	0.0036	0.019
GO:0050832	P	defense response to fungus	17	188	0.0039	0.021
GO:0006026	P	aminoglycan catabolic process	6	36	0.0043	0.021
GO:0006030	P	chitin metabolic process	6	36	0.0043	0.021
GO:0006032	P	chitin catabolic process	6	36	0.0043	0.021
GO:0009620	P	response to fungus	20	238	0.0043	0.021
GO:0016998	P	cell wall macromolecule catabolic process	6	36	0.0043	0.021
GO:0048545	P	response to steroid hormone stimulus	7	47	0.004	0.021
GO:0006811	P	ion transport	32	444	0.0046	0.022
GO:0040008	P	regulation of growth	17	191	0.0045	0.022
GO:0009816	P	defense response to bacterium, incompatible interaction	5	27	0.0056	0.026
GO:0048653	P	anther development	7	51	0.0064	0.03
GO:0009741	P	response to brassinosteroid stimulus	8	65	0.0071	0.033
GO:0004674	F	protein serine/threonine kinase activity	209	708	1.9E-99	1.6E-97
GO:0004672	F	protein kinase activity	220	782	1.4E-99	1.6E-97
GO:0016773	F	phosphotransferase activity, alcohol group as acceptor	221	933	1.5E-84	8.8E-83
GO:0016301	F	kinase activity	228	1042	6.2E-80	2.7E-78
GO:0016772	F	transferase activity, transferring phosphorus-containing groups	230	1266	4.1E-65	1.4E-63
GO:0005524	F	ATP binding	255	2202	1.7E-36	5E-35
GO:0032559	F	adenyl ribonucleotide binding	256	2224	3.3E-36	8.2E-35
GO:0016740	F	transferase activity	287	2655	4.1E-35	9E-34
GO:0030554	F	adenyl nucleotide binding	256	2305	6.7E-34	1.3E-32
GO:0001883	F	purine nucleoside binding	256	2307	7.6E-34	1.3E-32
GO:0001882	F	nucleoside binding	256	2329	3E-33	4.8E-32
GO:0032553	F	ribonucleotide binding	256	2397	1.9E-31	2.5E-30
GO:0032555	F	purine ribonucleotide binding	256	2397	1.9E-31	2.5E-30
GO:0004888	F	transmembrane receptor activity	52	154	3.7E-31	4.6E-30
GO:0004872	F	receptor activity	54	177	9.3E-30	1.1E-28
GO:0017076	F	purine nucleotide binding	256	2480	2.1E-29	2.3E-28
GO:0030246	F	carbohydrate binding	61	254	5.1E-27	5.2E-26
GO:0060089	F	molecular transducer activity	61	255	6.3E-27	5.8E-26
GO:0004871	F	signal transducer activity	61	255	6.3E-27	5.8E-26
GO:0000166	F	nucleotide binding	261	2686	2.8E-26	2.5E-25
GO:0019199	F	transmembrane receptor protein kinase activity	43	127	3.3E-26	2.7E-25
GO:0004675	F	transmembrane receptor protein serine/threonine kinase activity	34	113	2.7E-19	2.1E-18
GO:0004702	F	receptor signaling protein serine/threonine kinase activity	34	152	5.2E-15	4E-14
GO:0005057	F	receptor signaling protein activity	34	153	6.4E-15	4.7E-14
GO:0005516	F	calmodulin binding	33	201	9.5E-11	6.7E-10
GO:0003824	F	catalytic activity	449	7243	3.5E-09	2.3E-08
GO:0005262	F	calcium channel activity	11	29	1.8E-08	1.2E-07
GO:0005315	F	inorganic phosphate transmembrane transporter activity	11	29	1.8E-08	1.2E-07
GO:0008066	F	glutamate receptor activity	8	16	1.2E-07	7.3E-07
GO:0015114	F	phosphate transmembrane transporter activity	11	34	1.2E-07	7.3E-07
GO:0009927	F	histidine phosphotransfer kinase activity	7	12	2E-07	1.1E-06
GO:0043531	F	ADP binding	18	100	3.5E-07	1.9E-06
GO:0045552	F	dihydrokaempferol 4-reductase activity	7	13	4.1E-07	2.1E-06
GO:0047890	F	flavanone 4-reductase activity	7	13	4.1E-07	2.1E-06
GO:0016838	F	carbon-oxygen lyase activity, acting on phosphates	13	54	4.4E-07	2.2E-06
GO:0010333	F	terpene synthase activity	11	40	7.9E-07	3.8E-06
GO:0015276	F	ligand-gated ion channel activity	8	22	2.4E-06	1.1E-05
GO:0022834	F	ligand-gated channel activity	8	22	2.4E-06	1.1E-05
GO:0004714	F	transmembrane receptor protein tyrosine kinase activity	6	11	2.6E-06	1.2E-05
GO:0015380	F	anion exchanger activity	5	7	3E-06	1.3E-05
GO:0005452	F	inorganic anion exchanger activity	5	7	3E-06	1.3E-05
GO:0080139	F	boron efflux transmembrane transporter activity	5	7	3E-06	1.3E-05
GO:0008509	F	anion transmembrane transporter activity	17	106	3.8E-06	1.5E-05
GO:0046715	F	boron transmembrane transporter activity	5	8	7.8E-06	3.1E-05
GO:0046906	F	tetrapyrrole binding	37	415	5E-05	0.00019
GO:0015562	F	efflux transmembrane transporter activity	8	33	6.8E-05	0.00026
GO:0004713	F	protein tyrosine kinase activity	7	25	7.2E-05	0.00026
GO:0020037	F	heme binding	32	345	7.2E-05	0.00026
GO:0005261	F	cation channel activity	12	75	9.6E-05	0.00034
GO:0015145	F	monosaccharide transmembrane transporter activity	6	19	0.00011	0.0004
GO:0043424	F	protein histidine kinase binding	6	20	0.00016	0.00053
GO:0015291	F	secondary active transmembrane transporter activity	28	304	0.00021	0.00071
GO:0080043	F	quercetin 3-O-glucosyltransferase activity	8	39	0.00024	0.00079
GO:0001871	F	pattern binding	10	60	0.00025	0.00081
GO:0030247	F	polysaccharide binding	10	60	0.00025	0.00081
GO:0004497	F	monooxygenase activity	22	222	0.00034	0.0011
GO:0015293	F	symporter activity	16	137	0.00035	0.0011
GO:0033612	F	receptor serine/threonine kinase binding	6	23	0.00036	0.0011
GO:0015103	F	inorganic anion transmembrane transporter activity	11	75	0.0004	0.0012
GO:0015301	F	anion:anion antiporter activity	5	16	0.00046	0.0013
GO:0008970	F	phospholipase A1 activity	5	17	0.00062	0.0018
GO:0022804	F	active transmembrane transporter activity	41	543	0.00068	0.0019
GO:0051119	F	sugar transmembrane transporter activity	10	69	0.0008	0.0022
GO:0080044	F	quercetin 7-O-glucosyltransferase activity	7	36	0.00081	0.0022
GO:0005216	F	ion channel activity	13	110	0.0011	0.0028
GO:0015020	F	glucuronosyltransferase activity	5	19	0.0011	0.0029
GO:0015075	F	ion transmembrane transporter activity	40	545	0.0013	0.0034
GO:0005488	F	binding	421	8130	0.0024	0.0061
GO:0004568	F	chitinase activity	6	35	0.0037	0.0094
GO:0005506	F	iron ion binding	32	443	0.0045	0.011
GO:0022836	F	gated channel activity	9	74	0.0048	0.012
GO:0016702	F	oxidoreductase activity, acting on single donors with incorporation of molecular oxygen, incorporation of two atoms of oxygen	8	63	0.0059	0.014
GO:0015144	F	carbohydrate transmembrane transporter activity	10	90	0.0059	0.014
GO:0046527	F	glucosyltransferase activity	17	197	0.0062	0.015
GO:0035251	F	UDP-glucosyltransferase activity	16	191	0.01	0.023
GO:0005102	F	receptor binding	6	43	0.01	0.024
GO:0008194	F	UDP-glycosyltransferase activity	21	277	0.011	0.025
GO:0016705	F	oxidoreductase activity, acting on paired donors, with incorporation or reduction of molecular oxygen	23	316	0.013	0.028
GO:0016835	F	carbon-oxygen lyase activity	15	181	0.013	0.03
GO:0016701	F	oxidoreductase activity, acting on single donors with incorporation of molecular oxygen	8	75	0.016	0.035
GO:0022838	F	substrate-specific channel activity	13	152	0.016	0.035
GO:0070008	F	serine-type exopeptidase activity	6	48	0.017	0.037
GO:0004185	F	serine-type carboxypeptidase activity	6	48	0.017	0.037
GO:0022891	F	substrate-specific transmembrane transporter activity	47	784	0.021	0.042
GO:0022857	F	transmembrane transporter activity	60	1038	0.02	0.042
GO:0005215	F	transporter activity	61	1066	0.023	0.047
GO:0005886	C	plasma membrane	263	2366	1.1E-34	9E-33
GO:0016021	C	integral to membrane	314	3153	1E-31	4E-30
GO:0031224	C	intrinsic to membrane	318	3245	6.5E-31	1.7E-29
GO:0044425	C	membrane part	322	3915	2.6E-20	5.2E-19
GO:0016020	C	membrane	359	5030	4.2E-14	6.7E-13
