## Supplementary material for "Atlas of tissue-specific and tissue-preferential gene expression in ecologically and economically significant conifer *Pinus sylvestris*": Tables supplementary files: Table S17.Phloem_tissue_specific_SEA_significant.txt

GO term	Ontology	Description	Number in input list	Number in BG/Ref	p-value	FDR
GO:0006949	P	syncytium formation	5	10	1.6E-07	3.3E-05
GO:0019953	P	sexual reproduction	7	54	1.4E-05	0.0015
GO:0071555	P	cell wall organization	18	395	3.6E-05	0.0026
GO:0019439	P	aromatic compound catabolic process	6	56	0.00017	0.009
GO:0009698	P	phenylpropanoid metabolic process	13	274	0.00026	0.011
GO:0009813	P	flavonoid biosynthetic process	8	116	0.00033	0.012
GO:0071554	P	cell wall organization or biogenesis	18	499	0.0006	0.014
GO:0016101	P	diterpenoid metabolic process	5	46	0.00055	0.014
GO:0016102	P	diterpenoid biosynthetic process	5	45	0.0005	0.014
GO:0009812	P	flavonoid metabolic process	8	132	0.00078	0.015
GO:0019748	P	secondary metabolic process	20	596	0.00077	0.015
GO:0048440	P	carpel development	5	52	0.00097	0.017
GO:0009718	P	anthocyanin biosynthetic process	5	53	0.0011	0.017
GO:0006826	P	iron ion transport	5	55	0.0013	0.018
GO:0016114	P	terpenoid biosynthetic process	8	141	0.0012	0.018
GO:0009699	P	phenylpropanoid biosynthetic process	10	218	0.0016	0.021
GO:0048467	P	gynoecium development	5	60	0.0018	0.023
GO:0006721	P	terpenoid metabolic process	8	159	0.0025	0.029
GO:0046283	P	anthocyanin metabolic process	5	65	0.0026	0.029
GO:0009617	P	response to bacterium	12	330	0.004	0.042
GO:0048646	P	anatomical structure formation involved in morphogenesis	7	139	0.0045	0.045
GO:0048507	P	meristem development	8	176	0.0047	0.045
GO:0004497	F	monooxygenase activity	12	222	0.00014	0.0022
GO:0020037	F	heme binding	16	345	7.5E-05	0.0022
GO:0004322	F	ferroxidase activity	5	35	0.00015	0.0022
GO:0016705	F	oxidoreductase activity, acting on paired donors, with incorporation or reduction of molecular oxygen	15	316	9.5E-05	0.0022
GO:0005506	F	iron ion binding	18	443	0.00015	0.0022
GO:0016724	F	oxidoreductase activity, oxidizing metal ions, oxygen as acceptor	5	35	0.00015	0.0022
GO:0016722	F	oxidoreductase activity, oxidizing metal ions	5	40	0.00028	0.0035
GO:0008422	F	beta-glucosidase activity	6	66	0.00042	0.0045
GO:0004674	F	protein serine/threonine kinase activity	23	708	0.00053	0.005
GO:0046906	F	tetrapyrrole binding	16	415	0.00057	0.005
GO:0043531	F	ADP binding	7	100	0.0007	0.0055
GO:0004672	F	protein kinase activity	24	782	0.00089	0.0064
GO:0060089	F	molecular transducer activity	11	255	0.0016	0.0095
GO:0004553	F	hydrolase activity, hydrolyzing O-glycosyl compounds	14	378	0.0017	0.0095
GO:0016709	F	oxidoreductase activity, acting on paired donors, with incorporation or reduction of molecular oxygen, NADH or NADPH as one donor, and incorporation of one atom of oxygen	7	117	0.0017	0.0095
GO:0004871	F	signal transducer activity	11	255	0.0016	0.0095
GO:0016491	F	oxidoreductase activity	37	1485	0.0023	0.012
GO:0015926	F	glucosidase activity	6	93	0.0025	0.012
GO:0019199	F	transmembrane receptor protein kinase activity	7	127	0.0028	0.013
GO:0016798	F	hydrolase activity, acting on glycosyl bonds	14	409	0.0035	0.015
GO:0070001	F	aspartic-type peptidase activity	5	76	0.0052	0.02
GO:0004190	F	aspartic-type endopeptidase activity	5	76	0.0052	0.02
GO:0016773	F	phosphotransferase activity, alcohol group as acceptor	24	933	0.0075	0.028
GO:0004888	F	transmembrane receptor activity	7	154	0.0078	0.028
GO:0030312	C	external encapsulating structure	22	473	4.3E-06	9.8E-05
GO:0005618	C	cell wall	22	473	4.3E-06	9.8E-05
GO:0005576	C	extracellular region	32	1042	0.00016	0.0025
GO:0055044	C	symplast	18	546	0.0016	0.011
GO:0005911	C	cell-cell junction	18	548	0.0017	0.011
GO:0030054	C	cell junction	18	548	0.0017	0.011
GO:0009506	C	plasmodesma	18	546	0.0016	0.011
GO:0005886	C	plasma membrane	54	2366	0.0023	0.013
GO:0031225	C	anchored to membrane	6	102	0.0039	0.02
GO:0046658	C	anchored to plasma membrane	5	76	0.0052	0.024
GO:0044425	C	membrane part	79	3915	0.0074	0.028
GO:0031224	C	intrinsic to membrane	67	3245	0.0074	0.028
